# Where the magnet sits sets the sign of the scaling law: membrane-anchored versus intracellular magnetic actuation of cells

**DOI:** 10.64898/2026.11.10.765704

**Authors:** Yutian Xia, Lifeng Yin, Angelina Lin, Joanna Tang, Zhaoqing Cong

## Abstract

Magnetic nanoparticles apply mechanical force to cells in two incompatible geometries: anchored to the plasma membrane, where a rotating field twists a surface-bound cap, and internalized into lysosomes, where an assembled rod stirs the organelle lumen. They are treated as interchangeable, and the choice is made on synthetic convenience. They obey opposite design rules. Treated analytically at matched single-cell magnetic moment, the step-out frequency of an intracellular rod falls with assembly size while that of a membrane cap rises linearly; the scaling exponents have opposite sign and the curves cross at 184 particles and 4.04 Hz, inside the window in which published experiments operate. The cap tension resultant reduces to an identity in which cell radius cancels, leaving magnetic texture as the decisive design variable: a field-oriented cap reaches 2.69 mN m^−1^, the same particles with random easy axes reach 0.0033 mN m^−1^, and a superparamagnetic cap transmits no torque at all. The model reproduces four published measurements with no fitted parameters. One disagrees: our intralysosomal wall shear stress is 33 to 81 times below the published value while reproducing every structural feature of it. The model yields two zero-predictions that one experiment would falsify.
