## Supplementary material for "Where the magnet sits sets the sign of the scaling law: membrane-anchored versus intracellular magnetic actuation of cells": berret2016_level2_table.csv

L_um	wC_rads	wC_err	eta0_Pas	eta0_err	thetaB	thetaB_err	G_Pa	G_err	wC_pred	wC_pred_over_reported	wC_pred_err	wC_overlaps_reported	eta0_from_eq1_at_reported_wC	G_pred_Pa
1.9	0.2	0.05	32.0	8.0	0.8	0.1	16.0	2.0	0.25901428958389955	1.2950714479194976	0.1020159927253293	True	41.44228633342393	16.0
2.8	0.15	0.02	26.0	5.0	0.8	0.1	9.0	2.0	0.19647137890879074	1.3098091927252717	0.07073238358373482	True	34.05503901085705	9.75
3.0	0.07	0.02	59.0	15.0	0.8	0.1	11.0	2.0	0.07897926977250906	1.128275282464415	0.03132045381928721	True	66.5682416654005	10.325000000000001
5.9	0.03	0.01	78.0	20.0	0.6	0.1	8.0	2.0	0.022627450012544313	0.7542483337514772	0.00900486712093807	True	58.83137003261522	7.8
