## Supplementary material for "Where the magnet sits sets the sign of the scaling law: membrane-anchored versus intracellular magnetic actuation of cells": cox2016_level4_results.csv

criterion	statement	verdict	detail
L4-C1	0.4 x 11.3 mN/m reproduces Cox's '~4.5 mN/m' co-expression estimate	PASS	{"ours_mNm": 4.5200000000000005, "ours_err": 0.24, "reported_mNm": 4.5, "abs_diff": 0.020000000000000462}
L4-C2	Cox's implied dome radius is physically admissible (0.5-5 um for 3.5-5.0 MOhm pipettes)	PASS	{"r_um": 1.738779107642203, "r_err_um": 0.10438448334127136}
L4-C3	implied dome radii of the two labs agree within a factor 1.5, so the conversion path cannot explain the T50 spread	PASS	{"radii_um": {"cox_cellattached": 1.739, "lg_cellattached": 2.425, "lg_insideout": 1.969, "lg_prepulse_p5": 1.25}, "max_over_min": 1.3948573441352592}
L4-C4	Cox cell-attached 5.1+/-0.2 agrees with Lewis & Grandl inside-out 4.7+/-0.3	PASS	{"z": 1.1094003924504567}
L4-C5	Cox 5.1+/-0.2 and Lewis & Grandl cell-attached 2.7+/-0.1 are NOT equal (|z|>2): a single configuration-independent T50 does not exist	PASS	{"z": 10.733126291998987}
L4-C6	cortical load-sharing fraction from the bleb shift must be the same for PIEZO1 and for MscL measured in the same membranes	FAIL	{"fraction_from_PIEZO1": 0.25, "fraction_from_MscL": 0.6666666666666667, "ratio": 2.666666666666667}
L4-C7	adopted interval [1.4, 5.1] mN/m brackets every published PIEZO1 T50	PASS	{"published_mNm": {"L&G +5 mmHg prepulse": 1.4, "L&G +10 mmHg prepulse": 1.8, "L&G no prepulse": 2.2, "L&G cell-attached": 2.7, "L&G inside-out": 4.7, "Cox co-expression": 4.5, "Cox cell-attached imaged": 5.1}, "inside": {"L&G +5 mmHg prepulse": true, "L&G +10 mmHg prepulse": true, "L&G no prepulse": true, "L&G cell-attached": true, "L&G inside-out": true, "Cox co-expression": true, "Cox cell-att…
L4-C8	bleb T1/2 implied by the same dome geometry falls inside the published range	PASS	{"implied_bleb_T12_mNm": 3.8249999999999997, "range_mNm": [1.4, 5.1]}
