## Supplementary material for "Where the magnet sits sets the sign of the scaling law: membrane-anchored versus intracellular magnetic actuation of cells": F_archive_map_datasets.csv

accession	archive	tier	organism	n_samples	what_is_varied	what_is_profiled	n_per_arm_min	n_per_arm_source	matrix_availability	suppl_files	in_M_corpus	pubmed	title	classification_reason
GSE275018	GEO	A	Mus musculus	9.0	field-mode	myeloid	3.0	shortlist n_per_arm verbatim	RAW.tar only (per-sample files; requires assembly)	GSE275018_RAW.tar; filelist.txt; https://www.hhs.gov/vulnerability-disclosure-policy/index.html	YES		Dynamic magneto-mechanical force in lysosomes instructs durable macrophage repolarization for antitumor immunity	PBS / MNM-only / MNM+RMF: particle term and field term separable
GSE276125	GEO	A	Mus musculus	6.0	field-mode	myeloid	2.0	shortlist n_per_arm verbatim	RAW.tar only (per-sample files; requires assembly)	GSE276125_RAW.tar; filelist.txt; https://www.hhs.gov/vulnerability-disclosure-policy/index.html	no	40944369	An intracellular magnetic torque-regulator drives mechano-sequential antitumor immunity	PBS / MagRM-only / MagRM+IIMT; n=2 per arm, below the qualified-Tier-A bar
GSE241188	GEO	B	Mus musculus	6.0	nothing	myeloid	3.0	shortlist n_per_arm verbatim	RAW.tar only (per-sample files; requires assembly)	GSE241188_RAW.tar; filelist.txt; https://www.hhs.gov/vulnerability-disclosure-policy/index.html	no		Single-cell transcriptomics reveals ferrimagnetic vortex nanoring-mediated mild magnetic hyperthermia exerts antitumor effects by alleviating tumor-associated macrophages suppression	single mild-magnetic-hyperthermia condition vs PBS
GSE261778	GEO	B	Mus musculus	49.0	nothing	myeloid	3.0	shortlist n_per_arm verbatim	processed matrix deposited	GSE261778_Raw_Count.txt.gz; https://www.hhs.gov/vulnerability-disclosure-policy/index.html	no	38564478	Iron oxide nanoparticles inhibit tumor progression and suppress lung metastases in mouse models of breast cancer [RNA-seq]	single particle dose, no field
GSE263456	GEO	B	Mus musculus	12.0	nothing	myeloid	3.0	shortlist n_per_arm verbatim	processed matrix deposited	GSE263456_matrix_counts_merged.txt.gz; https://www.hhs.gov/vulnerability-disclosure-policy/index.html	no	39039121	External magnetic-field driven delivery of exosomes modulates immune and metabolic changes of dystrophic muscle II	magnetic vs non-magnetic carrier: material contrast, no field parameter varied
GSE268416	GEO	B	Mus musculus	8.0	nothing	myeloid	4.0	shortlist n_per_arm verbatim	processed matrix deposited	GSE268416_BMDC_expression_table.xls.gz; https://www.hhs.gov/vulnerability-disclosure-policy/index.html	no	40944369	An intracellular magnetic torque-regulator drives mechano-sequential antitumor immunity [RNA-seq]	archived arms are Control vs LMF only; the MagRM-only arm described in overall_design is not deposited
GSE273977	GEO	B	Mus musculus	6.0	nothing	myeloid	3.0	shortlist n_per_arm verbatim	RAW.tar only (per-sample files; requires assembly)	GSE273977_RAW.tar; filelist.txt; https://www.hhs.gov/vulnerability-disclosure-policy/index.html	YES		Dynamic magneto-mechanical force in lysosomes instructs durable macrophage repolarization for antitumor immunity.	archive does not state whether the control arm received nanomotors; conservative assignment
GSE314515	GEO	B	Mus musculus	8.0	nothing	myeloid	3.0	shortlist n_per_arm verbatim (3 control / 5 SMF)	RAW.tar only (per-sample files; requires assembly)	GSE314515_RAW.tar; filelist.txt; https://www.hhs.gov/vulnerability-disclosure-policy/index.html	no		Static magnetic field ameliorates hepatic injury via Piezo1 as a magneto-mechanical effector [scRNA-Seq]	static field vs none inside CCl4 injury; single magnetic condition
GSE350789	GEO	B	Mus musculus	12.0	nothing	myeloid	3.0	shortlist n_per_arm verbatim	RAW.tar only (per-sample files; requires assembly)	GSE350789_RAW.tar; GSE350789_feature_reference.csv.gz; filelist.txt; https://www.hhs.gov/vulnerability-disclosure-policy/index.html	no		CITE-seq of 4T1 orthotopic mammary tumors treated with low-intensity electromagnetic field (Asha Therapy)	single low-intensity EMF condition; field without a particle
GSE44294	GEO	B	Mus musculus	18.0	nothing	myeloid	3.0	shortlist n_per_arm verbatim	RAW.tar only (per-sample files; requires assembly)	GSE44294_RAW.tar; filelist.txt; https://www.hhs.gov/vulnerability-disclosure-policy/index.html	no	23808590	Dysregulation of Macrophage Activation Profiles by Engineered Nanoparticles	single SPIO dose, no magnetic field; silica comparator is a material contrast
GSE154250	GEO	B	Mus musculus	9.0	particle dose	myeloid	3.0	shortlist n_per_arm verbatim	processed matrix deposited	GSE154250_expression.genes.txt.gz; https://www.hhs.gov/vulnerability-disclosure-policy/index.html	no	34384435;34819099;35954236	RNAseq analysis of silica coated magnetic nanoparticles treated BV2 cells	two particle doses (0.01 / 0.1 ug/ul); no field
GSE263142	GEO	B	Mus musculus	24.0	particle dose	myeloid	3.0	shortlist n_per_arm verbatim	processed matrix deposited	GSE263142_raw_counts.txt.gz; https://www.hhs.gov/vulnerability-disclosure-policy/index.html	no	39039121	External magnetic-field driven delivery of exosomes modulates immune and metabolic changes of dystrophic muscle I	1 / 2 / 3 weekly infusions = graded cumulative particle dose; magnet used for delivery only
GSE310169	GEO	C	Homo sapiens	15.0	field amplitude	non-immune	3.0	deposited count matrix, this analysis (control n=3, 5% n=6, 15% n=6)	processed matrix deposited	GSE310169_salmon.merged.gene_counts.tsv.gz; GSE310169_salmon.merged.gene_tpm.tsv.gz; https://www.hhs.gov/vulnerability-disclosure-policy/index.html	no	42406945	4D force patterning enables spatial control of angiogenesis	magnetically delivered matrix strain at 0 / 5 / 15 %
GSE329353	GEO	C	Homo sapiens	16.0	field amplitude	non-immune	4.0	triage note	processed matrix deposited	GSE329353_IBD_FPKM.xlsx; GSE329353_NOS1_FPKM.xlsx; GSE329353_VOS1_FPKM.xlsx; GSE329353_VOS2_FPKM.xlsx; GSE329353_raw_counts_IBD.xlsx; GSE329353_raw_counts_NOS1.xlsx; GSE329353_raw_counts_VOS1.xlsx; GSE329353_raw_counts_VOS2.xlsx; https://www.hhs.gov/vulnerability-disclosure-policy/index.html	no		Intestinal Villus-on-Chip with Dynamic Magnetic Actuation for Identifying EGR1 as IBD Therapeutic Target	static vs physiological swing vs pathological swing = graded actuation amplitude
GSE197808	GEO	C	Mus musculus	23.0	field-mode	non-immune	5.0	deposited sample titles, this analysis (axon 5/6, soma 6/6)	RAW.tar only (per-sample files; requires assembly)	GSE197808_RAW.tar; filelist.txt; https://www.hhs.gov/vulnerability-disclosure-policy/index.html	no	36640304;40500945	Profiling axonal transcriptome of mouse hippocampal neurons in response to force	MNP present in both arms; field-on vs null-field, axon and soma profiled separately
GSE268655	GEO	C	Mus musculus	8.0	field-mode	non-immune	4.0	triage note	processed matrix deposited	GSE268655_B16-OVA-expression_table_C_H.xlsx; https://www.hhs.gov/vulnerability-disclosure-policy/index.html	no	40944369	An intracellular magnetic torque-regulator drives mechano-sequential antitumor immunity	Control vs high-frequency field with MagRMs; companion of GSE268416 but differs in cell type as well as frequency
GSE305996	GEO	C	Rattus norvegicus	6.0	field-mode	non-immune	3.0	triage note	processed matrix deposited	GSE305996_1_genes_fpkm_expression.xlsx; https://www.hhs.gov/vulnerability-disclosure-policy/index.html	no	41736081	Bulk RNA-seq of RSC96 Schwann cells after magnetic nanoparticle uptake and magnetic force stimulation	MNPs internalised in both arms; gradient-field force on vs off
GSE306137	GEO	C	Rattus norvegicus	6.0	field-mode	non-immune	3.0	triage note	processed matrix deposited	GSE306137_1_genes_fpkm_expression.xlsx; https://www.hhs.gov/vulnerability-disclosure-policy/index.html	no	41736081	Bulk RNA-seq of rat sciatic nerve distal to crush after magnetic nanoparticle–mediated magnetic force stimulation	MNP-mediated magnetic force stimulation vs none, in vivo nerve
GSE324656	GEO	C	Homo sapiens	24.0	field-mode	non-immune	4.0	deposited count matrix, this analysis (arms of 6/5/5/4, not 6/6/6/6)	processed matrix deposited	GSE324656_expression_data_TPMs.txt.gz; GSE324656_expression_data_counts.txt.gz; https://www.hhs.gov/vulnerability-disclosure-policy/index.html	no	42715333	Magnetically Actuated Nanoantennas for Wireless Glioblastoma Therapy	complete 2x2 nanoantenna x field factorial
E-MEXP-2082	ArrayExpress	C			nothing	non-immune		not stated	no supplementary files in GEO	none	no		E-MEXP-2082	Drosophila in a levitation magnet (native ArrayExpress)
GSE11181	GEO	C	Homo sapiens	2.0	nothing	non-immune	1.0	inferred n_samples/2	RAW.tar only (per-sample files; requires assembly)	GSE11181_RAW.tar; filelist.txt; https://www.hhs.gov/vulnerability-disclosure-policy/index.html	no		Non-invasive electric magnetic fields: Effects on keratinocyte migration and proliferation	keratinocytes, EMF vs none
GSE14474	GEO	C	Homo sapiens	8.0	nothing	non-immune	4.0	inferred n_samples/2	RAW.tar only (per-sample files; requires assembly)	GSE14474_RAW.tar; filelist.txt; https://www.hhs.gov/vulnerability-disclosure-policy/index.html	no	19653909	The Effects of Static Magnetic Fields on Human Embryonic Cells	embryonic cells, static field vs none
GSE166811	GEO	C	Mus musculus	8.0	nothing	non-immune	4.0	triage note	RAW.tar only (per-sample files; requires assembly)	GSE166811_RAW.tar; filelist.txt; https://www.hhs.gov/vulnerability-disclosure-policy/index.html	no	35552531	Effect of extremely low frequency weak magnetic fields	ELF weak field vs none
GSE190686	GEO	C	Homo sapiens	6.0	nothing	non-immune	3.0	inferred n_samples/2	RAW.tar only (per-sample files; requires assembly)	GSE190686_RAW.tar; GSE190686_transcript_list.txt.gz; filelist.txt; https://www.hhs.gov/vulnerability-disclosure-policy/index.html	no		Effects of magnetite nanoparticles and static magnetic field on neural differentiation of pluripotent stem cells	magnetite NPs plus static field; archive states no within-experiment field-parameter contrast
GSE192910	GEO	C	Rattus norvegicus	6.0	nothing	non-immune	3.0	inferred n_samples/2	processed matrix deposited	GSE192910_miRNA_differential_expression.txt.gz; GSE192910_miRNA_expression.txt.gz; https://www.hhs.gov/vulnerability-disclosure-policy/index.html	no	35927640	High-Frequency Repetitive Transcranial Magnetic Stimulation (rTMS) Protects Against Ischemic Stroke by Inhibiting M1 Microglia Polarization through Let-7b-5p/HMGA2/NF-κB Signaling Pathway	rTMS; induced electric field, not particle actuation
GSE201350	GEO	C	Mus musculus	10.0	nothing	non-immune	5.0	inferred n_samples/2	RAW.tar only (per-sample files; requires assembly)	GSE201350_RAW.tar; filelist.txt; https://www.hhs.gov/vulnerability-disclosure-policy/index.html	no	36599003	Activation of MAP2K signaling by genetic engineering or HF-rTMS promotes corticospinal axon sprouting and functional regeneration	HF-rTMS; induced electric field
GSE206413	GEO	C	Mus musculus	6.0	nothing	non-immune	3.0	inferred n_samples/2	RAW.tar only (per-sample files; requires assembly)	GSE206413_RAW.tar; filelist.txt; https://www.hhs.gov/vulnerability-disclosure-policy/index.html	no		Transcriptome profiles of differentiated mouse embryonic stem cells cultured in normal condition and static magnetic field condition by RNA-seq analysisanalysis	static field vs normal culture
GSE230147	GEO	C	Rattus norvegicus	56.0	nothing	non-immune		not stated	RAW.tar only (per-sample files; requires assembly)	GSE230147_RAW.tar; filelist.txt; https://www.hhs.gov/vulnerability-disclosure-policy/index.html	no	38021223	Transcriptional changes in the rat brain induced by repetitive transcranial magnetic stimulation (rTMS)_IN_VITRO	rTMS in vitro
GSE230148	GEO	C	Rattus norvegicus	40.0	nothing	non-immune		not stated	RAW.tar only (per-sample files; requires assembly)	GSE230148_RAW.tar; filelist.txt; https://www.hhs.gov/vulnerability-disclosure-policy/index.html	no	38021223	Transcriptional changes in the rat brain induced by repetitive transcranial magnetic stimulation (rTMS)_EX_VIVO	rTMS ex vivo
GSE230149	GEO	C	Rattus norvegicus	56.0	nothing	non-immune		not stated	RAW.tar only (per-sample files; requires assembly)	GSE230149_RAW.tar; filelist.txt; https://www.hhs.gov/vulnerability-disclosure-policy/index.html	no	38021223	Transcriptional changes in the rat brain induced by repetitive transcranial magnetic stimulation (rTMS)_IN_VIVO	rTMS in vivo
GSE232676	GEO	C	Solanum lycopersicum	30.0	nothing	non-immune		not stated	other supplementary only	GSE232676_MW_all_probes.txt.gz; https://www.hhs.gov/vulnerability-disclosure-policy/index.html	no		Transcriptomic effects of irrigation with magnetized water on tomato (Solanum lycopersicum L.) during plant development	magnetised irrigation water, tomato
GSE234843	GEO	C	Mus musculus	12.0	nothing	non-immune	3.0	triage note	other supplementary only	GSE234843_Free_DOXvscontrol_DEG.txt.gz; GSE234843_mWNVs_DOXvsFree_DOX_DEG.txt.gz; GSE234843_mWNVs_DOXvscontrol_DEG.txt.gz; GSE234843_mWNVsvscontrol_DEG.txt.gz; https://www.hhs.gov/vulnerability-disclosure-policy/index.html	no		The critical role of spatio-temporal control in combinatorial chemo- and magnetic hyperthermia thermo-therapy: ‘the where’, ‘the how’ and ‘the when’	magnetic-hyperthermia nanovesicles +/- doxorubicin; the varied term is the drug
GSE247669	GEO	C	Danio rerio	9.0	nothing	non-immune	3.0	inferred n_samples/3	RAW.tar only (per-sample files; requires assembly)	GSE247669_RAW.tar; filelist.txt; https://www.hhs.gov/vulnerability-disclosure-policy/index.html	no	38385024	Gene expression analysis in the zebrafish fractured scale exposed to ELF-EMFs	zebrafish scale, ELF-EMF
GSE263323	GEO	C	Homo sapiens	15.0	nothing	non-immune		not stated	RAW.tar only (per-sample files; requires assembly)	GSE263323_RAW.tar; filelist.txt; https://www.hhs.gov/vulnerability-disclosure-policy/index.html	no	39390754	Mesenchymal stem cell with enhanced antioxidant capacity integrates into smooth muscle cells in diabetic detrusor underactivity (Affymetrix)	SPIO label confounded with engraftment
GSE269222	GEO	C	Mus musculus	11.0	nothing	non-immune	3.0	inferred n_samples/3 (three arms)	processed matrix deposited	GSE269222_1_genes_fpkm_expression.xlsx; https://www.hhs.gov/vulnerability-disclosure-policy/index.html	no		Transcriptome sequencing of hippocampal tissue of APP/PS1 mice treated with rotating magnetic field for 12 months	0.4 T rotating field vs sham vs wild-type; single field condition
GSE27308	GEO	C	Saccharomyces cerevisiae	8.0	nothing	non-immune		not stated (8 samples across three stated conditions - control, ELF-MF, RF-EMF - does not divide evenly; the archive does not give per-arm counts)	RAW.tar only (per-sample files; requires assembly)	GSE27308_RAW.tar; filelist.txt; https://www.hhs.gov/vulnerability-disclosure-policy/index.html	no		Using Model Organism Saccharomyces Cerevisiae to Evaluate the Differential Effects of ELF-MF and RF-EMF exposure on Global Gene Expression	yeast, ELF-MF vs RF-EMF vs control
GSE286434	GEO	C	Mus musculus	19.0	nothing	non-immune		not stated	processed matrix deposited	GSE286434_fpkm_allSample.csv.gz; GSE286434_gene_count_matrix.csv.gz; https://www.hhs.gov/vulnerability-disclosure-policy/index.html	no	41087562	Selective magnetic stimulation downregulates the GABAA receptor ε subunit in the left prelimbic cortex to alleviate schizophrenia-like behaviors in mice	selective magnetic stimulation of cortex
GSE297180	GEO	C	Homo sapiens	4.0	nothing	non-immune	2.0	inferred n_samples/2	processed matrix deposited	GSE297180_FPKM_allsamples.txt.gz; https://www.hhs.gov/vulnerability-disclosure-policy/index.html	no		Magnetic Field Suppresses Non-Small Cell Lung Cancer via RSRP1-Mediated Secretory Signaling Axis	magnetic field exposure vs none
GSE297517	GEO	C	Homo sapiens	30.0	nothing	non-immune		not stated	processed matrix deposited	GSE297517_FPKM_allsamples_KO.txt.gz; https://www.hhs.gov/vulnerability-disclosure-policy/index.html	no		Magnetic Field Suppresses Non-Small Cell Lung Cancer via RSRP1-Mediated Secretory Signaling Axis [KO]	knockout companion arm
GSE29787	ArrayExpress	C			nothing	non-immune		not stated	RAW.tar only (per-sample files; requires assembly)	GSE29787_RAW.tar; filelist.txt; https://www.hhs.gov/vulnerability-disclosure-policy/index.html	no		E-GEOD-29787	Arabidopsis, gravity + magnetic alteration (ArrayExpress mirror)
GSE300009	GEO	C	Homo sapiens	46.0	nothing	non-immune		not stated	RAW.tar only (per-sample files; requires assembly)	GSE300009_RAW.tar; GSE300009_TRD_TMS_Processed_BetaValues.csv.gz; filelist.txt; https://www.hhs.gov/vulnerability-disclosure-policy/index.html	no	41225566	Epigenetic profiles of response to transcranial magnetic stimulation in treatment resistant depression	TMS in treatment-resistant depression, epigenetic profiling
GSE312200	GEO	C	Mus musculus	6.0	nothing	non-immune	3.0	triage note	RAW.tar only (per-sample files; requires assembly)	GSE312200_RAW.tar; filelist.txt; https://www.hhs.gov/vulnerability-disclosure-policy/index.html	no		Static magnetic field ameliorates hepatic injury via Piezo1 as a magneto-mechanical effector	static field vs none
GSE331298	GEO	C	Homo sapiens	64.0	nothing	non-immune		not stated	processed matrix deposited	GSE331298_bfx2592.tpm_per_gene.xlsx; https://www.hhs.gov/vulnerability-disclosure-policy/index.html	no		Electromagnetic modulation of the ALS transcriptome: towards a non-drug molecular cure	electromagnetic modulation of the ALS transcriptome
GSE33779	GEO	C	Drosophila melanogaster	90.0	nothing	non-immune		not stated	RAW.tar only (per-sample files; requires assembly)	GSE33779_RAW.tar; filelist.txt; https://www.hhs.gov/vulnerability-disclosure-policy/index.html	no	23806134	Environmental and facility conditions promote singular gravity responses of transcriptome during Drosophila metamorphosis	Drosophila, gravity/magnetic facility conditions
GSE33803	GEO	C	Drosophila melanogaster	140.0	nothing	non-immune		not stated	RAW.tar only (per-sample files; requires assembly)	GSE33803_RAW.tar; filelist.txt; https://www.hhs.gov/vulnerability-disclosure-policy/index.html	no	23806134	Environmental and simulation facility conditions can modulate gravity response of Drosophila transcriptome	Drosophila, gravity/magnetic facility conditions
GSE343122	GEO	C	Rattus norvegicus	9.0	nothing	non-immune		not stated	processed matrix deposited	GSE343122_FPKM.txt.gz; GSE343122_genecount.txt.gz; https://www.hhs.gov/vulnerability-disclosure-policy/index.html	no		Imaging and Molecular Mechanisms of Pelvic Floor Electrical Stimulation in Improving Pelvic Floor Muscle Injury in Stress Urinary Incontinence Rats	pelvic floor electrical stimulation
GSE35371	GEO	C	Escherichia coli str. K-12 substr. MG1655; Escherichia coli	60.0	nothing	non-immune		not stated	RAW.tar only (per-sample files; requires assembly)	GSE35371_H2O2_vs_water_ratio_pValue.xls.gz; GSE35371_Left_vs_right_ratio_pValue.xls.gz; GSE35371_RAW.tar; GSE35371_Tpi_vs_Spi_15h_ratio_pValue.xls.gz; GSE35371_Tpi_vs_Spi_2_5h_ratio_pValue.xls.gz; GSE35371_Tpi_vs_Spi_8min_ratio_pValue.xls.gz; GSE35371_Tsc_vs_Ssc_15h_ratio_pValue.xls.gz; GSE35371_Tsc_vs_Ssc_2_5h_ratio_pValue.xls.gz; GSE35371_Tsc_vs_Ssc_8min_ratio_pValue.xls.gz; GSE35371_Tsi_vs_Ssi…	no	22331529	Genome-wide transcription analysis of Escherichia coli in response to extremely low-frequency magnetic fields	E. coli, ELF magnetic fields
GSE37833	GEO	C	Homo sapiens	9.0	nothing	non-immune	3.0	inferred n_samples/3	RAW.tar only (per-sample files; requires assembly)	GSE37833_RAW.tar; filelist.txt; https://www.hhs.gov/vulnerability-disclosure-policy/index.html	no	26431550	Extremely low frequency electromagnetic fields (ELF-EMFs) effect on the genetic expression profile of a human keratinocyte line (HaCaT)	HaCaT keratinocytes, ELF-EMF
GSE45631	GEO	C	Homo sapiens	20.0	nothing	non-immune	10.0	inferred n_samples/2	RAW.tar only (per-sample files; requires assembly)	GSE45631_RAW.tar; GSE45631_loop_design.tiff.gz; filelist.txt; https://www.hhs.gov/vulnerability-disclosure-policy/index.html	no	25111195	Study of extremely low frequency electromagnetic field (ELF-EMF) responses of human HaCaT keratinocytes: Control vs. ELF-EMF	HaCaT keratinocytes, control vs ELF-EMF
GSE57298	GEO	C	Homo sapiens	6.0	nothing	non-immune	3.0	inferred n_samples/2	RAW.tar only (per-sample files; requires assembly)	GSE57298_RAW.tar; filelist.txt; https://www.hhs.gov/vulnerability-disclosure-policy/index.html	no		Effect of electromagnetic fields on the chondrogenic differentiation under microgravity conditions	chondrogenic differentiation, EMF under microgravity
GSE62128	ArrayExpress	C			nothing	non-immune		not stated	RAW.tar only (per-sample files; requires assembly)	GSE62128_RAW.tar; filelist.txt; https://www.hhs.gov/vulnerability-disclosure-policy/index.html	no		E-GEOD-62128	MLO-Y4 osteocytes, large-gradient high magnetic field (ArrayExpress mirror)
GSE64416	GEO	C	Homo sapiens	3.0	nothing	non-immune		not stated	RAW.tar only (per-sample files; requires assembly)	GSE64416_RAW.tar; filelist.txt; https://www.hhs.gov/vulnerability-disclosure-policy/index.html	no		Extremely low frequency electromagnetic fields enhance neuronal differentiation of human mesenchymal stem cells on graphene-based substrate	hMSC neuronal differentiation, ELF-EMF
GSE71147	GEO	C	synthetic construct; Mus musculus	3.0	nothing	non-immune		not stated	RAW.tar only (per-sample files; requires assembly)	GSE71147_RAW.tar; filelist.txt; https://www.hhs.gov/vulnerability-disclosure-policy/index.html	no	26439850	MicroRNA expression proﬁling in GC-2 cells following 50 Hz ELF-EMF	GC-2 cells, 50 Hz ELF-EMF, miRNA profiling
GSE85968	ArrayExpress	C			nothing	non-immune		not stated	RAW.tar only (per-sample files; requires assembly)	GSE85968_RAW.tar; filelist.txt; https://www.hhs.gov/vulnerability-disclosure-policy/index.html	no		E-GEOD-85968	osteocytes, high magneto-gravitational environment (ArrayExpress mirror)
GSE93186	GEO	C	Caenorhabditis elegans	6.0	nothing	non-immune	3.0	triage note	RAW.tar only (per-sample files; requires assembly)	GSE93186_RAW.tar; filelist.txt; https://www.hhs.gov/vulnerability-disclosure-policy/index.html	no	28673184	Transcriptomic fingerprints of C. elegans exposed to superparamagnetic iron oxide nanoparticles coated with a monolayer of bovine serum albumin (BSA-SPIONs)	single SPION exposure vs control
GSE113858	GEO	C	Mus musculus	6.0	nothing	other immune	3.0	inferred n_samples/2	processed matrix deposited	GSE113858_RAW.tar; GSE113858_integrate_gene_expression_FPKM.txt.gz; filelist.txt; https://www.hhs.gov/vulnerability-disclosure-policy/index.html	no	32884074	Next Generation Sequencing Facilities Quantitative Analysis of Wild type CD8+ T cells with 0.3T static magnetic field or not	CD8+ T cells, 0.3 T static field vs none; lymphoid, not myeloid
GSE35999	GEO	C	Homo sapiens	48.0	nothing	other immune		not stated	processed matrix deposited	GSE35999_RAW.tar; GSE35999_non_normalized.txt.gz; filelist.txt; https://www.hhs.gov/vulnerability-disclosure-policy/index.html	no	22856684	Gene expression profiles in white blood cells of volunteers exposed to a 50 Hz electromagnetic field	whole blood leukocytes of volunteers, 50 Hz EMF vs sham
