## Supplementary material for "Where the magnet sits sets the sign of the scaling law: membrane-anchored versus intracellular magnetic actuation of cells": F_archive_map_grid.csv

what_is_profiled	what_is_varied	n_datasets	n_with_processed_matrix	n_raw_only	median_n_per_arm	max_n_per_arm	accessions
myeloid	nothing	8	3	5	3.0	4.0	GSE241188; GSE261778; GSE263456; GSE268416; GSE273977; GSE314515; GSE350789; GSE44294
myeloid	field-mode	2	0	2	2.5	3.0	GSE275018; GSE276125
myeloid	particle dose	2	2	0	3.0	3.0	GSE154250; GSE263142
myeloid	field amplitude	0	0	0
myeloid	frequency	0	0	0
myeloid	placement	0	0	0
other immune	nothing	2	2	0	3.0	3.0	GSE113858; GSE35999
other immune	field-mode	0	0	0
other immune	particle dose	0	0	0
other immune	field amplitude	0	0	0
other immune	frequency	0	0	0
other immune	placement	0	0	0
non-immune	nothing	36	7	26	3.0	10.0	E-MEXP-2082; GSE11181; GSE14474; GSE166811; GSE190686; GSE192910; GSE201350; GSE206413; GSE230147; GSE230148; GSE230149; GSE232676; GSE234843; GSE247669; GSE263323; GSE269222; GSE27308; GSE286434; GSE297180; GSE297517; GSE29787; GSE300009; GSE312200; GSE331298; GSE33779; GSE33803; GSE343122; GSE35371; GSE37833; GSE45631; GSE57298; GSE62128; GSE64416; GSE71147; GSE85968; GSE93186
non-immune	field-mode	5	4	1	4.0	5.0	GSE197808; GSE268655; GSE305996; GSE306137; GSE324656
non-immune	particle dose	0	0	0
non-immune	field amplitude	2	2	0	3.5	4.0	GSE310169; GSE329353
non-immune	frequency	0	0	0
non-immune	placement	0	0	0
