## Supplementary material for "Where the magnet sits sets the sign of the scaling law: membrane-anchored versus intracellular magnetic actuation of cells": F_cross_dataset_summary.csv

accession	system	organism	design	tier	n_total	n_per_arm	separable_terms	term	n_DE_genes_padj0.05_absLFC1	setlevel_ssGSEA_effect_95CI
GSE324656	human MG-U87 glioblastoma cells, in vitro	Homo sapiens	2x2 factorial: nanoantenna (MAN/ND) x magnetic field (F/NF)	C (non-immune)	20	ND-NF 6 / MAN-NF 5 / ND-F 4 / MAN-F 5 (series metadata lists 24 samples; 20 deposited)	particle, field, particle x field interaction - all three	particle main effect (MAN vs ND, no field)	63.0	HEAT_SHOCK -0.039 (95% CI -0.069 to -0.009, q=0.0488)
GSE324656	human MG-U87 glioblastoma cells, in vitro	Homo sapiens	2x2 factorial: nanoantenna (MAN/ND) x magnetic field (F/NF)	C (non-immune)	20	ND-NF 6 / MAN-NF 5 / ND-F 4 / MAN-F 5	particle, field, particle x field interaction - all three	field main effect (F vs NF, no device)	218.0	UPR_ER_STRESS -0.066 (95% CI -0.104 to -0.028, q=0.0124); HEAT_SHOCK -0.050 (95% CI -0.082 to -0.018, q=0.0178)
GSE324656	human MG-U87 glioblastoma cells, in vitro	Homo sapiens	2x2 factorial: nanoantenna (MAN/ND) x magnetic field (F/NF)	C (non-immune)	20	ND-NF 6 / MAN-NF 5 / ND-F 4 / MAN-F 5	particle, field, particle x field interaction - all three	particle x field INTERACTION	1102.0	AP1_IEG +0.142 (95% CI +0.087 to +0.197, q=0.000508); HEAT_SHOCK +0.134 (95% CI +0.089 to +0.178, q=0.000136); LYSOSOME_CLEAR +0.129 (95% CI +0.095 to +0.164, q=1.9e-05)
GSE324656	human MG-U87 glioblastoma cells, in vitro	Homo sapiens	2x2 factorial	C (non-immune)	20	MAN-F 5 vs ND-NF 6	simple effect (not a model term)	full treatment MAN-F vs ND-NF	2819.0	see F_simple_effects_setlevel.csv
GSE197808	mouse hippocampal neurons loaded with MNPs, axon and soma profiled separately	Mus musculus	2x2: compartment (axon/soma) x field (50 T/m gradient vs null gradient); MNPs present in BOTH field arms	C (non-immune)	23	NF-axon 5 / NF-soma 6 / F-axon 6 / F-soma 6	field given particles (the particle term itself is NOT separable - there is no particle-free arm)	field main effect, i.e. field inside soma	0.0	none at BH q<0.05 (all 10 frozen sets tested)
GSE197808	mouse hippocampal neurons loaded with MNPs	Mus musculus	2x2 compartment x field	C (non-immune)	23	NF-axon 5 / NF-soma 6 / F-axon 6 / F-soma 6	field given particles	compartment x field INTERACTION	682.0	none at BH q<0.05 (all 10 frozen sets tested)
GSE197808	mouse hippocampal neurons loaded with MNPs	Mus musculus	2x2 compartment x field	C (non-immune)	23	F-axon 6 vs NF-axon 5	simple effect	field inside AXON	1278.0	see F_simple_effects_setlevel.csv
GSE197808	mouse hippocampal neurons loaded with MNPs	Mus musculus	2x2 compartment x field	C (non-immune)	23	F-soma 6 vs NF-soma 6	simple effect	field inside SOMA	0.0	see F_simple_effects_setlevel.csv
GSE310169	HUVEC 3D vessel-on-chip, magnetically actuated collagen matrix	Homo sapiens	three-level amplitude series: 0 / 5 / 15 % strain	C (non-immune)	15	0% n=3 / 5% n=6 / 15% n=6 (each library = cells pooled from two devices)	field amplitude only; no particle term (the actuator acts on the matrix, not on the cells)	5% strain vs 0%	309.0	AP1_IEG +0.171 (95% CI +0.076 to +0.265, q=0.00994); GSE310169_PAPER_DECLARED +0.135 (95% CI +0.097 to +0.174, q=6.26e-05); NFKB_INFLAMMATORY +0.053 (95% CI +0.015 to +0.091, q=0.0361)
GSE310169	HUVEC 3D vessel-on-chip	Homo sapiens	0 / 5 / 15 % strain	C (non-immune)	15	0% 3 / 5% 6 / 15% 6	field amplitude only	15% strain vs 0%	364.0	AP1_IEG +0.190 (95% CI +0.095 to +0.284, q=0.00603); GSE310169_PAPER_DECLARED +0.166 (95% CI +0.127 to +0.205, q=1.53e-05); PIEZO_MECHANOSENSOR +0.029 (95% CI +0.006 to +0.051, q=0.046)
GSE310169	HUVEC 3D vessel-on-chip	Homo sapiens	0 / 5 / 15 % strain	C (non-immune)	15	0% 3 / 5% 6 / 15% 6	field amplitude only	linear trend per 1% strain		GSE310169_PAPER_DECLARED +0.008 (95% CI +0.004 to +0.013, q=0.00885)
GSE276125	mouse B16-OVA tumour, scRNA-seq, myeloid pseudobulk	Mus musculus	three arms: PBS / MagRM-only / MagRM+IIMT (programmed rotating field)	A (myeloid) - UNDERPOWERED	6	2 / 2 / 2 - below the pre-registered qualified-Tier-A bar of 3	particle and field separable in principle; n=2 permits DIRECTION ONLY, no test	ANTIGEN_CROSSPRESENTATION: particle term (MagRM-PBS) / field term (IIMT-MagRM)		particle -0.040 ssGSEA NES; field +0.149 ssGSEA NES; PBS vs IIMT arms non-overlapping: True; NO p-value computed
GSE276125	mouse B16-OVA tumour, scRNA-seq, myeloid pseudobulk	Mus musculus	three arms: PBS / MagRM-only / MagRM+IIMT (programmed rotating field)	A (myeloid) - UNDERPOWERED	6	2 / 2 / 2 - below the pre-registered qualified-Tier-A bar of 3	particle and field separable in principle; n=2 permits DIRECTION ONLY, no test	AP1_IEG: particle term (MagRM-PBS) / field term (IIMT-MagRM)		particle -0.011 ssGSEA NES; field +0.145 ssGSEA NES; PBS vs IIMT arms non-overlapping: True; NO p-value computed
GSE276125	mouse B16-OVA tumour, scRNA-seq, myeloid pseudobulk	Mus musculus	three arms: PBS / MagRM-only / MagRM+IIMT (programmed rotating field)	A (myeloid) - UNDERPOWERED	6	2 / 2 / 2 - below the pre-registered qualified-Tier-A bar of 3	particle and field separable in principle; n=2 permits DIRECTION ONLY, no test	LYSOSOME_CLEAR: particle term (MagRM-PBS) / field term (IIMT-MagRM)		particle -0.009 ssGSEA NES; field -0.066 ssGSEA NES; PBS vs IIMT arms non-overlapping: True; NO p-value computed
GSE276125	mouse B16-OVA tumour, scRNA-seq, myeloid pseudobulk	Mus musculus	three arms: PBS / MagRM-only / MagRM+IIMT (programmed rotating field)	A (myeloid) - UNDERPOWERED	6	2 / 2 / 2 - below the pre-registered qualified-Tier-A bar of 3	particle and field separable in principle; n=2 permits DIRECTION ONLY, no test	NFKB_INFLAMMATORY: particle term (MagRM-PBS) / field term (IIMT-MagRM)		particle -0.056 ssGSEA NES; field +0.254 ssGSEA NES; PBS vs IIMT arms non-overlapping: True; NO p-value computed
GSE276125	mouse B16-OVA tumour, scRNA-seq, myeloid pseudobulk	Mus musculus	three arms: PBS / MagRM-only / MagRM+IIMT (programmed rotating field)	A (myeloid) - UNDERPOWERED	6	2 / 2 / 2 - below the pre-registered qualified-Tier-A bar of 3	particle and field separable in principle; n=2 permits DIRECTION ONLY, no test	NLRP3_INFLAMMASOME: particle term (MagRM-PBS) / field term (IIMT-MagRM)		particle -0.009 ssGSEA NES; field +0.026 ssGSEA NES; PBS vs IIMT arms non-overlapping: False; NO p-value computed
GSE276125	mouse B16-OVA tumour, scRNA-seq, myeloid pseudobulk	Mus musculus	three arms: PBS / MagRM-only / MagRM+IIMT (programmed rotating field)	A (myeloid) - UNDERPOWERED	6	2 / 2 / 2 - below the pre-registered qualified-Tier-A bar of 3	particle and field separable in principle; n=2 permits DIRECTION ONLY, no test	UPR_ER_STRESS: particle term (MagRM-PBS) / field term (IIMT-MagRM)		particle +0.039 ssGSEA NES; field +0.054 ssGSEA NES; PBS vs IIMT arms non-overlapping: True; NO p-value computed
