## Supplementary material for "Where the magnet sits sets the sign of the scaling law: membrane-anchored versus intracellular magnetic actuation of cells": F_dataset_contradictions.csv

id	accession	field	source_A	source_B	status	resolution	checked
F-C5	GSE44294	SPIO dose	GEO !Series_summary and !Series_overall_design, GSE44294: 'pretreatment ... with the ENPs (25 mg/ml) for 24 hours' and 'at concentrations of 25 mg/ml for 24 hours'	Kodali V et al., ACS Nano 2013;7(8):6997-7010 (PMID 23808590, PMC3756554), Results: 'pretreatment of macrophages with the ENPs (25 ug/ml, 24 hr)'; Table 1 rows 'Silica (25 ug/ml)' and 'SPIO (25 ug/ml)'; Figure 5 legend '(25 ug/ml, 24 hr)'	RESOLVED in favour of the paper	The dose is 25 ug/mL. The GEO record carries a 1000-fold unit error, repeated in two fields. Any citation of this dataset must use 25 ug/mL and may not quote the archive value.	2026-11-03, PMC XML via NCBI E-utilities efetch db=pmc
F-C6	GSE44294	SPIO primary diameter	GEO !Series_overall_design, GSE44294: '33 nm iron oxide(SPIO)'	Kodali V et al. 2013, Results: 'Transmission electron microscopy showed the SPIO particles had a primary diameter of 13 nm, compared to 50 nm for silica'; DLS 453 nm in water, 274 nm in serum-supplemented medium	UNRESOLVED	No 33 nm value appears anywhere in the primary publication. The 50 nm silica figure matches between archive and paper; the iron oxide figure does not. Recorded, not corrected.	2026-11-03, PMC XML via NCBI E-utilities efetch db=pmc
F-C7	GSE324656	number of samples per arm	GEO series metadata, GSE324656: 24 GSM records (GSM9581721-GSM9581744), six per treatment arm, sample suffixes A-X	Deposited supplementary matrices GSE324656_expression_data_counts.txt.gz and _TPMs.txt.gz: 20 sample columns. Arms as deposited: ND-NF n=6, MAN-NF n=5, ND-F n=4, MAN-F n=5. Columns G, O, R and W are absent.	UNRESOLVED	The 2x2 factorial is not balanced at n=6 in the data that can actually be analysed. Every effect estimate in this report uses the 20 deposited samples and the unbalanced design is carried in the model, not corrected.	2026-11-03, file header read directly
F-C8	GSE310169	replicates per arm	This project's own scan triage note (F_GEO_scan_inventory.csv, 2026-11-03): 'n>=4 per arm'	Deposited GSE310169_salmon.merged.gene_counts.tsv.gz and series metadata: control n=3, 5% strain n=6, 15% strain n=6	RESOLVED against our own inventory	The control arm is n=3. In addition, GEO !Series_overall_design states 'Each RNA sample consisted of cells pooled from two independent devices', so the replicate unit is a two-device pool, not an independent biological replicate.	2026-11-03, file header and series matrix read directly
F-C9	GSE197808	axon/soma replicate pairing	GEO !Sample_title, treated arm: axon Rep1,2,4,5,6,8 and soma Rep1,2,4,5,6,8 - the compartments pair exactly	GEO !Sample_title, control arm: axon Rep1,2,3,5,7 and soma Rep1,2,3,4,5,6 - soma Rep4 and Rep6 have no axon counterpart and axon Rep7 has no soma counterpart	UNRESOLVED	The design is paired in the field-on arm and unpaired in the null-field arm. A paired model is therefore not estimable across the whole dataset; the models here treat compartment and field as crossed fixed effects without a replicate pairing term, which is stated as a limitation.	2026-11-03, series matrix read directly
F-C10	GSE276125	number of samples	GEO !Series_overall_design: 'we performed single-cell RNA sequencing (scRNA-seq) on all cells in tumors isolated at 24 h after IIMT (HL-2), MagRMs (M-1), and PBS (P-2) treatments' - one sample named per arm	Six GSM records are deposited (GSM8491701-GSM8491706): HL-1, HL-2, M-1, M-2, P-1, P-2 - two per arm	UNRESOLVED	The design statement names three libraries, the deposit contains six. All six were processed here. The arm size used throughout is n=2, which is what the deposit supports and what the pre-registration calls underpowered.	2026-11-03, series matrix read directly
F-C11	GSE324656	cell line annotation of the no-device arms	GEO !Sample_characteristics_ch1 'cell line: MG-U87' is carried by all 24 samples, including the two arms described as 'No device' (ND-F, ND-NF)	GEO !Series_overall_design describes ND arms as receiving no nanoantenna device	UNRESOLVED (ambiguous)	If 'MG' denotes the magnetically actuated nanoantenna graft, the annotation contradicts the no-device arms; if it is part of the line's own name, it does not. The archive does not define the prefix and the ambiguity is carried, not resolved. It does not affect the analysis, which assigns arms from the 'treatment' characteristic, not from the cell-line field.	2026-11-03, series matrix read directly
