## Supplementary material for "Where the magnet sits sets the sign of the scaling law: membrane-anchored versus intracellular magnetic actuation of cells": F_dose_plane_isodose_curves.csv

dt_s	isodose_plasma_membrane_Pa	isodose_lysosome_reported_Pa	isodose_lysosome_thiswork_Pa	Cox_5p1_line_lysosome_Pa	Cox_5p1_line_cell_Pa	LG_1p4_line_lysosome_Pa	LG_1p4_line_cell_Pa	lysis_3p83_line_cell_Pa
1.0	85.41223947184957	9.391208523367661	0.18326533137833984	28396.436525612477	1360.0	7795.100222717149	373.3333333333333	1021.3333333333334
1.0352617473110377	84.4559109358293	9.286058713994342	0.1812133787876566	28396.436525612477	1360.0	7795.100222717149	373.3333333333333	1021.3333333333334
1.071766885445503	83.5102900486713	9.18208622726099	0.1791844011339281	28396.436525612477	1360.0	7795.100222717149	373.3333333333333	1021.3333333333334
1.10955925853642	82.57525692088173	9.079277881131365	0.17717814117547614	28396.436525612477	1360.0	7795.100222717149	373.3333333333333	1021.3333333333334
1.1486842567375537	81.65069300532403	8.977620641163485	0.17519434455086028	28396.436525612477	1360.0	7795.100222717149	373.3333333333333	1021.3333333333334
1.1891888707388005	80.73648108218907	8.877101618857097	0.17323275974662883	28396.436525612477	1360.0	7795.100222717149	373.3333333333333	1021.3333333333334
1.2311217482038903	79.8325052441336	8.777708070019605	0.17129313806543114	28396.436525612477	1360.0	7795.100222717149	373.3333333333333	1021.3333333333334
1.274533252198179	78.93865088158505	8.679427393150315	0.16937523359448675	28396.436525612477	1360.0	7795.100222717149	373.3333333333333	1021.3333333333334
1.3194755216767062	78.05480466821088	8.58224712784277	0.1674788031744075	28396.436525612477	1360.0	7795.100222717149	373.3333333333333	1021.3333333333334
1.3660025341051698	77.18085454655059	8.486154953204975	0.16560360636836896	28396.436525612477	1360.0	7795.100222717149	373.3333333333333	1021.3333333333334
1.4141701702890235	76.31668971380876	8.391138686297298	0.1637494054316269	28396.436525612477	1360.0	7795.100222717149	373.3333333333333	1021.3333333333334
1.4640362814885624	75.46220060780685	8.297186280587871	0.16191596528137497	28396.436525612477	1360.0	7795.100222717149	373.3333333333333	1021.3333333333334
1.5156607589006033	74.61727889309267	8.204285824425293	0.1601030534669402	28396.436525612477	1360.0	7795.100222717149	373.3333333333333	1021.3333333333334
1.569105605590212	73.78181744720509	8.112425539528413	0.1583104401403118	28396.436525612477	1360.0	7795.100222717149	373.3333333333333	1021.3333333333334
1.6244350109588668	72.95571034709262	8.021593779493042	0.15653789802700013	28396.436525612477	1360.0	7795.100222717149	373.3333333333333	1021.3333333333334
1.6817154278385011	72.13885285568414	7.9317790283153675	0.15478520239722224	28396.436525612477	1360.0	7795.100222717149	373.3333333333333	1021.3333333333334
1.7410156523040161	71.33114140860991	7.842969898931923	0.1530521310374094	28396.436525612477	1360.0	7795.100222717149	373.3333333333333	1021.3333333333334
1.8024069063001218	70.5324736010712	7.755155131775879	0.15133846422203417	28396.436525612477	1360.0	7795.100222717149	373.3333333333333	1021.3333333333334
1.8659629231817458	69.74274817485717	7.668323593349519	0.14964398468575277	28396.436525612477	1360.0	7795.100222717149	373.3333333333333	1021.3333333333334
1.9317600362707459	68.96186500550678	7.582464274812686	0.14796847759585924	28396.436525612477	1360.0	7795.100222717149	373.3333333333333	1021.3333333333334
1.9998772705352859	68.18972508961474	7.497566290587045	0.1463117305250482	28396.436525612477	1360.0	7795.100222717149	373.3333333333333	1021.3333333333334
2.070396437501989	67.42623053227943	7.4136188769759634	0.14467353342448241	28396.436525612477	1360.0	7795.100222717149	373.3333333333333	1021.3333333333334
2.143402233514857	66.67128453469142	7.330611390799846	0.14305367859716206	28396.436525612477	1360.0	7795.100222717149	373.3333333333333	1021.3333333333334
2.2189823414589713	65.92479138186094	7.248533308046756	0.14145196067159205	28396.436525612477	1360.0	7795.100222717149	373.3333333333333	1021.3333333333334
2.2972275360711523	65.18665643048274	7.167374222538135	0.1398681765757442	28396.436525612477	1360.0	7795.100222717149	373.3333333333333	1021.3333333333334
2.3782317929640513	64.45678609693684	7.087123844609472	0.13830212551131107	28396.436525612477	1360.0	7795.100222717149	373.3333333333333	1021.3333333333334
2.4620924014946257	63.73508784542369	7.007771999805735	0.13675360892824787	28396.436525612477	1360.0	7795.100222717149	373.3333333333333	1021.3333333333334
2.548910081612555	63.021470176232064	6.929308627591417	0.1352224304995995	28396.436525612477	1360.0	7795.100222717149	373.3333333333333	1021.3333333333334
2.6387891048289336	62.3158426141384	6.851723780075023	0.1337083960966097	28396.436525612477	1360.0	7795.100222717149	373.3333333333333	1021.3333333333334
2.731837419450531	61.61811569693596	6.775007620747833	0.13221131376410822	28396.436525612477	1360.0	7795.100222717149	373.3333333333333	1021.3333333333334
2.828166780230033	60.92820096409254	6.699150423236796	0.13073099369617439	28396.436525612477	1360.0	7795.100222717149	373.3333333333333	1021.3333333333334
2.9278928825879755	60.24601094553502	6.624142570071381	0.1292672482120726	28396.436525612477	1360.0	7795.100222717149	373.3333333333333	1021.3333333333334
3.0311355015675785	59.57145915055961	6.549974551464237	0.12781989173245745	28396.436525612477	1360.0	7795.100222717149	373.3333333333333	1021.3333333333334
3.13801863568937	58.90446005686622	6.476636964105503	0.12638874075584527	28396.436525612477	1360.0	7795.100222717149	373.3333333333333	1021.3333333333334
3.248670655878376	58.244929099715584	6.404120509970621	0.12497361383534904	28396.436525612477	1360.0	7795.100222717149	373.3333333333333	1021.3333333333334
3.363224459642742	57.59278266120785	6.332415995141501	0.12357433155567396	28396.436525612477	1360.0	7795.100222717149	373.3333333333333	1021.3333333333334
3.4818176306889654	56.94793805968116	6.261514328640869	0.12219071651037038	28396.436525612477	1360.0	7795.100222717149	373.3333333333333	1021.3333333333334
3.6045926041654357	56.310313539228936	6.191406521279693	0.12082259327934158	28396.436525612477	1360.0	7795.100222717149	373.3333333333333	1021.3333333333334
3.7316968377327537	55.679828259334556	6.122083684517482	0.1194697884066033	28396.436525612477	1360.0	7795.100222717149	373.3333333333333	1021.3333333333334
3.8632829886662843	55.056402284622116	6.053537029335376	0.1181321303782923	28396.436525612477	1360.0	7795.100222717149	373.3333333333333	1021.3333333333334
3.9995090972036653	54.43995657472184	5.985757865121834	0.11680944960092124	28396.436525612477	1360.0	7795.100222717149	373.3333333333333	1021.3333333333334
4.140538776357458	53.83041297424909	5.918737598570803	0.11550157837987685	28396.436525612477	1360.0	7795.100222717149	373.3333333333333	1021.3333333333334
4.286541408420927	53.22769420289552	5.852467732592228	0.11420835089815903	28396.436525612477	1360.0	7795.100222717149	373.3333333333333	1021.3333333333334
4.437692348402965	52.63172384563112	5.786939865234757	0.1129296031953579	28396.436525612477	1360.0	7795.100222717149	373.3333333333333	1021.3333333333334
4.594173134636477	52.04242634301611	5.72214568862051	0.11166517314686629	28396.436525612477	1360.0	7795.100222717149	373.3333333333333	1021.3333333333334
4.756171706813186	51.45972698162115	5.658076987891772	0.11041490044332489	28396.436525612477	1360.0	7795.100222717149	373.3333333333333	1021.3333333333334
4.923882631706739	50.88355188455491	5.594725640169483	0.10917862657029768	28396.436525612477	1360.0	7795.100222717149	373.3333333333333	1021.3333333333334
5.097507336855189	50.313828002097694	5.532083613523386	0.10795619478817482	28396.436525612477	1360.0	7795.100222717149	373.3333333333333	1021.3333333333334
5.277254352483538	49.75048310243983	5.470142965953709	0.10674745011230057	28396.436525612477	1360.0	7795.100222717149	373.3333333333333	1021.3333333333334
5.463339561956888	49.19344576252393	5.408895844384249	0.10555223929332372	28396.436525612477	1360.0	7795.100222717149	373.3333333333333	1021.3333333333334
5.655986461065006	48.642645358989576	5.348334483666726	0.10437041079776817	28396.436525612477	1360.0	7795.100222717149	373.3333333333333	1021.3333333333334
5.855426426449731	48.09801205921937	5.288451205596286	0.10320181478882073	28396.436525612477	1360.0	7795.100222717149	373.3333333333333	1021.3333333333334
6.061898993497573	47.559476812485336	5.229238417938031	0.10204630310733441	28396.436525612477	1360.0	7795.100222717149	373.3333333333333	1021.3333333333334
6.275652144031319	47.02697134119436	5.170688613464447	0.10090372925304408	28396.436525612477	1360.0	7795.100222717149	373.3333333333333	1021.3333333333334
6.496942604146123	46.50042813223173	5.1127943690036055	0.09977394836599271	28396.436525612477	1360.0	7795.100222717149	373.3333333333333	1021.3333333333334
6.726036152547839	45.97978042840153	5.055548344498026	0.09865681720816538	28396.436525612477	1360.0	7795.100222717149	373.3333333333333	1021.3333333333334
6.963207939763885	45.46496221996292	4.998943282074074	0.09755219414532904	28396.436525612477	1360.0	7795.100222717149	373.3333333333333	1021.3333333333334
7.20874281861005	44.95590823626115	4.942972005121783	0.09645993912907558	28396.436525612477	1360.0	7795.100222717149	373.3333333333333	1021.3333333333334
7.462935686310136	44.4525539374523	4.88762741738497	0.09537991367906594	28396.436525612477	1360.0	7795.100222717149	373.3333333333333	1021.3333333333334
7.726091838679331	43.954835506320684	4.832902502061553	0.09431198086547304	28396.436525612477	1360.0	7795.100222717149	373.3333333333333	1021.3333333333334
7.9985273367967125	43.462689840187835	4.7787903209139255	0.09325600529162129	28396.436525612477	1360.0	7795.100222717149	373.3333333333333	1021.3333333333334
8.280569386607265	42.97605454291209	4.725284013389302	0.09221185307682038	28396.436525612477	1360.0	7795.100222717149	373.3333333333333	1021.3333333333334
8.572556731909325	42.4948679169778	4.672376795749915	0.09117939183939155	28396.436525612477	1360.0	7795.100222717149	373.3333333333333	1021.3333333333334
8.874840061199446	42.01906895567305	4.620061960212938	0.09015849067988357	28396.436525612477	1360.0	7795.100222717149	373.3333333333333	1021.3333333333334
9.187782428863335	41.548597335355005	4.568332874100056	0.08914902016447684	28396.436525612477	1360.0	7795.100222717149	373.3333333333333	1021.3333333333334
9.511759691218707	41.08339340780183	4.517182978996541	0.08815085230857328	28396.436525612477	1360.0	7795.100222717149	373.3333333333333	1021.3333333333334
9.847160957933774	40.62339819265029	4.466605789919754	0.08716386056056998	28396.436525612477	1360.0	7795.100222717149	373.3333333333333	1021.3333333333334
10.194389059363553	40.16855336991794	4.4165948944969555	0.08618791978581439	28396.436525612477	1360.0	7795.100222717149	373.3333333333333	1021.3333333333334
10.553861030365235	39.718801272609134	4.3671439521523165	0.0852229062507394	28396.436525612477	1360.0	7795.100222717149	373.3333333333333	1021.3333333333334
10.926008611173785	39.27408487940376	4.3182466933030375	0.08426869760717579	28396.436525612477	1360.0	7795.100222717149	373.3333333333333	1021.3333333333334
11.311278765939214	38.83434780742785	4.269896918564465	0.08332517287684053	28396.436525612477	1360.0	7795.100222717149	373.3333333333333	1021.3333333333334
11.710134219548472	38.39953430510514	4.222088497964111	0.08239221243599869	28396.436525612477	1360.0	7795.100222717149	373.3333333333333	1021.3333333333334
12.123054013376523	37.96958924508872	4.174815370164473	0.081469698000297	28396.436525612477	1360.0	7795.100222717149	373.3333333333333	1021.3333333333334
12.55053408063427	37.54445811727167	4.128071541694546	0.08055751260976739	28396.436525612477	1360.0	7795.100222717149	373.3333333333333	1021.3333333333334
12.993087842004158	37.12408702187616	4.08185108618996	0.07965554061399827	28396.436525612477	1360.0	7795.100222717149	373.3333333333333	1021.3333333333334
13.451246822279028	36.70842266261975	4.036148143641598	0.07876366765747198	28396.436525612477	1360.0	7795.100222717149	373.3333333333333	1021.3333333333334
13.925561288744634	36.29741233995836	3.990956919652653	0.07788178066506635	28396.436525612477	1360.0	7795.100222717149	373.3333333333333	1021.3333333333334
14.416600912072711	35.89100394440473	3.946271684703986	0.07700976782771857	28396.436525612477	1360.0	7795.100222717149	373.3333333333333	1021.3333333333334
14.924955450518299	35.48914594992183	3.9020867734277145	0.07614751858824959	28396.436525612477	1360.0	7795.100222717149	373.3333333333333	1021.3333333333334
15.451235458242966	35.09178740739017	3.858396583888941	0.07529492362734731	28396.436525612477	1360.0	7795.100222717149	373.3333333333333	1021.3333333333334
15.996073018614878	34.69887793814829	3.8151955768755106	0.07445187484970657	28396.436525612477	1360.0	7795.100222717149	373.3333333333333	1021.3333333333334
16.56012250336618	34.310367727605545	3.772478275195733	0.07361826537032451	28396.436525612477	1360.0	7795.100222717149	373.3333333333333	1021.3333333333334
17.14406135851971	33.926207518926404	3.730239262983961	0.07279398950094915	28396.436525612477	1360.0	7795.100222717149	373.3333333333333	1021.3333333333334
17.748590918028754	33.5463486067855	3.688473185013946	0.07197894273667993	28396.436525612477	1360.0	7795.100222717149	373.3333333333333	1021.3333333333334
18.374437246107266	33.17074283119257	3.647174746019883	0.07117302174271811	28396.436525612477	1360.0	7795.100222717149	373.3333333333333	1021.3333333333334
19.022352009262015	32.79934257138654	3.6063387100250552	0.07037612434126565	28396.436525612477	1360.0	7795.100222717149	373.3333333333333	1021.3333333333334
19.693113379074227	32.43210073979799	3.565959899677994	0.06958814949857058	28396.436525612477	1360.0	7795.100222717149	373.3333333333333	1021.3333333333334
20.387526966814765	32.0689707760792	3.5260331955960798	0.06880899731211769	28396.436525612477	1360.0	7795.100222717149	373.3333333333333	1021.3333333333334
21.106426791015547	31.709906641201048	3.4865535357164834	0.06803856899796244	28396.436525612477	1360.0	7795.100222717149	373.3333333333333	1021.3333333333334
21.85067627915926	31.35486281161601	3.447515914654375	0.06727676687820675	28396.436525612477	1360.0	7795.100222717149	373.3333333333333	1021.3333333333334
22.621169304690252	31.003794273486506	3.408915383068329	0.06652349436861497	28396.436525612477	1360.0	7795.100222717149	373.3333333333333	1021.3333333333334
23.418831260592448	30.65665651697785	3.370747047032822	0.06577865596636867	28396.436525612477	1360.0	7795.100222717149	373.3333333333333	1021.3333333333334
24.244620170823282	30.31340553061517	3.3330060674177635	0.06504215723795831	28396.436525612477	1360.0	7795.100222717149	373.3333333333333	1021.3333333333334
25.099527840938947	29.973997795703394	3.295687659274971	0.06431390480721061	28396.436525612477	1360.0	7795.100222717149	373.3333333333333	1021.3333333333334
25.984581049292483	29.638390280809848	3.25878709123152	0.06359380634345006	28396.436525612477	1360.0	7795.100222717149	373.3333333333333	1021.3333333333334
26.900842780235823	29.306540436308502	3.222299684889875	0.06288177054979271	28396.436525612477	1360.0	7795.100222717149	373.3333333333333	1021.3333333333334
27.849413500806442	28.97840618898542	3.1862208142347512	0.062177707151571365	28396.436525612477	1360.0	7795.100222717149	373.3333333333333	1021.3333333333334
28.831432482432486	28.653945936704513	3.150545905046604	0.06148152688489005	28396.436525612477	1360.0	7795.100222717149	373.3333333333333	1021.3333333333334
29.848079169243274	28.33311854313307	3.1152704343216975	0.06079314148530692	28396.436525612477	1360.0	7795.100222717149	373.3333333333333	1021.3333333333334
30.90057459462897	28.015883332526357	3.0803899296986565	0.0601124636766437	28396.436525612477	1360.0	7795.100222717149	373.3333333333333	1021.3333333333334
31.990182847750656	27.702200084570535	3.045899968891444	0.05943940715992042	28396.436525612477	1360.0	7795.100222717149	373.3333333333333	1021.3333333333334
33.118212591761925	27.39202902928343	3.0117961791286874	0.0587738866024142	28396.436525612477	1360.0	7795.100222717149	373.3333333333333	1021.3333333333334
34.28601863556587	27.08533084197231	2.978074236599281	0.05811581762684034	28396.436525612477	1360.0	7795.100222717149	373.3333333333333	1021.3333333333334
35.49500356099471	26.782066638248143	2.944729865904196	0.057465116800654706	28396.436525612477	1360.0	7795.100222717149	373.3333333333333	1021.3333333333334
36.7466194073669	26.482197969095694	2.91175883951443	0.05682170162547577	28396.436525612477	1360.0	7795.100222717149	373.3333333333333	1021.3333333333334
38.042369415444334	26.18568681599882	2.879156977235023	0.05618549052662521	28396.436525612477	1360.0	7795.100222717149	373.3333333333333	1021.3333333333334
39.38380983288489	25.892495586120305	2.8469201456750772	0.0555564028427855	28396.436525612477	1360.0	7795.100222717149	373.3333333333333	1021.3333333333334
40.77255178335805	25.60258710753572	2.815044257723709	0.054934358815773354	28396.436525612477	1360.0	7795.100222717149	373.3333333333333	1021.3333333333334
42.210263201569006	25.315924624520612	2.7835252720318695	0.054319279580427746	28396.436525612477	1360.0	7795.100222717149	373.3333333333333	1021.3333333333334
43.698670836515134	25.03247179289047	2.752359192499965	0.053711087154610974	28396.436525612477	1360.0	7795.100222717149	373.3333333333333	1021.3333333333334
45.23956232538053	24.752192675392866	2.72154206777122	0.05310970442932187	28396.436525612477	1360.0	7795.100222717149	373.3333333333333	1021.3333333333334
46.83478834056005	24.475051737151198	2.6910699907307025	0.05251505515891954	28396.436525612477	1360.0	7795.100222717149	373.3333333333333	1021.3333333333334
48.48626481239081	24.20101384115943	2.660939098009973	0.051927063951456756	28396.436525612477	1360.0	7795.100222717149	373.3333333333333	1021.3333333333334
50.1959752302614	23.930044243827297	2.631145569497262	0.05134565625912134	28396.436525612477	1360.0	7795.100222717149	373.3333333333333	1021.3333333333334
51.965973024861974	23.662108590575375	2.6016856278531506	0.050770758368784794	28396.436525612477	1360.0	7795.100222717149	373.3333333333333	1021.3333333333334
53.79838403443687	23.39717291147945	2.572555538031658	0.05020229739265663	28396.436525612477	1360.0	7795.100222717149	373.3333333333333	1021.3333333333334
55.69540905800133	23.135203616963725	2.543751606806701	0.0496402012590434	28396.436525612477	1360.0	7795.100222717149	373.3333333333333	1021.3333333333334
57.65932649858947	22.876167493542162	2.5152701823038526	0.049084398703211116	28396.436525612477	1360.0	7795.100222717149	373.3333333333333	1021.3333333333334
59.692495099707365	22.620031699607566	2.487107653537341	0.04853481925835006	28396.436525612477	1360.0	7795.100222717149	373.3333333333333	1021.3333333333334
61.79735677827858	22.366763761267798	2.4592604499522377	0.047991393246640764	28396.436525612477	1360.0	7795.100222717149	373.3333333333333	1021.3333333333334
63.976439557484305	22.116331568228592	2.4317250409717657	0.04745405177041989	28396.436525612477	1360.0	7795.100222717149	373.3333333333333	1021.3333333333334
66.23236060302017	21.868703369722525	2.404497935549681	0.04692272670344524	28396.436525612477	1360.0	7795.100222717149	373.3333333333333	1021.3333333333334
68.56782936641741	21.623847770483476	2.377575681727664	0.0463973506822583	28396.436525612477	1360.0	7795.100222717149	373.3333333333333	1021.3333333333334
70.98565083920236	21.38173372676627	2.3509548661976667	0.0458778570976438	28396.436525612477	1360.0	7795.100222717149	373.3333333333333	1021.3333333333334
73.48872892180388	21.142330542410786	2.32463211386916	0.04536418008618459	28396.436525612477	1360.0	7795.100222717149	373.3333333333333	1021.3333333333334
76.08006991125386	20.905607864950206	2.2986040874412277	0.04485625452191134	28396.436525612477	1360.0	7795.100222717149	373.3333333333333	1021.3333333333334
78.7627861118706	20.67153568176279	2.2728674869794467	0.044354016008045526	28396.436525612477	1360.0	7795.100222717149	373.3333333333333	1021.3333333333334
81.54009957326066	20.440084316266788	2.2474190494975153	0.04385740086883501	28396.436525612477	1360.0	7795.100222717149	373.3333333333333	1021.3333333333334
84.41534596012986	20.21122442415789	2.222255548543551	0.04336634614148096	28396.436525612477	1360.0	7795.100222717149	373.3333333333333	1021.3333333333334
87.3919785585498	19.98492698968888	2.1973737937910367	0.042880789568155185	28396.436525612477	1360.0	7795.100222717149	373.3333333333333	1021.3333333333334
90.47357242349298	19.761163321990875	2.1727706306343313	0.04240066958810686	28396.436525612477	1360.0	7795.100222717149	373.3333333333333	1021.3333333333334
93.66382867261707	19.5399050514358	2.148442939788721	0.04192592532985757	28396.436525612477	1360.0	7795.100222717149	373.3333333333333	1021.3333333333334
96.9665789314552	19.321124126039578	2.1243876368949426	0.04145649660348384	28396.436525612477	1360.0	7795.100222717149	373.3333333333333	1021.3333333333334
100.385789935352	19.104792807905582	2.1006016721281373	0.04099232389298599	28396.436525612477	1360.0	7795.100222717149	373.3333333333333	1021.3333333333334
103.9255682936713	18.890883669707925	2.0770820298111814	0.04053334834874248	28396.436525612477	1360.0	7795.100222717149	373.3333333333333	1021.3333333333334
107.59016542199866	18.679369591214115	2.053825728032348	0.04007951178004874	28396.436525612477	1360.0	7795.100222717149	373.3333333333333	1021.3333333333334
111.38398264826195	18.47022375584663	2.0308298182672457	0.039630756647739455	28396.436525612477	1360.0	7795.100222717149	373.3333333333333	1021.3333333333334
115.311576498902	18.263419647283033	2.0080913850049966	0.03918702605689363	28396.436525612477	1360.0	7795.100222717149	373.3333333333333	1021.3333333333334
119.3776641714437	18.058931046094127	1.9856075453785962	0.03874826374962115	28396.436525612477	1360.0	7795.100222717149	373.3333333333333	1021.3333333333334
123.58712920003909	17.856732026419735	1.9633754487994097	0.03831441409793023	28396.436525612477	1360.0	7795.100222717149	373.3333333333333	1021.3333333333334
127.94502732078735	17.656796952681734	1.9413922765957667	0.03788542209667468	28396.436525612477	1360.0	7795.100222717149	373.3333333333333	1021.3333333333334
132.45659254387678	17.459100476333855	1.9196552416555948	0.03746123335658006	28396.436525612477	1360.0	7795.100222717149	373.3333333333333	1021.3333333333334
137.1272434398401	17.263617532647938	1.898161588073063	0.037041794097348126	28396.436525612477	1360.0	7795.100222717149	373.3333333333333	1021.3333333333334
141.9625896474749	17.070323337536095	1.8769085907991752	0.03662705114083828	28396.436525612477	1360.0	7795.100222717149	373.3333333333333	1021.3333333333334
146.9684386112446	16.879193384408488	1.8558935552962785	0.03621695190432544	28396.436525612477	1360.0	7795.100222717149	373.3333333333333	1021.3333333333334
152.1508025562521	16.690203441066295	1.835113817196437	0.03581144439383339	28396.436525612477	1360.0	7795.100222717149	373.3333333333333	1021.3333333333334
157.5159057091623	16.503329546629462	1.8145667419636364	0.03541047719754281	28396.436525612477	1360.0	7795.100222717149	373.3333333333333	1021.3333333333334
163.07019177374804	16.31854800849885	1.794249724559765	0.03501399947927309	28396.436525612477	1360.0	7795.100222717149	373.3333333333333	1021.3333333333334
168.82033167003627	16.135835399352388	1.7741601891143384	0.0346219609720371	28396.436525612477	1360.0	7795.100222717149	373.3333333333333	1021.3333333333334
174.7732315463507	15.955168554174856	1.7542955885979172	0.0342343119716681	28396.436525612477	1360.0	7795.100222717149	373.3333333333333	1021.3333333333334
180.93604107387165	15.776524567320958	1.7346534044991893	0.033851003330518166	28396.436525612477	1360.0	7795.100222717149	373.3333333333333	1021.3333333333334
187.3161620336781	15.599880789611245	1.7152311465056604	0.033471986451226975	28396.436525612477	1360.0	7795.100222717149	373.3333333333333	1021.3333333333334
193.9212572065831	15.425214825460557	1.6960263521879235	0.03309721328056046	28396.436525612477	1360.0	7795.100222717149	373.3333333333333	1021.3333333333334
200.75925957644023	15.252504530038639	1.6770365866874621	0.03272663630331844	28396.436525612477	1360.0	7795.100222717149	373.3333333333333	1021.3333333333334
207.83838185797572	15.081728006462507	1.6582594424079486	0.03236020853631046	28396.436525612477	1360.0	7795.100222717149	373.3333333333333	1021.3333333333334
215.16712636058668	14.912863603020302	1.6396925387100016	0.031997883522399066	28396.436525612477	1360.0	7795.100222717149	373.3333333333333	1021.3333333333334
222.75429519995586	14.745889910426197	1.6213335216093583	0.031639615324609814	28396.436525612477	1360.0	7795.100222717149	373.3333333333333	1021.3333333333334
230.60900086974482	14.580785759106039	1.6031800634784277	0.031285358520307185	28396.436525612477	1360.0	7795.100222717149	373.3333333333333	1021.3333333333334
238.7406771860647	14.417530216513375	1.5852298627511823	0.0309350681954357	28396.436525612477	1360.0	7795.100222717149	373.3333333333333	1021.3333333333334
247.1590906178658	14.25610258447557	1.567480643631361	0.030588699938825598	28396.436525612477	1360.0	7795.100222717149	373.3333333333333	1021.3333333333334
255.87435201685892	14.096482396569598	1.5499301558039325	0.030246209836562184	28396.436525612477	1360.0	7795.100222717149	373.3333333333333	1021.3333333333334
264.89692876105295	13.938649415527223	1.5325761741497903	0.029907554466418244	28396.436525612477	1360.0	7795.100222717149	373.3333333333333	1021.3333333333334
274.23765732649497	13.782583630669254	1.5154164984636462	0.02957269089234883	28396.436525612477	1360.0	7795.100222717149	373.3333333333333	1021.3333333333334
283.9077563023128	13.628265255368497	1.498448953175077	0.029241576659047624	28396.436525612477	1360.0	7795.100222717149	373.3333333333333	1021.3333333333334
293.9188398646887	13.47567472454114	1.4816713870726994	0.02891416978656433	28396.436525612477	1360.0	7795.100222717149	373.3333333333333	1021.3333333333334
304.2829317259508	13.32479269216622	1.4650816730314302	0.028590428764982283	28396.436525612477	1360.0	7795.100222717149	373.3333333333333	1021.3333333333334
315.0124795755328	13.17560002883285	1.4486777077428015	0.028270312549155647	28396.436525612477	1360.0	7795.100222717149	373.3333333333333	1021.3333333333334
326.1203700301487	13.02807781931491	1.432457411448293	0.02795378055350553	28396.436525612477	1360.0	7795.100222717149	373.3333333333333	1021.3333333333334
337.61994411113403	12.882207360172925	1.416418727675656	0.02764079264687445	28396.436525612477	1360.0	7795.100222717149	373.3333333333333	1021.3333333333334
349.5250132675476	12.737970157382753	1.4005596229781818	0.02733130914743831	28396.436525612477	1360.0	7795.100222717149	373.3333333333333	1021.3333333333334
361.84987596427464	12.595347923990845	1.3848780866768975	0.02702529081767538	28396.436525612477	1360.0	7795.100222717149	373.3333333333333	1021.3333333333334
374.60933485505734	12.454322577795745	1.369372130605639	0.0267226988593916	28396.436525612477	1360.0	7795.100222717149	373.3333333333333	1021.3333333333334
387.81871456107234	12.314876239055577	1.3540397888589895	0.02642349490880164	28396.436525612477	1360.0	7795.100222717149	373.3333333333333	1021.3333333333334
401.4938800764165	12.176991228221167	1.3388791175430297	0.026127641031664952	28396.436525612477	1360.0	7795.100222717149	373.3333333333333	1021.3333333333334
415.65125582259924	12.04065006369457	1.3238881945288865	0.025835099718476334	28396.436525612477	1360.0	7795.100222717149	373.3333333333333	1021.3333333333334
430.3078453749309	11.905835459612677	1.3090651192090361	0.02554583387971032	28396.436525612477	1360.0	7795.100222717149	373.3333333333333	1021.3333333333334
445.4812518844989	11.772530323655639	1.2944080122563375	0.025259806841118823	28396.436525612477	1360.0	7795.100222717149	373.3333333333333	1021.3333333333334
461.1896992202549	11.640717754879866	1.279915015385766	0.024976982339081452	28396.436525612477	1360.0	7795.100222717149	373.3333333333333	1021.3333333333334
477.45205385661313	11.510381041575226	1.2655842911188102	0.024697324516007854	28396.436525612477	1360.0	7795.100222717149	373.3333333333333	1021.3333333333334
494.2878475328406	11.381503659146295	1.2514140225505122	0.02442079791579155	28396.436525612477	1360.0	7795.100222717149	373.3333333333333	1021.3333333333334
511.7173007114605	11.254069268017277	1.2374024131191095	0.024147367479314664	28396.436525612477	1360.0	7795.100222717149	373.3333333333333	1021.3333333333334
529.7613468638344	11.12806171156044	1.2235476863782635	0.02387699854000301	28396.436525612477	1360.0	7795.100222717149	373.3333333333333	1021.3333333333334
548.4416576121021	11.003465014047698	1.209848085771833	0.02360965681943092	28396.436525612477	1360.0	7795.100222717149	373.3333333333333	1021.3333333333334
567.7806687576668	10.880263378625143	1.1963018744111713	0.023345308422975285	28396.436525612477	1360.0	7795.100222717149	373.3333333333333	1021.3333333333334
587.8016072274912	10.758441185310275	1.1829073348549173	0.02308391983551829	28396.436525612477	1360.0	7795.100222717149	373.3333333333333	1021.3333333333334
608.5285189705689	10.637982989011615	1.1696627688912498	0.02282545791719818	28396.436525612477	1360.0	7795.100222717149	373.3333333333333	1021.3333333333334
629.9862978380693	10.518873517570544	1.1565664973225847	0.022569889899207725	28396.436525612477	1360.0	7795.100222717149	373.3333333333333	1021.3333333333334
652.2007154818516	10.401097669825019	1.1436168597526768	0.02231718337963962	28396.436525612477	1360.0	7795.100222717149	373.3333333333333	1021.3333333333334
675.1984523072501	10.284640513695003	1.1308122143761108	0.022067306319378477	28396.436525612477	1360.0	7795.100222717149	373.3333333333333	1021.3333333333334
699.0071295173123	10.169487284289298	1.118150937770144	0.021820227038038736	28396.436525612477	1360.0	7795.100222717149	373.3333333333333	1021.3333333333334
723.6553422869657	10.055623382033618	1.105631424688885	0.021575914209948147	28396.436525612477	1360.0	7795.100222717149	373.3333333333333	1021.3333333333334
749.1726941069714	9.943034370819587	1.0932520878597736	0.02133433686017617	28396.436525612477	1360.0	7795.100222717149	373.3333333333333	1021.3333333333334
775.5898323389001	9.831705976174472	1.08101135778234	0.02109546436060683	28396.436525612477	1360.0	7795.100222717149	373.3333333333333	1021.3333333333334
802.9384850238447	9.721624083451408	1.0689076825292165	0.020859266426055584	28396.436525612477	1360.0	7795.100222717149	373.3333333333333	1021.3333333333334
831.2514989890632	9.612774736039894	1.0569395275493798	0.02062571311042965	28396.436525612477	1360.0	7795.100222717149	373.3333333333333	1021.3333333333334
860.5628792983371	9.505144133596323	1.0451053754735944	0.02039477480293131	28396.436525612477	1360.0	7795.100222717149	373.3333333333333	1021.3333333333334
890.9078300934143	9.398718630294304	1.0334037259220332	0.02016642222430376	28396.436525612477	1360.0	7795.100222717149	373.3333333333333	1021.3333333333334
922.3227968755924	9.293484733094617	1.0218330953140555	0.01994062642311895	28396.436525612477	1360.0	7795.100222717149	373.3333333333333	1021.3333333333334
954.8455102782293	9.18942910003448	1.0103920166801106	0.019717358772107015	28396.436525612477	1360.0	7795.100222717149	373.3333333333333	1021.3333333333334
988.5150313827394	9.086538538536036	0.9990790394757516	0.019496590964526807	28396.436525612477	1360.0	7795.100222717149	373.3333333333333	1021.3333333333334
1023.3717986325203	8.984800003733724	0.9878927293977293	0.01927829501057705	28396.436525612477	1360.0	7795.100222717149	373.3333333333333	1021.3333333333334
1059.4576764011415	8.884200596820415	0.9768316682021455	0.019062443233847697	28396.436525612477	1360.0	7795.100222717149	373.3333333333333	1021.3333333333334
1096.816005273138	8.784727563412035	0.9658944535246412	0.01884900826781096	28396.436525612477	1360.0	7795.100222717149	373.3333333333333	1021.3333333333334
1135.4916540977815	8.686368291930531	0.9550796987026022	0.018637963052351752	28396.436525612477	1360.0	7795.100222717149	373.3333333333333	1021.3333333333334
1175.5310738783699	8.589110312004916	0.9443860325993502	0.018429280830336837	28396.436525612477	1360.0	7795.100222717149	373.3333333333333	1021.3333333333334
1216.982353561742	8.49294129289023	0.933812099430306	0.018222935144222477	28396.436525612477	1360.0	7795.100222717149	373.3333333333333	1021.3333333333334
1259.8952777950271	8.397849041904202	0.9233565585910972	0.018018899832700056	28396.436525612477	1360.0	7795.100222717149	373.3333333333333	1021.3333333333334
1304.3213867190054	8.303821502881407	0.9130180844875914	0.01781714902737921	28396.436525612477	1360.0	7795.100222717149	373.3333333333333	1021.3333333333334
1350.3140378698736	8.210846754644749	0.9027953663678324	0.01761765714950819	28396.436525612477	1360.0	7795.100222717149	373.3333333333333	1021.3333333333334
1397.9284702637883	8.11891300949404	0.892687108155858	0.017420398906730823	28396.436525612477	1360.0	7795.100222717149	373.3333333333333	1021.3333333333334
1447.2218707411344	8.028008611711515	0.8826920282873782	0.01722534928987991	28396.436525612477	1360.0	7795.100222717149	373.3333333333333	1021.3333333333334
1498.253442650216	7.938122036084064	0.872808859547293	0.0170324835698064	28396.436525612477	1360.0	7795.100222717149	373.3333333333333	1021.3333333333334
1551.0844769528405	7.849241886442036	0.8630363489090315	0.016841777294244208	28396.436525612477	1360.0	7795.100222717149	373.3333333333333	1021.3333333333334
1605.778425837225	7.761356894214379	0.8533732573756864	0.01665320628471	28396.436525612477	1360.0	7795.100222717149	373.3333333333333	1021.3333333333334
1662.4009789266136	7.6744559169999675	0.8438183598229306	0.016466746633437775	28396.436525612477	1360.0	7795.100222717149	373.3333333333333	1021.3333333333334
1721.0201421751442	7.58852793715493	0.8343704448436912	0.01628237470034776	28396.436525612477	1360.0	7795.100222717149	373.3333333333333	1021.3333333333334
1781.7063195457306	7.503562060395777	0.8250283145945604	0.01610006711004919	28396.436525612477	1360.0	7795.100222717149	373.3333333333333	1021.3333333333334
1844.5323975680317	7.419547514418198	0.8157907846439314	0.015919800748876722	28396.436525612477	1360.0	7795.100222717149	373.3333333333333	1021.3333333333334
1909.5738328780985	7.336473647531297	0.8066566838218296	0.015741552761959977	28396.436525612477	1360.0	7795.100222717149	373.3333333333333	1021.3333333333334
1976.9087428448142	7.2543299273071336	0.7976248540714279	0.015565300550325924	28396.436525612477	1360.0	7795.100222717149	373.3333333333333	1021.3333333333334
2046.6179993919898	7.173105939245373	0.7886941503022225	0.015391021768033662	28396.436525612477	1360.0	7795.100222717149	373.3333333333333	1021.3333333333334
2118.7853261287723	7.092791385452904	0.7798634402448554	0.015218694319341355	28396.436525612477	1360.0	7795.100222717149	373.3333333333333	1021.3333333333334
2193.49739890506	7.013376083338234	0.7711316043075608	0.01504829635590483	28396.436525612477	1360.0	7795.100222717149	373.3333333333333	1021.3333333333334
2270.843949912667	6.934849964320492	0.7624975354342179	0.014879806274007555	28396.436525612477	1360.0	7795.100222717149	373.3333333333333	1021.3333333333334
2350.9178754572868	6.857203072552893	0.753960138963994	0.014713202711821634	28396.436525612477	1360.0	7795.100222717149	373.3333333333333	1021.3333333333334
2433.815347530664	6.780425563660509	0.7455183324925605	0.014548464546699483	28396.436525612477	1360.0	7795.100222717149	373.3333333333333	1021.3333333333334
2519.6359293170162	6.704507703492153	0.7371710457348603	0.014385570892495817	28396.436525612477	1360.0	7795.100222717149	373.3333333333333	1021.3333333333334
2608.482694772405	6.629439866886245	0.7289172203894129	0.014224501096919613	28396.436525612477	1360.0	7795.100222717149	373.3333333333333	1021.3333333333334
2700.4623524206822	6.555212536450504	0.72075581000414	0.014065234738915744	28396.436525612477	1360.0	7795.100222717149	373.3333333333333	1021.3333333333334
2795.6853735147115	6.481816301355278	0.7126857798436903	0.0139077516260759	28396.436525612477	1360.0	7795.100222717149	373.3333333333333	1021.3333333333334
2894.2661247167516	6.409241856140427	0.7047061067582536	0.013752031792078543	28396.436525612477	1360.0	7795.100222717149	373.3333333333333	1021.3333333333334
2996.323005457411	6.33747999953552	0.6968157790538407	0.013598055494157477	28396.436525612477	1360.0	7795.100222717149	373.3333333333333	1021.3333333333334
3101.978590138097	6.266521633293279	0.6890137963640178	0.013445803210598796	28396.436525612477	1360.0	7795.100222717149	373.3333333333333	1021.3333333333334
3211.359775347796	6.196357761036049	0.6812991695230748	0.01329525563826583	28396.436525612477	1360.0	7795.100222717149	373.3333333333333	1021.3333333333334
3324.597932270942	6.126979487115218	0.6736709204406165	0.01314639369015184	28396.436525612477	1360.0	7795.100222717149	373.3333333333333	1021.3333333333334
3441.829064469479	6.058378015483387	0.6661280819775559	0.012999198492960072	28396.436525612477	1360.0	7795.100222717149	373.3333333333333	1021.3333333333334
3563.1939712285875	5.990544648579171	0.658669697823496	0.012853651384710944	28396.436525612477	1360.0	7795.100222717149	373.3333333333333	1021.3333333333334
3688.8384166622604	5.923470786224492	0.6512948223754865	0.012709733912376002	28396.436525612477	1360.0	7795.100222717149	373.3333333333333	1021.3333333333334
3818.913304781854	5.857147924534206	0.6440025206181345	0.012567427829538354	28396.436525612477	1360.0	7795.100222717149	373.3333333333333	1021.3333333333334
3953.5748607378328	5.791567654837962	0.6367918680050614	0.012426715094079357	28396.436525612477	1360.0	7795.100222717149	373.3333333333333	1021.3333333333334
4092.984818452442	5.726721662614106	0.6296619503416846	0.012287577865891129	28396.436525612477	1360.0	7795.100222717149	373.3333333333333	1021.3333333333334
4237.310614868623	5.6626017264355415	0.6226118636693126	0.012149998504614744	28396.436525612477	1360.0	7795.100222717149	373.3333333333333	1021.3333333333334
4386.725591048499	5.599199716927374	0.6156407141505369	0.012013959567403684	28396.436525612477	1360.0	7795.100222717149	373.3333333333333	1021.3333333333334
4541.409200362915	5.536507595736252	0.6087476179559088	0.011879443806712398	28396.436525612477	1360.0	7795.100222717149	373.3333333333333	1021.3333333333334
4701.547224022134	5.4745174145112205	0.6019317011518837	0.011746434168109575	28396.436525612477	1360.0	7795.100222717149	373.3333333333333	1021.3333333333334
4867.33199420651	5.413221313896011	0.5951920995900197	0.01161491378811592	28396.436525612477	1360.0	7795.100222717149	373.3333333333333	1021.3333333333334
5038.96262506515	5.352611522532582	0.5885279587974186	0.011484865992066133	28396.436525612477	1360.0	7795.100222717149	373.3333333333333	1021.3333333333334
5216.645251859962	5.292680356075858	0.581938433868392	0.011356274291994836	28396.436525612477	1360.0	7795.100222717149	373.3333333333333	1021.3333333333334
5400.593278542374	5.233420216219468	0.5754226893573408	0.011229122384546165	28396.436525612477	1360.0	7795.100222717149	373.3333333333333	1021.3333333333334
5591.027634060025	5.174823589732397	0.5689798991728341	0.011103394148906764	28396.436525612477	1360.0	7795.100222717149	373.3333333333333	1021.3333333333334
5788.1770377012745	5.116883047506444	0.5626092464728747	0.010979073644761925	28396.436525612477	1360.0	7795.100222717149	373.3333333333333	1021.3333333333334
5992.278273796249	5.059591243614314	0.5563099235613357	0.01085614511027461	28396.436525612477	1360.0	7795.100222717149	373.3333333333333	1021.3333333333334
6203.576476104275	5.002940914378286	0.5500811317855584	0.010734592960087112	28396.436525612477	1360.0	7795.100222717149	373.3333333333333	1021.3333333333334
6422.325422229363	4.946924877449289	0.5439220814350961	0.01061440178334508	28396.436525612477	1360.0	7795.100222717149	373.3333333333333	1021.3333333333334
6648.787838417263	4.891536030896302	0.537831991641591	0.010495556341743671	28396.436525612477	1360.0	7795.100222717149	373.3333333333333	1021.3333333333334
6883.235715100234	4.83676735230593	0.5318100902797728	0.010378041567595567	28396.436525612477	1360.0	7795.100222717149	373.3333333333333	1021.3333333333334
7125.950633568411	4.782611897892093	0.5258556138695658	0.010261842561920654	28396.436525612477	1360.0	7795.100222717149	373.3333333333333	1021.3333333333334
7377.224104160231	4.729062801615654	0.5199678074792922	0.010146944592557064	28396.436525612477	1360.0	7795.100222717149	373.3333333333333	1021.3333333333334
7637.357916378027	4.676113274313918	0.5141459246299585	0.010033333092293366	28396.436525612477	1360.0	7795.100222717149	373.3333333333333	1021.3333333333334
7906.664501349296	4.6237566028398795	0.508389227200614	0.009920993657021692	28396.436525612477	1360.0	7795.100222717149	373.3333333333333	1021.3333333333334
8185.467307069029	4.571986149211095	0.5026969853347688	0.00980991204391151	28396.436525612477	1360.0	7795.100222717149	373.3333333333333	1021.3333333333334
8474.101186873659	4.520795349768105	0.49706847734786075	0.009700074169603886	28396.436525612477	1360.0	7795.100222717149	373.3333333333333	1021.3333333333334
8772.912801613365	4.47017771434226	0.4915029896357561	0.009591466108425921	28396.436525612477	1360.0	7795.100222717149	373.3333333333333	1021.3333333333334
9082.261036005617	4.420126825432875	0.4859998165842772	0.009484074090625216	28396.436525612477	1360.0	7795.100222717149	373.3333333333333	1021.3333333333334
9402.517429670132	4.370636337393588	0.48055826047974076	0.00937788450062407	28396.436525612477	1360.0	7795.100222717149	373.3333333333333	1021.3333333333334
9734.06662336279	4.321699975627845	0.4751776314205002	0.009272883875293257	28396.436525612477	1360.0	7795.100222717149	373.3333333333333	1021.3333333333334
10077.306820944617	4.273311535793373	0.4698572472294765	0.009169058902245127	28396.436525612477	1360.0	7795.100222717149	373.3333333333333	1021.3333333333334
10432.650267640565	4.225464883015573	0.4645964333676695	0.009066396418145784	28396.436525612477	1360.0	7795.100222717149	373.3333333333333	1021.3333333333334
10800.52374516254	4.178153951109716	0.4593945228486368	0.008964883407046214	28396.436525612477	1360.0	7795.100222717149	373.3333333333333	1021.3333333333334
11181.369084291326	4.131372741811849	0.4542508561539312	0.008864506998732057	28396.436525612477	1360.0	7795.100222717149	373.3333333333333	1021.3333333333334
11575.643695533035	4.085115324018314	0.449164781149484	0.008765254467091874	28396.436525612477	1360.0	7795.100222717149	373.3333333333333	1021.3333333333334
11983.82111848753	4.039375833033768	0.4441356530029245	0.008667113228503673	28396.436525612477	1360.0	7795.100222717149	373.3333333333333	1021.3333333333334
12406.391590588319	3.994148469827654	0.4391628341018267	0.008570070840239532	28396.436525612477	1360.0	7795.100222717149	373.3333333333333	1021.3333333333334
12843.862635897429	3.949427500298962	0.43424569397286966	0.008474114998888041	28396.436525612477	1360.0	7795.100222717149	373.3333333333333	1021.3333333333334
13296.759674662126	3.905207254549241	0.4293836092019036	0.00837923353879443	28396.436525612477	1360.0	7795.100222717149	373.3333333333333	1021.3333333333334
13765.626654365662	3.8614821261637506	0.42457596335491105	0.00828541443051817	28396.436525612477	1360.0	7795.100222717149	373.3333333333333	1021.3333333333334
14251.026703029993	3.8182465715006533	0.41982214689985337	0.00819264577930782	28396.436525612477	1360.0	7795.100222717149	373.3333333333333	1021.3333333333334
14753.54280555509	3.7754951089881734	0.4151215571293913	0.008100915823592977	28396.436525612477	1360.0	7795.100222717149	373.3333333333333	1021.3333333333334
15273.778503907155	3.733222318429621	0.4104735980844718	0.008010212933493091	28396.436525612477	1360.0	7795.100222717149	373.3333333333333	1021.3333333333334
15812.35862199666	3.6914228403161995	0.4058776804787701	0.00792052560934299	28396.436525612477	1360.0	7795.100222717149	373.3333333333333	1021.3333333333334
16369.93001611702	3.650091375147499	0.4013332216239768	0.007831842480234889	28396.436525612477	1360.0	7795.100222717149	373.3333333333333	1021.3333333333334
16947.162351844712	3.6092226827596177	0.39683964535592375	0.0077441523025767655	28396.436525612477	1360.0	7795.100222717149	373.3333333333333	1021.3333333333334
17544.748908334597	3.5688115816607837	0.3923963819615349	0.007657443958666848	28396.436525612477	1360.0	7795.100222717149	373.3333333333333	1021.3333333333334
18163.4074109759	3.5288529483744293	0.388002868106596	0.007571706455284059	28396.436525612477	1360.0	7795.100222717149	373.3333333333333	1021.3333333333334
18803.880893409165	3.489341716789616	0.3836585467643328	0.007486928922294262	28396.436525612477	1360.0	7795.100222717149	373.3333333333333	1021.3333333333334
19466.938589939415	3.4502728775187315	0.3793628671447891	0.007403100611272099	28396.436525612477	1360.0	7795.100222717149	373.3333333333333	1021.3333333333334
20153.376859417353	3.4116414772623846	0.3751152846249957	0.007320210894138267	28396.436525612477	1360.0	7795.100222717149	373.3333333333333	1021.3333333333334
20864.0201416982	3.373442618181403	0.37091526067992087	0.007238249261812049	28396.436525612477	1360.0	7795.100222717149	373.3333333333333	1021.3333333333334
21599.721947827173	3.335671457275861	0.36676226281419316	0.007157205322878916	28396.436525612477	1360.0	7795.100222717149	373.3333333333333	1021.3333333333334
22361.365885140134	3.298323205771079	0.36265576449459125	0.007077068802273092	28396.436525612477	1360.0	7795.100222717149	373.3333333333333	1021.3333333333334
23149.86671851161	3.261393128510473	0.3585952450832868	0.006997829539974821	28396.436525612477	1360.0	7795.100222717149	373.3333333333333	1021.3333333333334
23966.17146902397	3.224876543355215	0.3545801897718362	0.006919477489722241	28396.436525612477	1360.0	7795.100222717149	373.3333333333333	1021.3333333333334
24811.2605513777	3.1887688205906164	0.35061008951591144	0.00684200271773769	28396.436525612477	1360.0	7795.100222717149	373.3333333333333	1021.3333333333334
25686.148951408708	3.153065382339151	0.3466844409707612	0.006765395401468252	28396.436525612477	1360.0	7795.100222717149	373.3333333333333	1021.3333333333334
26591.887445126966	3.1177617019800556	0.3428027464273948	0.006689645828340423	28396.436525612477	1360.0	7795.100222717149	373.3333333333333	1021.3333333333334
27529.563860740593	3.082853303575429	0.33896451374948106	0.006614744394528709	28396.436525612477	1360.0	7795.100222717149	373.3333333333333	1021.3333333333334
28500.30438518105	3.048335761302754	0.3351692563109533	0.006540681603738021	28396.436525612477	1360.0	7795.100222717149	373.3333333333333	1021.3333333333334
29505.274916698974	3.0142046988937676	0.3314164929343121	0.006467448065999683	28396.436525612477	1360.0	7795.100222717149	373.3333333333333	1021.3333333333334
30545.682465154317	2.980455789079635	0.32770574782962125	0.00639503449648096	28396.436525612477	1360.0	7795.100222717149	373.3333333333333	1021.3333333333334
31622.776601683792	2.9470847530423097	0.3240365505341841	0.0063234317143078655	28396.436525612477	1360.0	7795.100222717149	373.3333333333333	1021.3333333333334
