## Supplementary material for "Where the magnet sits sets the sign of the scaling law: membrane-anchored versus intracellular magnetic actuation of cells": F_dose_plane_two_variants.csv

variant	tau_lysosome_Pa	dt_lysosome_s	D_lysosome	tau_plasma_anchor_Pa	dt_plasma_anchor_s	D_plasma	dose_ratio_D_plasma_over_D_lysosome	isodose_plasma_stress_at_900s_Pa	fragility_factor_stress_caliber	time_to_equal_dose_at_tau_lyso_s	Cox_5p1_equivalent_traction_on_lysosome_Pa	Cox_5p1_equivalent_traction_on_cell_Pa	LG_1p4_equivalent_traction_on_lysosome_Pa	lysis_3p83_equivalent_traction_on_cell_Pa	delivered_stress_resultant_on_lysosome_mNm	ratio_lysosome_resultant_to_Cox_5p1
reported (Li 2026 ANSYS Fluent, 1.03 Pa)	1.03	900.0	223.92114428292876	12.0	420.0	46403.697114900926	207.2323150343897	9.36776203372573	9.094914595850224	803792.1418870491	28396.436525612477	1360.0	7795.100222717149	1021.3333333333334	0.000184988	3.627215686274509e-05
this work (semi-analytic Stokes, 0.0201 Pa)	0.0201	900.0	0.016580668811905827	12.0	420.0	46403.697114900926	2798662.5655040243	9.36776203372573	466.05781262317066	146865015349.577	28396.436525612477	1360.0	7795.100222717149	1021.3333333333334	3.60996e-06	7.07835294117647e-07
