## Supplementary material for "Where the magnet sits sets the sign of the scaling law: membrane-anchored versus intracellular magnetic actuation of cells": F_effect_sizes_per_dataset.csv

accession	n_total	gene_set	term	estimate	se	ci_low	ci_high	t	p	df_resid	padj_BH_within_dataset
GSE324656	20	ANTIGEN_CROSSPRESENTATION	C(particle, levels=["ND", "MAN"])[T.MAN]	-0.018704270026492907	0.011183466572828938	-0.042412160077896735	0.005003620024910921	-1.6724930418208892	0.11386437341607195	16	0.2277287468321439
GSE324656	20	ANTIGEN_CROSSPRESENTATION	C(field, levels=["NF", "F"])[T.F]	-0.03232576395447257	0.011921615423330763	-0.057598459665669295	-0.0070530682432758465	-2.7115254775968207	0.015403899492007262	16	0.05134633164002421
GSE324656	20	ANTIGEN_CROSSPRESENTATION	C(particle, levels=["ND", "MAN"])[T.MAN]:C(field, levels=["NF", "F"])[T.F]	-0.025023432418958543	0.016690261592663062	-0.06040520641463394	0.010358341576716858	-1.4992834162622528	0.15327169865447288	16	0.28738443497713667
GSE324656	20	AP1_IEG	C(particle, levels=["ND", "MAN"])[T.MAN]	-0.01657156944109081	0.017364742563186576	-0.05338317922040291	0.020240040338221285	-0.9543227825457488	0.3541171464738473	16	0.4426464330923091
GSE324656	20	AP1_IEG	C(field, levels=["NF", "F"])[T.F]	-0.022301936261061514	0.01851087776901068	-0.06154324413682417	0.01693937161470114	-1.2048016598325497	0.24579876541203885	16	0.3881033138084824
GSE324656	20	AP1_IEG	C(particle, levels=["ND", "MAN"])[T.MAN]:C(field, levels=["NF", "F"])[T.F]	0.14189572869991338	0.02591522887661494	0.08695789767384568	0.19683355972598107	5.475380108564485	5.0847548708426646e-05	16	0.0005084754870842665
GSE324656	20	GSE310169_PAPER_DECLARED	C(particle, levels=["ND", "MAN"])[T.MAN]	0.016445085574115528	0.012240860597133507	-0.009504379672776446	0.0423945508210075	1.3434582841313087	0.19786887428620895	16	0.34918036638742755
GSE324656	20	GSE310169_PAPER_DECLARED	C(field, levels=["NF", "F"])[T.F]	0.024348170411525028	0.01304880124059014	-0.00331405248688689	0.052010393309936946	1.8659315873236388	0.08049190490113656	16	0.17248265335957833
GSE324656	20	GSE310169_PAPER_DECLARED	C(particle, levels=["ND", "MAN"])[T.MAN]:C(field, levels=["NF", "F"])[T.F]	-0.06545146374497011	0.01826832173682619	-0.10417857580274678	-0.02672435168719344	-3.582784707203279	0.0024880773844740247	16	0.012440386922370122
GSE324656	20	HEAT_SHOCK	C(particle, levels=["ND", "MAN"])[T.MAN]	-0.039264328083661516	0.014054649811626796	-0.06905885469802817	-0.009469801469294863	-2.7936895340629446	0.01300958551842114	16	0.04878594569407928
GSE324656	20	HEAT_SHOCK	C(field, levels=["NF", "F"])[T.F]	-0.050037856372264294	0.014982307039830388	-0.08179892846056064	-0.01827678428396795	-3.3397964838952308	0.004155736408289699	16	0.017810298892670138
GSE324656	20	HEAT_SHOCK	C(particle, levels=["ND", "MAN"])[T.MAN]:C(field, levels=["NF", "F"])[T.F]	0.13392679740215616	0.020975229855762535	0.08946129647854129	0.17839229832577103	6.384997843795374	9.037730833427332e-06	16	0.00013556596250141
GSE324656	20	LYSOSOME_CLEAR	C(particle, levels=["ND", "MAN"])[T.MAN]	0.012210806011179687	0.010925097387079604	-0.01094936583419865	0.035370977856558024	1.1176839508653356	0.2802041039596539	16	0.39547575684276665
GSE324656	20	LYSOSOME_CLEAR	C(field, levels=["NF", "F"])[T.F]	-0.015101912478166052	0.011646192945900894	-0.039790738619934554	0.009586913663602448	-1.2967252516180807	0.21311570907886856	16	0.35519284846478094
GSE324656	20	LYSOSOME_CLEAR	C(particle, levels=["ND", "MAN"])[T.MAN]:C(field, levels=["NF", "F"])[T.F]	0.12912988567705438	0.016304670124261244	0.0945655290785785	0.16369424227553026	7.91980976572534	6.318190506027169e-07	16	1.8954571518081506e-05
GSE324656	20	NFKB_INFLAMMATORY	C(particle, levels=["ND", "MAN"])[T.MAN]	0.002917199097169566	0.019364870470872445	-0.03813449243276612	0.04396889062710525	0.15064387347994163	0.8821394822979565	16	0.9214967009603303
GSE324656	20	NFKB_INFLAMMATORY	C(field, levels=["NF", "F"])[T.F]	-0.021864230611009363	0.020643021282618055	-0.06562548081996852	0.021897019597949794	-1.059158459010048	0.30525621566391425	16	0.3981602813007577
GSE324656	20	NFKB_INFLAMMATORY	C(particle, levels=["ND", "MAN"])[T.MAN]:C(field, levels=["NF", "F"])[T.F]	0.03162612798697429	0.028900229795665266	-0.0296396223055685	0.09289187827951709	1.0943209867389319	0.29001555501802884	16	0.39547575684276665
GSE324656	20	NLRP3_INFLAMMASOME	C(particle, levels=["ND", "MAN"])[T.MAN]	-0.0026292786625055735	0.030482042727405376	-0.06724832257142094	0.061989765246409784	-0.08625664250977766	0.9323326234588637	16	0.9323326234588637
GSE324656	20	NLRP3_INFLAMMASOME	C(field, levels=["NF", "F"])[T.F]	-0.00884637946886776	0.03249396672732575	-0.07773051172684474	0.060037752789109215	-0.27224683102258523	0.7889142527745	16	0.8765713919716667
GSE324656	20	NLRP3_INFLAMMASOME	C(particle, levels=["ND", "MAN"])[T.MAN]:C(field, levels=["NF", "F"])[T.F]	0.05067336246947818	0.04549155341825603	-0.045764422691689566	0.14711114763064592	1.1139070588243016	0.28177329572590776	16	0.39547575684276665
GSE324656	20	PIEZO_MECHANOSENSOR	C(particle, levels=["ND", "MAN"])[T.MAN]	-0.0014731357440398417	0.010558575535387395	-0.023856315973735474	0.020910044485655793	-0.13952031115396024	0.8907801442616526	16	0.9214967009603303
GSE324656	20	PIEZO_MECHANOSENSOR	C(field, levels=["NF", "F"])[T.F]	-0.007007532068867322	0.011255479339197074	-0.030868082365306544	0.0168530182275719	-0.6225885062454581	0.5423272163507853	16	0.6257621727124445
GSE324656	20	PIEZO_MECHANOSENSOR	C(particle, levels=["ND", "MAN"])[T.MAN]:C(field, levels=["NF", "F"])[T.F]	0.02999745041688964	0.015757671074875898	-0.0034073199981252585	0.06340222083190454	1.9036728380958345	0.0750988593794873	16	0.17248265335957833
GSE324656	20	UPR_ER_STRESS	C(particle, levels=["ND", "MAN"])[T.MAN]	-0.033015039174614465	0.01686260411409504	-0.06876216299475467	0.0027320846455257397	-1.9578849714569293	0.06791752724838837	16	0.1697938181209709
GSE324656	20	UPR_ER_STRESS	C(field, levels=["NF", "F"])[T.F]	-0.06573412055239396	0.017975596383730624	-0.10384068258292692	-0.02762755852186099	-3.656853388847153	0.0021276907439192897	16	0.012440386922370122
GSE324656	20	UPR_ER_STRESS	C(particle, levels=["ND", "MAN"])[T.MAN]:C(field, levels=["NF", "F"])[T.F]	0.09195831351500877	0.025165834937222863	0.038609126672262635	0.14530750035775492	3.654093486045756	0.002140131129984156	16	0.012440386922370122
GSE324656	20	YAP_TAZ_TARGETS	C(particle, levels=["ND", "MAN"])[T.MAN]	-0.03304553125893529	0.012813500315682961	-0.06020893847972482	-0.005882124038145767	-2.57896206694509	0.020184356010457125	16	0.06055306803137138
GSE324656	20	YAP_TAZ_TARGETS	C(field, levels=["NF", "F"])[T.F]	-0.03209289178612392	0.013659237231632234	-0.061049181176781354	-0.003136602395466488	-2.349537623653157	0.03196496186091855	16	0.08717716871159606
GSE324656	20	YAP_TAZ_TARGETS	C(particle, levels=["ND", "MAN"])[T.MAN]:C(field, levels=["NF", "F"])[T.F]	0.01565897018090027	0.01912293212428512	-0.024879834966020118	0.056197775327820665	0.8188582210682117	0.4248964282227971	16	0.5098757138673565
GSE197808	23	ANTIGEN_CROSSPRESENTATION	C(compartment, levels=["soma", "axon"])[T.axon]	0.11009663494671383	0.038066119759269886	0.030423330632574547	0.18976993926085312	2.8922473749088393	0.009336336846895985	19	0.05601802108137591
GSE197808	23	ANTIGEN_CROSSPRESENTATION	C(field, levels=["NF", "F"])[T.F]	-0.010982723989835646	0.03629462110820625	-0.08694823901494687	0.06498279103527559	-0.30259921868567025	0.7654831540948112	19	0.8832497931863206
GSE197808	23	ANTIGEN_CROSSPRESENTATION	C(compartment, levels=["soma", "axon"])[T.axon]:C(field, levels=["NF", "F"])[T.F]	0.020473101913544633	0.05259590283392169	-0.08961138788117559	0.13055759170826486	0.3892527898644706	0.7014174686995788	19	0.8767718358744734
GSE197808	23	AP1_IEG	C(compartment, levels=["soma", "axon"])[T.axon]	0.13162830468581557	0.04804354396934187	0.0310720114989598	0.23218459787267134	2.7397709205176835	0.013020406478561867	19	0.06510203239280933
GSE197808	23	AP1_IEG	C(field, levels=["NF", "F"])[T.F]	-0.018338525316968092	0.045807721829543145	-0.11421518898384647	0.0775381383499103	-0.40033698652834726	0.6933738885810273	19	0.8767718358744734
GSE197808	23	AP1_IEG	C(compartment, levels=["soma", "axon"])[T.axon]:C(field, levels=["NF", "F"])[T.F]	0.04556387805859218	0.06638169549165564	-0.09337460737785064	0.18450236349503502	0.6863922007584107	0.5007573681759696	19	0.8357553837723051
GSE197808	23	GSE310169_PAPER_DECLARED	C(compartment, levels=["soma", "axon"])[T.axon]	0.16683578034199353	0.01968429293847205	0.12563608172775192	0.20803547895623514	8.475579024528772	7.034291714756886e-08	19	2.060659386590901e-06
GSE197808	23	GSE310169_PAPER_DECLARED	C(field, levels=["NF", "F"])[T.F]	-0.018058498893277028	0.01876823691258428	-0.05734087021014986	0.021223872423595802	-0.9621840867305247	0.34804375532019366	19	0.7458080471147007
GSE197808	23	GSE310169_PAPER_DECLARED	C(compartment, levels=["soma", "axon"])[T.axon]:C(field, levels=["NF", "F"])[T.F]	-0.021069866350202193	0.027197759196199833	-0.07799543057385323	0.03585569787344885	-0.7746912603427326	0.4480562831279252	19	0.8357553837723051
GSE197808	23	HEAT_SHOCK	C(compartment, levels=["soma", "axon"])[T.axon]	0.09388896598373071	0.04359904794500355	0.00263510988553714	0.18514282208192429	2.153463674302328	0.044336566619380964	19	0.16247333988489307
GSE197808	23	HEAT_SHOCK	C(field, levels=["NF", "F"])[T.F]	-0.023092545582868215	0.041570061142285786	-0.1100996834968965	0.06391459233116006	-0.5555090598454299	0.5850287686406135	19	0.8357553837723051
GSE197808	23	HEAT_SHOCK	C(compartment, levels=["soma", "axon"])[T.axon]:C(field, levels=["NF", "F"])[T.F]	-0.037527327312830816	0.060240741737499395	-0.16361264882481563	0.088557994199154	-0.6229559303296285	0.5407195053885935	19	0.8357553837723051
GSE197808	23	LYSOSOME_CLEAR	C(compartment, levels=["soma", "axon"])[T.axon]	-0.05441158345477648	0.02583778796809211	-0.10849069518469484	-0.0003324717248581119	-2.105891708762803	0.04874200196546792	19	0.16247333988489307
GSE197808	23	LYSOSOME_CLEAR	C(field, levels=["NF", "F"])[T.F]	-0.049236692146397636	0.024635364216435703	-0.10079910204050727	0.0023257177477119875	-1.9986183972692775	0.06016324598852537	19	0.18048973796557613
GSE197808	23	LYSOSOME_CLEAR	C(compartment, levels=["soma", "axon"])[T.axon]:C(field, levels=["NF", "F"])[T.F]	0.07833096822805458	0.035700034413996405	0.003609937456355669	0.15305199899975347	2.194142653188717	0.040860560209364134	19	0.16247333988489307
GSE197808	23	NFKB_INFLAMMATORY	C(compartment, levels=["soma", "axon"])[T.axon]	0.34316752830630237	0.04349874345318263	0.2521236119222552	0.43421144469034956	7.889136583350988	2.060659386590901e-07	19	2.060659386590901e-06
GSE197808	23	NFKB_INFLAMMATORY	C(field, levels=["NF", "F"])[T.F]	-0.024195680391120952	0.04147442456180125	-0.11100264864171375	0.06261128785947184	-0.583387970942595	0.5664934697678281	19	0.8357553837723051
GSE197808	23	NFKB_INFLAMMATORY	C(compartment, levels=["soma", "axon"])[T.axon]:C(field, levels=["NF", "F"])[T.F]	0.014960197279454522	0.06010215116564753	-0.11083505083193013	0.14075544539083917	0.24891284237435568	0.8060990415187719	19	0.8938069946814053
GSE197808	23	NLRP3_INFLAMMASOME	C(compartment, levels=["soma", "axon"])[T.axon]	0.40073504285805905	0.056842976657416104	0.28176132538991716	0.519708760326201	7.049860271625598	1.0389244004107764e-06	19	7.791933003080822e-06
GSE197808	23	NLRP3_INFLAMMASOME	C(field, levels=["NF", "F"])[T.F]	0.006203553496774393	0.0541976517042067	-0.1072334352125737	0.1196405422061225	0.1144616658048468	0.9100727634831705	19	0.9100727634831705
GSE197808	23	NLRP3_INFLAMMASOME	C(compartment, levels=["soma", "axon"])[T.axon]:C(field, levels=["NF", "F"])[T.F]	-0.061277991747875044	0.0785398589604416	-0.22566380578191528	0.10310782228616519	-0.7802151997591326	0.4448759687884794	19	0.8357553837723051
GSE197808	23	PIEZO_MECHANOSENSOR	C(compartment, levels=["soma", "axon"])[T.axon]	0.29277108797352003	0.03690056317977141	0.21553732161704492	0.37000485432999514	7.934054733723272	1.8947844301716665e-07	19	2.060659386590901e-06
GSE197808	23	PIEZO_MECHANOSENSOR	C(field, levels=["NF", "F"])[T.F]	0.049294255081024294	0.0351833065140054	-0.024345251766409545	0.12293376192845813	1.4010694265304984	0.1773154893793641	19	0.4432887234484102
GSE197808	23	PIEZO_MECHANOSENSOR	C(compartment, levels=["soma", "axon"])[T.axon]:C(field, levels=["NF", "F"])[T.F]	-0.09015561962016767	0.05098545498711137	-0.19686940333314384	0.016558164092808497	-1.7682615491606015	0.09307114049423328	19	0.25383038316609075
GSE197808	23	UPR_ER_STRESS	C(compartment, levels=["soma", "axon"])[T.axon]	0.004263273704341987	0.03470570637064328	-0.06837660455464609	0.07690315196333006	0.1228407126716253	0.9035233129090867	19	0.9100727634831705
GSE197808	23	UPR_ER_STRESS	C(field, levels=["NF", "F"])[T.F]	-0.010381217959875646	0.03309059265775078	-0.07964062436717499	0.05887818844742369	-0.3137211251320415	0.7571510764681216	19	0.8832497931863206
GSE197808	23	UPR_ER_STRESS	C(compartment, levels=["soma", "axon"])[T.axon]:C(field, levels=["NF", "F"])[T.F]	0.0507665963921283	0.047952824495815706	-0.04959981875443395	0.15113301153869055	1.0586779178473233	0.30302090546841426	19	0.6992790126194175
GSE197808	23	YAP_TAZ_TARGETS	C(compartment, levels=["soma", "axon"])[T.axon]	-0.057847358817568965	0.12834123028372388	-0.32646864097375916	0.21077392333862122	-0.45073090455565873	0.6572849516435224	19	0.8767718358744734
GSE197808	23	YAP_TAZ_TARGETS	C(field, levels=["NF", "F"])[T.F]	0.025965176936043256	0.12236856173328411	-0.23015516627506846	0.282085520147155	0.21218829876122305	0.834219861702645	19	0.8938069946814053
GSE197808	23	YAP_TAZ_TARGETS	C(compartment, levels=["soma", "axon"])[T.axon]:C(field, levels=["NF", "F"])[T.F]	0.11985767069183516	0.17732889299663618	-0.25129596789172143	0.49101130927539177	0.6759060447871221	0.50724470855447	19	0.8357553837723051
GSE310169	15	ANTIGEN_CROSSPRESENTATION	C(armf, levels=["strain_0pct", "strain_5pct", "strain_15pct"])[T.strain_5pct]	-0.021931455779855797	0.013361942487343929	-0.05104462750055638	0.007181715940844793	-1.6413373879305857	0.12665681360127784	12	0.19485663630965822
GSE310169	15	ANTIGEN_CROSSPRESENTATION	C(armf, levels=["strain_0pct", "strain_5pct", "strain_15pct"])[T.strain_15pct]	-0.03234513115771737	0.013361942487343929	-0.06145830287841796	-0.0032319594370167834	-2.4206907931503077	0.0322767070527093	12	0.06513712343216224
GSE310169	15	AP1_IEG	C(armf, levels=["strain_0pct", "strain_5pct", "strain_15pct"])[T.strain_5pct]	0.1706051834883879	0.04337765731575915	0.07609338720790336	0.26511697976887244	3.9330197628355292	0.0019878028272685426	12	0.009939014136342713
GSE310169	15	AP1_IEG	C(armf, levels=["strain_0pct", "strain_5pct", "strain_15pct"])[T.strain_15pct]	0.18978856559214005	0.043377657315759155	0.09527676931165549	0.28430036187262464	4.375260844784941	0.0009037947867819305	12	0.006025298578546203
GSE310169	15	GSE310169_PAPER_DECLARED	C(armf, levels=["strain_0pct", "strain_5pct", "strain_15pct"])[T.strain_5pct]	0.13534880272222485	0.017788471151677285	0.096591053556785	0.17410655188766472	7.60879344650497	6.257994827710873e-06	12	6.257994827710873e-05
GSE310169	15	GSE310169_PAPER_DECLARED	C(armf, levels=["strain_0pct", "strain_5pct", "strain_15pct"])[T.strain_15pct]	0.16576498436549153	0.01778847115167729	0.12700723520005167	0.2045227335309314	9.318675166182643	7.634325841464234e-07	12	1.5268651682928467e-05
GSE310169	15	HEAT_SHOCK	C(armf, levels=["strain_0pct", "strain_5pct", "strain_15pct"])[T.strain_5pct]	0.027034897200359953	0.01604355199601437	-0.007920999721989432	0.06199079412270934	1.6850942488967602	0.11777669731928156	12	0.19485663630965822
GSE310169	15	HEAT_SHOCK	C(armf, levels=["strain_0pct", "strain_5pct", "strain_15pct"])[T.strain_15pct]	0.03393967649974662	0.016043551996014375	-0.0010162204226027705	0.06889557342209601	2.1154714684240807	0.05598422541981583	12	0.10178950076330151
GSE310169	15	LYSOSOME_CLEAR	C(armf, levels=["strain_0pct", "strain_5pct", "strain_15pct"])[T.strain_5pct]	0.005748623353531563	0.017974708710017696	-0.03341490259338627	0.0449121493004494	0.319817330354162	0.7546064066909229	12	0.8702100737656772
GSE310169	15	LYSOSOME_CLEAR	C(armf, levels=["strain_0pct", "strain_5pct", "strain_15pct"])[T.strain_15pct]	-0.010634763863827165	0.017974708710017696	-0.049798289810744994	0.02852876208309067	-0.5916515274542491	0.5650639112992399	12	0.7063298891240499
GSE310169	15	NFKB_INFLAMMATORY	C(armf, levels=["strain_0pct", "strain_5pct", "strain_15pct"])[T.strain_5pct]	0.052648774892270024	0.01748119169697967	0.014560530145018492	0.09073701963952155	3.011738318810752	0.01082789519958698	12	0.03609298399862327
GSE310169	15	NFKB_INFLAMMATORY	C(armf, levels=["strain_0pct", "strain_5pct", "strain_15pct"])[T.strain_15pct]	0.04581826616041617	0.017481191696979672	0.007730021413164631	0.08390651090766771	2.621003588006672	0.0223435108583827	12	0.055858777145956745
GSE310169	15	NLRP3_INFLAMMASOME	C(armf, levels=["strain_0pct", "strain_5pct", "strain_15pct"])[T.strain_5pct]	-0.007203346226028161	0.041192532249533655	-0.09695416397779313	0.08254747152573683	-0.1748701969180278	0.8640974271388594	12	0.8702100737656772
GSE310169	15	NLRP3_INFLAMMASOME	C(armf, levels=["strain_0pct", "strain_5pct", "strain_15pct"])[T.strain_15pct]	-0.0072630310318861175	0.04119253224953366	-0.09701384878365112	0.08248778671987887	-0.1763191198804813	0.862983892200278	12	0.8702100737656772
GSE310169	15	PIEZO_MECHANOSENSOR	C(armf, levels=["strain_0pct", "strain_5pct", "strain_15pct"])[T.strain_5pct]	0.03787662504773959	0.010245896007710814	0.01555273537470303	0.060200514720776144	3.696760636574347	0.0030537966363482793	12	0.012215186545393117
GSE310169	15	PIEZO_MECHANOSENSOR	C(armf, levels=["strain_0pct", "strain_5pct", "strain_15pct"])[T.strain_15pct]	0.028665848691219735	0.010245896007710814	0.006341959018183178	0.05098973836425629	2.797788370060218	0.016110188962099647	12	0.04602911132028471
GSE310169	15	UPR_ER_STRESS	C(armf, levels=["strain_0pct", "strain_5pct", "strain_15pct"])[T.strain_5pct]	-0.0024604444029276387	0.014739957441536467	-0.034576052785296234	0.029655163979440954	-0.16692344009041904	0.8702100737656772	12	0.8702100737656772
GSE310169	15	UPR_ER_STRESS	C(armf, levels=["strain_0pct", "strain_5pct", "strain_15pct"])[T.strain_15pct]	0.010561771640480692	0.014739957441536469	-0.021553836741887898	0.042677380022849286	0.7165401720033563	0.48736967058201025	12	0.6498262274426804
GSE310169	15	YAP_TAZ_TARGETS	C(armf, levels=["strain_0pct", "strain_5pct", "strain_15pct"])[T.strain_5pct]	0.043331752809190674	0.031272532493542574	-0.024805242203925174	0.11146874782230652	1.3856170048952126	0.19107668969177458	12	0.272966699559678
GSE310169	15	YAP_TAZ_TARGETS	C(armf, levels=["strain_0pct", "strain_5pct", "strain_15pct"])[T.strain_15pct]	0.07554694350118979	0.03127253249354258	0.007409948488073928	0.14368393851430566	2.4157603327069648	0.03256856171608112	12	0.06513712343216224
GSE310169	15	ANTIGEN_CROSSPRESENTATION	strain_pct_linear_per_1pct	-0.001784683897382849	0.0008145705382641529	-0.00354445655672675	-2.491123803894822e-05	-2.190950707824524	0.0472763591756712	13	0.11819089793917799
GSE310169	15	AP1_IEG	strain_pct_linear_per_1pct	0.009074493429775721	0.0033700125970853117	0.0017940238431478446	0.016354963016403597	2.69271795530502	0.01844831396865628	13	0.0922415698432814
GSE310169	15	GSE310169_PAPER_DECLARED	strain_pct_linear_per_1pct	0.008381205359908503	0.001955318816402232	0.004156995875561198	0.012605414844255808	4.286362556122608	0.0008853723929195752	13	0.00885372392919575
GSE310169	15	HEAT_SHOCK	strain_pct_linear_per_1pct	0.001738589376634929	0.000992780659847447	-0.0004061828436419438	0.0038833615969118018	1.7512321169734357	0.10344873000614144	13	0.20689746001228287
GSE310169	15	LYSOSOME_CLEAR	strain_pct_linear_per_1pct	-0.0010187690789709607	0.0010684062732976528	-0.0033269205041714283	0.001289382346229507	-0.9535408995929179	0.3577108730843863	13	0.3974565256493181
GSE310169	15	NFKB_INFLAMMATORY	strain_pct_linear_per_1pct	0.001808683760512256	0.001281309316199659	-0.0009594167254392591	0.004576784246463771	1.411590267584084	0.1815552778143938	13	0.30259212969065635
GSE310169	15	NLRP3_INFLAMMASOME	strain_pct_linear_per_1pct	-0.0003247908727235339	0.00241057751366088	-0.0055325269772105055	0.004882945231763437	-0.1347357099628307	0.8948845666640943	13	0.8948845666640943
GSE310169	15	PIEZO_MECHANOSENSOR	strain_pct_linear_per_1pct	0.0009670118410590713	0.0008376619632194485	-0.0008426468089913127	0.0027766704911094554	1.1544177526486732	0.2691097152154218	13	0.3844424503077455
GSE310169	15	UPR_ER_STRESS	strain_pct_linear_per_1pct	0.0009034859410238506	0.0008706769991181778	-0.0009774973577741418	0.0027844692398218433	1.0376821047746774	0.31833485775119924	13	0.3974565256493181
GSE310169	15	YAP_TAZ_TARGETS	strain_pct_linear_per_1pct	0.0044314816231194685	0.0018666177213594714	0.00039889920429647067	0.008464064041942467	2.374070262170225	0.03367897340576245	13	0.11226324468587484
