## Supplementary material for "Where the magnet sits sets the sign of the scaling law: membrane-anchored versus intracellular magnetic actuation of cells": F_genelevel_DE_counts.csv

accession	term	n_tested	n_up	n_down
GSE324656	particle[T.MAN]	6724	4	59
GSE324656	field[T.F]	7294	63	155
GSE324656	particle[T.MAN]:field[T.F]	13552	428	674
GSE197808	compartment[T.axon]	12827	154	5413
GSE197808	field[T.F]	12827	0	0
GSE197808	compartment[T.axon]:field[T.F]	10969	522	160
GSE310169	armf[T.strain_5pct]	12174	85	224
GSE310169	armf[T.strain_15pct]	12174	141	223
