## Supplementary material for "Where the magnet sits sets the sign of the scaling law: membrane-anchored versus intracellular magnetic actuation of cells": F_geneset_coverage.csv

accession	set	n_in_panel	n_detected	used
GSE324656	UPR_ER_STRESS	15	15	True
GSE324656	AP1_IEG	10	10	True
GSE324656	YAP_TAZ_TARGETS	8	8	True
GSE324656	LYSOSOME_CLEAR	14	14	True
GSE324656	NFKB_INFLAMMATORY	12	10	True
GSE324656	HEAT_SHOCK	8	8	True
GSE324656	PIEZO_MECHANOSENSOR	6	4	True
GSE324656	GSE310169_PAPER_DECLARED	11	11	True
GSE324656	ANTIGEN_CROSSPRESENTATION	10	10	True
GSE324656	NLRP3_INFLAMMASOME	7	5	True
GSE197808	UPR_ER_STRESS	15	14	True
GSE197808	AP1_IEG	10	10	True
GSE197808	YAP_TAZ_TARGETS	8	7	True
GSE197808	LYSOSOME_CLEAR	14	14	True
GSE197808	NFKB_INFLAMMATORY	11	10	True
GSE197808	HEAT_SHOCK	8	8	True
GSE197808	PIEZO_MECHANOSENSOR	6	5	True
GSE197808	GSE310169_PAPER_DECLARED	11	10	True
GSE197808	ANTIGEN_CROSSPRESENTATION	10	10	True
GSE197808	NLRP3_INFLAMMASOME	7	6	True
GSE310169	UPR_ER_STRESS	15	15	True
GSE310169	AP1_IEG	10	10	True
GSE310169	YAP_TAZ_TARGETS	8	8	True
GSE310169	LYSOSOME_CLEAR	14	14	True
GSE310169	NFKB_INFLAMMATORY	12	9	True
GSE310169	HEAT_SHOCK	8	8	True
GSE310169	PIEZO_MECHANOSENSOR	6	5	True
GSE310169	GSE310169_PAPER_DECLARED	11	11	True
GSE310169	ANTIGEN_CROSSPRESENTATION	10	9	True
GSE310169	NLRP3_INFLAMMASOME	7	4	True
