## Supplementary material for "Where the magnet sits sets the sign of the scaling law: membrane-anchored versus intracellular magnetic actuation of cells": F_GEO_scan_shortlist.csv

accession	tier	qualified_tier_A	organism	cell_system	magnetic_agent	field_parameters_verbatim	axis_contrast	n_per_arm	control_arm	matrix_availability	has_costim_only_design	in_M_corpus	pubmed	title	triage_note
GSE44294	B	no	Mus musculus	mouse primary bone-marrow macrophages, in vitro	SPIO, 33 nm iron oxide	no magnetic field; 25 mg/ml (verbatim) 24 h pretreatment, then 4 h LPS	none (particle dose is single-valued; no field)	3 per arm (6 arms)	CON untreated; silica particle comparator present	YES - GSE44294_RAW.tar (Affymetrix)	no	no	23808590	Dysregulation of Macrophage Activation Profiles by Engineered Nanoparticles	Dose recorded verbatim as 25 mg/ml; the Fe gate report judges this almost certainly a unit error for 25 ug/mL and flags it for checking against PMID 23808590. Contains LPS-free arms, so it is NOT a co-stimulus-only design.
GSE154250	B	no	Mus musculus	BV2 microglia, in vitro	silica-coated Fe3O4 (MNPs@SiO2(RITC))	no magnetic field; 0.01 and 0.1 ug/ul, 12 h	none per criteria 3a-3d (two particle doses, but dose is not field amplitude and there is no field)	3 / 3 / 3	non-treated control	YES - GSE154250_expression.genes.txt.gz	no	no	34384435;34819099;35954236	RNAseq analysis of silica coated magnetic nanoparticles treated BV2 cells	The only two-level particle-dose series in the myeloid core ring.
GSE241188	B	no	Mus musculus	mouse 4T1 breast tumour, Drop-seq scRNA-seq; TAM the stated focus	ferrimagnetic vortex-domain iron oxide nanoring (FVIO)	mild magnetic hyperthermia (alternating field); amplitude and frequency not stated in archive; 24 h	none	3 / 3	PBS	YES - GSE241188_RAW.tar	no	no		Single-cell transcriptomics reveals ferrimagnetic vortex nanoring-mediated mild magnetic hyperthermia exerts antitumor effects by alleviating tumor-associated macrophages suppression	Thermal, not mechanical, actuation - relevant to the core ring by the pre-registered criteria but not to the placement axis.
GSE261778	B	no	Mus musculus	mouse whole organs (bone marrow, spleen, liver, lung, lymph node, tumour) plus magnetically sorted nanoparticle-associated cells	starch-coated iron oxide nanoparticle (BP)	no magnetic field; 5 mg Fe/mouse single i.v.; 7 days	none	3 / 3	PBS	YES - GSE261778_Raw_Count.txt.gz	no	no	38564478	Iron oxide nanoparticles inhibit tumor progression and suppress lung metastases in mouse models of breast cancer [RNA-seq]	PMID 38564478. Whole-organ, not sorted myeloid; admissible contrast is BP vs PBS. Already triaged in the project's Fe scan.
GSE263142	B	no	Mus musculus	mouse skeletal muscle, FACS-sorted infiltrating macrophages (Ly6Chi CFSEhi) and single muscle fibres	magnetically loaded exosomes (NT-MAG-ExoMyo)	external magnet used for delivery/targeting, not actuation; 1 / 2 / 3 weekly i.v. infusions; harvest day 30	none per criteria 3a-3d (the varied quantity is injection number, not field amplitude)	3 / 3 / 3 / 3	saline vehicle	YES - GSE263142_raw_counts.txt.gz	no	no	39039121	External magnetic-field driven delivery of exosomes modulates immune and metabolic changes of dystrophic muscle I	PMID 39039121.
GSE263456	B	no	Mus musculus	mouse skeletal muscle, FACS-sorted infiltrating macrophages	magnetic vs non-magnetic exosomes (NT-MAG-ExoMyo vs NT-ExoMyo)	external magnet for delivery; 3 weekly i.v. infusions	none per criteria 3a-3d (magnetic vs non-magnetic carrier is a material contrast, not placement/frequency/amplitude/field-mode)	3 / 3	non-magnetic exosome, 3 injections	YES - GSE263456_matrix_counts_merged.txt.gz	no	no	39039121	External magnetic-field driven delivery of exosomes modulates immune and metabolic changes of dystrophic muscle II	Nearest miss to an axis contrast in a myeloid system: the magnetic and non-magnetic arms are otherwise matched, but what differs is carrier composition, not how the actuator is driven.
GSE268416	B	no	Mus musculus	mouse bone-marrow-derived dendritic cells (BMDC), in vitro	magnetic rod-shaped micromotor (MagRM), intralysosomal	low-frequency magnetic field (LMF); no numeric field strength or frequency in the archive; harvest 6 h	none in archived data (see note)	4 / 4	Control (C01-C04)	YES - GSE268416_BMDC_expression_table.xls.gz	no	no	40944369	An intracellular magnetic torque-regulator drives mechano-sequential antitumor immunity [RNA-seq]	CONTRADICTION: the overall_design states three treatments - 'Control, magnetic rod-shaped micromotors (MagRMs), and LMF' - but only two arms (Control n=4, LMF n=4) are deposited. The MagRM-only arm that would have made this Tier A is not in GEO. Closest DC analogue of the Li lysosomal route; PMID 40944369.
GSE273977	B	no	Mus musculus	RAW264.7 macrophages, in vitro	magnetic nanomotor (MNM)	rotating magnetic field, 1 Hz (stated in overall_design)	ambiguous (see note)	3 / 3	'control group' - the archive does not state whether control cells received nanomotors without field	YES - GSE273977_RAW.tar (per-sample read counts)	no	YES		Dynamic magneto-mechanical force in lysosomes instructs durable macrophage repolarization for antitumor immunity.	If the control arm carries nanomotors this is a 3d field-mode contrast and Tier A; the archive does not say. Classified B on the conservative reading. Already used by manuscript M.
GSE275018	A	YES	Mus musculus	mouse subcutaneous tumour, scRNA-seq, all cells (myeloid pseudobulk formable)	magnetic nanomotor (MNM), intratumoral	rotating magnetic field; frequency not stated in archive (1 Hz in the companion in-vitro series GSE273977); 14 days	3d field-mode: PBS vs MNM-only vs MNM+RMF	3 / 3 / 3	PBS intratumoral injection	YES - GSE275018_RAW.tar (10x matrices)	no	YES		Dynamic magneto-mechanical force in lysosomes instructs durable macrophage repolarization for antitumor immunity	Three-arm design is the only archived myeloid dataset that separates the particle term from the field term. Already used by manuscript M (three-arm modality projection).
GSE276125	A	no	Mus musculus	mouse B16-OVA tumour, scRNA-seq, all cells (myeloid pseudobulk formable)	magnetic rod-shaped micromotor (MagRM), intratumoral	IIMT = programmed rotating magnetic field, high-then-low torque sequence; numeric field/frequency not stated in archive; 10 days, harvest 24 h after last treatment	3d field-mode: PBS vs MagRM-only vs MagRM+IIMT	2 / 2 / 2	PBS intratumoral injection	YES - GSE276125_RAW.tar (10x matrices)	no	no	40944369	An intracellular magnetic torque-regulator drives mechano-sequential antitumor immunity	Same three-arm logic as GSE275018 but n=2 per arm, below the pre-registered qualified-Tier-A threshold of 3.
GSE314515	B	no	Mus musculus	mouse liver, scRNA-seq (Kupffer cells / monocytes recoverable)	none (field only, no particles)	static magnetic field (SMF); amplitude not stated in archive	none	3 control / 5 SMF	CCl4-treated, no SMF	YES - GSE314515_RAW.tar	YES	no		Static magnetic field ameliorates hepatic injury via Piezo1 as a magneto-mechanical effector [scRNA-Seq]	Every animal received CCl4; there is no injury-free arm. This is the F analogue of M's excluded 'mechanical + LPS vs LPS' class.
GSE350789	B	no	Mus musculus	mouse 4T1 orthotopic tumour, CITE-seq (GEX+ADT), immune lineages profiled	none (field only, no particles)	low-intensity electromagnetic field ('Asha Therapy'), 7 days; amplitude and frequency not stated in archive	none	3 / 3	no treatment	YES - GSE350789_RAW.tar	no	no		CITE-seq of 4T1 orthotopic mammary tumors treated with low-intensity electromagnetic field (Asha Therapy)	Field without an actuator - the useful 'is the field alone inert?' control, but with no particle arm.
