## Supplementary material for "Where the magnet sits sets the sign of the scaling law: membrane-anchored versus intracellular magnetic actuation of cells": F_GSE276125_direction_check.csv

accession	gene_set	PBS_mean	PBS_range	MagRM_only_mean	MagRM_only_range	MagRM_IIMT_mean	MagRM_IIMT_range	particle_term_MagRM_minus_PBS	field_term_IIMT_minus_MagRM	arms_non_overlapping_PBS_vs_IIMT	statistical_test
GSE276125	ANTIGEN_CROSSPRESENTATION	2.129923841436156	2.1 to 2.1	2.089947892975788	2.0 to 2.2	2.2391373832772627	2.2 to 2.3	-0.039975948460368116	0.14918949030147477	True	NONE - n=2 per arm, below pre-registered bar; direction only
GSE276125	AP1_IEG	1.9244374169989018	1.9 to 2.0	1.9137790507332082	1.9 to 1.9	2.058657989557836	2.0 to 2.1	-0.010658366265693608	0.14487893882462766	True	NONE - n=2 per arm, below pre-registered bar; direction only
GSE276125	LYSOSOME_CLEAR	2.144361830705275	2.1 to 2.2	2.135207347161278	2.1 to 2.1	2.069401946989986	2.1 to 2.1	-0.009154483543997394	-0.06580540017129177	True	NONE - n=2 per arm, below pre-registered bar; direction only
GSE276125	NFKB_INFLAMMATORY	1.4132628717271585	1.3 to 1.5	1.357129161813666	1.3 to 1.5	1.6107237054647812	1.6 to 1.7	-0.056133709913492424	0.2535945436511151	True	NONE - n=2 per arm, below pre-registered bar; direction only
GSE276125	NLRP3_INFLAMMASOME	1.6202248984196577	1.6 to 1.7	1.611452260839761	1.6 to 1.6	1.6376861126159667	1.6 to 1.7	-0.008772637579896658	0.02623385177620574	False	NONE - n=2 per arm, below pre-registered bar; direction only
GSE276125	UPR_ER_STRESS	1.7750142275493928	1.8 to 1.8	1.8135258833826615	1.8 to 1.9	1.867109578526108	1.8 to 1.9	0.038511655833268765	0.05358369514344652	True	NONE - n=2 per arm, below pre-registered bar; direction only
