## Supplementary material for "Where the magnet sits sets the sign of the scaling law: membrane-anchored versus intracellular magnetic actuation of cells": F_membrane_arm_force_ceiling.csv

quantity	value_pN	basis	source
force on one 10 nm magnetite core, bench NdFeB gradient	5.68489213502747e-06	mu*dB/dz, dB/dz=25.1 T/m	this work; reproduces Reffay 2026 'order 1e-18 N'
Reffay body text: force per iron-loaded endosome	0.01	10 vol% MNP, bench gradient	Reffay 2026 Section 3.2.2 body text
Reffay body text: force per cell	1.0	100 loaded endosomes per cell	Reffay 2026 Section 3.2.2 body text
Reffay Table 3: force per cell, moderate gradients (LOWER)	10.0	not specified in Table 3	Reffay 2026 Table 3 (ref 143) -- CONTRADICTS body text
Reffay Table 3: force per cell, moderate gradients (UPPER)	100.0	not specified in Table 3	Reffay 2026 Table 3 (ref 143) -- CONTRADICTS body text
Reffay Table 3: force per cell, strong gradients	1000.0	'up to nN per cell'	Reffay 2026 Table 3 (ref 143)
implied endosome diameter reproducing the body-text 1e-2 pN		n=1759 cores at 10 vol% -> d_endo=260 nm	this work (endosome size is NOT stated in the source passage)
gradient force on a hemispherical 25 nm-cube cap (textured)	92.00344006285845	phi=0.5 monolayer, same bench gradient	this work
gradient force on a hemispherical 10 nm-core cap (textured)	23.20032091556909	phi=0.5 monolayer, same bench gradient	this work
ion-channel activation force (reference band, lower)	0.2	single-molecule force spectroscopy	Golovin 2017 Table 1 p.12
ion-channel activation force (reference band, upper)	10.0	single-molecule force spectroscopy	Golovin 2017 Table 1 p.12
