## Supplementary material for "Where the magnet sits sets the sign of the scaling law: membrane-anchored versus intracellular magnetic actuation of cells": F_membrane_arm_threshold_crossing.csv

particle	threshold	threshold_mNm	B_T	B_label	tau_s_at_phi0p5_mNm	coverage_phi_required	coverage_reachable	B_required_at_phi0p5_T	N_at_required_coverage
Zn-ferrite 25 nm cube (Li)	Cox 2016 cell-attached, cortex intact (5.1 mN/m)	5.1000000000000005	0.1	0.10 T	1.035766382926189	0.898454276183707	True	0.4923890255630587	1173323.3723535761
Zn-ferrite 25 nm cube (Li)	Cox 2016 cell-attached, cortex intact (5.1 mN/m)	5.1000000000000005	0.26	0.26 T	2.6929925956080907	0.7359811180776382	True	0.4923890255630587	961143.9005214786
Zn-ferrite 25 nm cube (Li)	Cox 2016 MscL co-expression (4.5 mN/m)	4.5	0.1	0.10 T	1.035766382926189	0.8849148463415346	True	0.4344609049085811	1155641.7497009013
Zn-ferrite 25 nm cube (Li)	Cox 2016 MscL co-expression (4.5 mN/m)	4.5	0.26	0.26 T	2.6929925956080907	0.7007786004879899	True	0.4344609049085811	915171.6816245241
Zn-ferrite 25 nm cube (Li)	Lewis & Grandl decortexed-equivalent lower bound (1.4 mN/m)	1.4	0.1	0.10 T	1.035766382926189	0.6300834346692183	True	0.13516561486044748	822848.3519166294
Zn-ferrite 25 nm cube (Li)	Lewis & Grandl decortexed-equivalent lower bound (1.4 mN/m)	1.4	0.26	0.26 T	2.6929925956080907	0.03821693013996763	True	0.13516561486044748	49908.847385416906
Zn-ferrite 25 nm cube (Li)	plasma-membrane lysis tension (3.83 mN/m)	3.83	0.1	0.10 T	1.035766382926189	0.8647824565370511	True	0.3697745035110813	1129350.1463048223
Zn-ferrite 25 nm cube (Li)	plasma-membrane lysis tension (3.83 mN/m)	3.83	0.26	0.26 T	2.6929925956080907	0.6484343869963328	True	0.3697745035110813	846813.5127947184
Zn-ferrite 25 nm cube (Li)	upper end of resting tension (1.0 mN/m)	1.0	0.1	0.10 T	1.035766382926189	0.48211680853690564	True	0.09654686775746249	629613.4757838262
Zn-ferrite 25 nm cube (Li)	upper end of resting tension (1.0 mN/m)	1.0	0.26	0.26 T	2.6929925956080907	-0.34649629780404534	True	0.09654686775746249	0.0
magnetite 10 nm core (Golovin)	Cox 2016 cell-attached, cortex intact (5.1 mN/m)	5.1000000000000005	0.1	0.10 T	0.26118710844972737	0.9743934207402228	True	1.952623171285514	7953093.751736794
magnetite 10 nm core (Golovin)	Cox 2016 cell-attached, cortex intact (5.1 mN/m)	5.1000000000000005	0.26	0.26 T	0.679086481969291	0.9334228939245793	True	1.952623171285514	7618688.332029294
magnetite 10 nm core (Golovin)	Cox 2016 MscL co-expression (4.5 mN/m)	4.5	0.1	0.10 T	0.26118710844972737	0.9709792101722525	True	1.7229027981931002	7925226.633427834
magnetite 10 nm core (Golovin)	Cox 2016 MscL co-expression (4.5 mN/m)	4.5	0.26	0.26 T	0.679086481969291	0.9245459464478565	True	1.7229027981931002	7546233.824426003
magnetite 10 nm core (Golovin)	Lewis & Grandl decortexed-equivalent lower bound (1.4 mN/m)	1.4	0.1	0.10 T	0.26118710844972737	0.9067188898393831	True	0.5360142038822979	7400727.656684229
magnetite 10 nm core (Golovin)	Lewis & Grandl decortexed-equivalent lower bound (1.4 mN/m)	1.4	0.26	0.26 T	0.679086481969291	0.7574691135823961	True	0.5360142038822979	6182536.484892628
magnetite 10 nm core (Golovin)	plasma-membrane lysis tension (3.83 mN/m)	3.83	0.1	0.10 T	0.26118710844972737	0.9659024662598267	True	1.4663817149065723	7883789.756464514
magnetite 10 nm core (Golovin)	plasma-membrane lysis tension (3.83 mN/m)	3.83	0.26	0.26 T	0.679086481969291	0.9113464122755495	True	1.4663817149065723	7438497.94432137
magnetite 10 nm core (Golovin)	upper end of resting tension (1.0 mN/m)	1.0	0.1	0.10 T	0.26118710844972737	0.8694064457751364	True	0.3828672884873557	7096179.863736329
magnetite 10 nm core (Golovin)	upper end of resting tension (1.0 mN/m)	1.0	0.26	0.26 T	0.679086481969291	0.6604567590153545	True	0.3828672884873557	5390712.223228089
