## Supplementary material for "Where the magnet sits sets the sign of the scaling law: membrane-anchored versus intracellular magnetic actuation of cells": F_polarization_decision_table.csv

case	placement	input_condition	mechanics	machinery_read	predicted_direction	published_support	support_class
A	membrane-anchored cap, adherent cell	B = 0.26 T, f = 0.1-1 Hz, textured blocked cap, phi ~ 0.5	blocked rotor: full magnetic ceiling mB carried by the anchors; in-plane stress resultant at the cap rim	plasma-membrane tension -> PIEZO1 (T_1/2 = 5.1 mN/m cell-attached, 1.4 mN/m decortexed lower bound) + cortical tension	M1-permissive priming (Ca2+ influx); NOT polarising on its own -- requires a co-stimulus	INDIRECT only: Atcha 2021 shows PIEZO1 is required for the LPS/IFN-g M1 program and that PIEZO1 activity alone induces neither iNOS nor ARG1. No magnetic membrane-cap experiment exists.	partial / indirect
B	intracellular, lysosomal rods	B = 0.26 T, f = 0.8-2 Hz, N = 7 cubes per rod, 15 min	free rotor, drag-limited: delivered torque xi*omega = (f/f_c) of the ceiling; peak wall traction on the lysosomal membrane	lysosomal membrane integrity -> reversible LMP -> Gal9/Gal3 recruitment, cathepsin leakage; cytoskeletal perturbation	M1-like repolarisation, durable	DIRECT: Li 2026 Cell Research, title and abstract state durable M1-like macrophage repolarisation; Gal9 recruitment 12.4->57.6 % (RAW264.7) and 10.9->58.1 % (BMDM) from 0.2 to 5 Hz	direct
C	intracellular, lysosomal rods	B = 0.26 T, f >= 5 Hz	same rotor, higher drag torque; assemblies shrink (N = 5 at 5 Hz)	irreversible LMP	loss of the reversible-LMP window: cell death / no durable polarisation	DIRECT: Li 2026 reports permanent rupture at >= 5 Hz and sets the reversible window at 0.8-2 Hz	direct
D	extracellular, unanchored swimmer	B = 2.3 mT (113x weaker than Li), f = 25 Hz, 20 min, 225 nm HIONP chains	pure fluid coupling: no anchor, no internalisation; hydrodynamic traction only	PIEZO1 - AP-1 - CCL2 axis, read as SUPPRESSION	M0 -> M2 (anti-inflammatory), opposite to case B	DIRECT but thin: Jiang 2023 Exploration, qPCR only, n = 3, no transcriptome, no archived data; Piezo1/AP-1/CCL2 all down	direct, low power
E	intracellular, early endosomes	static field > 50 mT, 5 min, 20 nm particles, MCF7	static force, no rotation; endosomal membrane damage	galectin-3 recruitment (damage reporter)	not measured -- polarisation not assayed (non-immune cell line)	METHODOLOGICAL PRECEDENT: Yonekawa 2024 Cell Struct Funct 10.1247/csf.24037 establishes the galectin readout for magnetically induced endosomal damage	method precedent only
F	membrane-anchored cap, free (suspended) cell	B = 0.26 T, f = 0.8-2 Hz, moment matched to the intracellular load	drag-limited free rotor AND below step-out at matched moment -> asynchronous, time-averaged rotation collapses	neither: delivered stress resultant falls orders of magnitude below the PIEZO1 threshold	no polarisation (null prediction)	NONE -- this is the empty cell the model is falsified by	no data (falsifiable prediction)
G	intracellular, gradient force only (no rotation)	bench NdFeB gradient dB/dz = 25.1 T/m, no rotating field	translational magnetophoretic force on loaded endosomes	force per cell 1 pN (Reffay body text) vs 10-100 pN, up to nN (Reffay Table 3) against the 0.2-10 pN ion-channel activation band	no polarisation at the body-text value; possible mechanotransduction at the Table 3 values -- the source contradicts itself by 1-3 orders	NONE for polarisation; the force ceiling itself is internally inconsistent	no data (and contradictory input)
H	membrane-anchored cap, superparamagnetic particles	any B, any f, Neel-unblocked cores (d < 26.3 nm blocking diameter)	moments relax inside the particle frame: NO torque is transmitted to the cap; only gradient force survives	none via torque	no polarisation by rotating field regardless of coverage	NONE tested; follows from the 26.3 nm blocking diameter computed here	no data (falsifiable prediction)
