## Supplementary material for "Where the magnet sits sets the sign of the scaling law: membrane-anchored versus intracellular magnetic actuation of cells": F_qc_table_bulk.csv

accession	sample	arm	library_size	genes_detected	frac_top100	median_spearman_within_arm	outlier_flag	arm_median_spearman	note	outlier_rule	excluded_from_analysis
GSE324656	T.Cells_M	ND-F	8369707	16139	0.2290748969275985	0.8727	ok	0.86	deposited count matrix carries 20 of the 24 samples in the series metadata (see F_dataset_contradictions.csv)	within-arm median Spearman more than 0.10 below the arm median (absolute rule; 3*MAD was discarded as hypersensitive at n=3-6)	no - all samples retained
GSE324656	T.Cells_N	ND-F	3508763	14018	0.2397148935854844	0.86	ok	0.86	deposited count matrix carries 20 of the 24 samples in the series metadata (see F_dataset_contradictions.csv)	within-arm median Spearman more than 0.10 below the arm median (absolute rule; 3*MAD was discarded as hypersensitive at n=3-6)	no - all samples retained
GSE324656	T.Cells_P	ND-F	16374978	17959	0.2329656296169233	0.86	ok	0.86	deposited count matrix carries 20 of the 24 samples in the series metadata (see F_dataset_contradictions.csv)	within-arm median Spearman more than 0.10 below the arm median (absolute rule; 3*MAD was discarded as hypersensitive at n=3-6)	no - all samples retained
GSE324656	T.Cells_Q	ND-F	4126028	12154	0.2333868594075589	0.8327	ok	0.86	deposited count matrix carries 20 of the 24 samples in the series metadata (see F_dataset_contradictions.csv)	within-arm median Spearman more than 0.10 below the arm median (absolute rule; 3*MAD was discarded as hypersensitive at n=3-6)	no - all samples retained
GSE324656	T.NPs_S	MAN-F	10579238	14710	0.2545613518618043	0.8575	ok	0.857	deposited count matrix carries 20 of the 24 samples in the series metadata (see F_dataset_contradictions.csv)	within-arm median Spearman more than 0.10 below the arm median (absolute rule; 3*MAD was discarded as hypersensitive at n=3-6)	no - all samples retained
GSE324656	T.NPs_T	MAN-F	11015459	14785	0.2446693776021483	0.8577	ok	0.857	deposited count matrix carries 20 of the 24 samples in the series metadata (see F_dataset_contradictions.csv)	within-arm median Spearman more than 0.10 below the arm median (absolute rule; 3*MAD was discarded as hypersensitive at n=3-6)	no - all samples retained
GSE324656	T.NPs_U	MAN-F	13627095	16004	0.252154150645878	0.8564	ok	0.857	deposited count matrix carries 20 of the 24 samples in the series metadata (see F_dataset_contradictions.csv)	within-arm median Spearman more than 0.10 below the arm median (absolute rule; 3*MAD was discarded as hypersensitive at n=3-6)	no - all samples retained
GSE324656	T.NPs_V	MAN-F	8114175	14381	0.2422369960130522	0.857	ok	0.857	deposited count matrix carries 20 of the 24 samples in the series metadata (see F_dataset_contradictions.csv)	within-arm median Spearman more than 0.10 below the arm median (absolute rule; 3*MAD was discarded as hypersensitive at n=3-6)	no - all samples retained
GSE324656	T.NPs_X	MAN-F	12707594	15633	0.2406019828702243	0.857	ok	0.857	deposited count matrix carries 20 of the 24 samples in the series metadata (see F_dataset_contradictions.csv)	within-arm median Spearman more than 0.10 below the arm median (absolute rule; 3*MAD was discarded as hypersensitive at n=3-6)	no - all samples retained
GSE324656	UT.Cells_A	ND-NF	11801155	16535	0.2367577776855018	0.8826	ok	0.8871	deposited count matrix carries 20 of the 24 samples in the series metadata (see F_dataset_contradictions.csv)	within-arm median Spearman more than 0.10 below the arm median (absolute rule; 3*MAD was discarded as hypersensitive at n=3-6)	no - all samples retained
GSE324656	UT.Cells_B	ND-NF	5940861	14772	0.2460366760161937	0.8874	ok	0.8871	deposited count matrix carries 20 of the 24 samples in the series metadata (see F_dataset_contradictions.csv)	within-arm median Spearman more than 0.10 below the arm median (absolute rule; 3*MAD was discarded as hypersensitive at n=3-6)	no - all samples retained
GSE324656	UT.Cells_C	ND-NF	10239722	16011	0.2452509494186701	0.8873	ok	0.8871	deposited count matrix carries 20 of the 24 samples in the series metadata (see F_dataset_contradictions.csv)	within-arm median Spearman more than 0.10 below the arm median (absolute rule; 3*MAD was discarded as hypersensitive at n=3-6)	no - all samples retained
GSE324656	UT.Cells_D	ND-NF	4495300	13958	0.2487300654016417	0.8855	ok	0.8871	deposited count matrix carries 20 of the 24 samples in the series metadata (see F_dataset_contradictions.csv)	within-arm median Spearman more than 0.10 below the arm median (absolute rule; 3*MAD was discarded as hypersensitive at n=3-6)	no - all samples retained
GSE324656	UT.Cells_E	ND-NF	8279093	14963	0.2443860522820621	0.8881	ok	0.8871	deposited count matrix carries 20 of the 24 samples in the series metadata (see F_dataset_contradictions.csv)	within-arm median Spearman more than 0.10 below the arm median (absolute rule; 3*MAD was discarded as hypersensitive at n=3-6)	no - all samples retained
GSE324656	UT.Cells_F	ND-NF	10116052	15388	0.2513750712720485	0.887	ok	0.8871	deposited count matrix carries 20 of the 24 samples in the series metadata (see F_dataset_contradictions.csv)	within-arm median Spearman more than 0.10 below the arm median (absolute rule; 3*MAD was discarded as hypersensitive at n=3-6)	no - all samples retained
GSE324656	UT.NPs_H	MAN-NF	12528324	15897	0.2544733975329782	0.8825	ok	0.8832	deposited count matrix carries 20 of the 24 samples in the series metadata (see F_dataset_contradictions.csv)	within-arm median Spearman more than 0.10 below the arm median (absolute rule; 3*MAD was discarded as hypersensitive at n=3-6)	no - all samples retained
GSE324656	UT.NPs_I	MAN-NF	8665820	15682	0.2216965111996343	0.8835	ok	0.8832	deposited count matrix carries 20 of the 24 samples in the series metadata (see F_dataset_contradictions.csv)	within-arm median Spearman more than 0.10 below the arm median (absolute rule; 3*MAD was discarded as hypersensitive at n=3-6)	no - all samples retained
GSE324656	UT.NPs_J	MAN-NF	3623450	13728	0.2372758742243079	0.8766	ok	0.8832	deposited count matrix carries 20 of the 24 samples in the series metadata (see F_dataset_contradictions.csv)	within-arm median Spearman more than 0.10 below the arm median (absolute rule; 3*MAD was discarded as hypersensitive at n=3-6)	no - all samples retained
GSE324656	UT.NPs_K	MAN-NF	7021045	15386	0.2366385121019948	0.8832	ok	0.8832	deposited count matrix carries 20 of the 24 samples in the series metadata (see F_dataset_contradictions.csv)	within-arm median Spearman more than 0.10 below the arm median (absolute rule; 3*MAD was discarded as hypersensitive at n=3-6)	no - all samples retained
GSE324656	UT.NPs_L	MAN-NF	7824270	15571	0.2367435847590041	0.8835	ok	0.8832	deposited count matrix carries 20 of the 24 samples in the series metadata (see F_dataset_contradictions.csv)	within-arm median Spearman more than 0.10 below the arm median (absolute rule; 3*MAD was discarded as hypersensitive at n=3-6)	no - all samples retained
GSE197808	GSM5930757	NF-axon	17972793	4867	0.2858470578279068	0.5079	ok	0.5238	axonal preparations detect ~5-6k genes vs ~23k in soma; the lower within-arm correlation of axon libraries is intrinsic to the compartment, not a sample defect	within-arm median Spearman more than 0.10 below the arm median (absolute rule; 3*MAD was discarded as hypersensitive at n=3-6)	no - all samples retained
GSE197808	GSM5930758	NF-axon	20040077	4952	0.2492332739040872	0.5169	ok	0.5238	axonal preparations detect ~5-6k genes vs ~23k in soma; the lower within-arm correlation of axon libraries is intrinsic to the compartment, not a sample defect	within-arm median Spearman more than 0.10 below the arm median (absolute rule; 3*MAD was discarded as hypersensitive at n=3-6)	no - all samples retained
GSE197808	GSM5930759	NF-axon	22663943	6029	0.2932341031743682	0.5291	ok	0.5238	axonal preparations detect ~5-6k genes vs ~23k in soma; the lower within-arm correlation of axon libraries is intrinsic to the compartment, not a sample defect	within-arm median Spearman more than 0.10 below the arm median (absolute rule; 3*MAD was discarded as hypersensitive at n=3-6)	no - all samples retained
GSE197808	GSM5930760	NF-axon	43048953	10242	0.1929128915167809	0.5468	ok	0.5238	axonal preparations detect ~5-6k genes vs ~23k in soma; the lower within-arm correlation of axon libraries is intrinsic to the compartment, not a sample defect	within-arm median Spearman more than 0.10 below the arm median (absolute rule; 3*MAD was discarded as hypersensitive at n=3-6)	no - all samples retained
GSE197808	GSM5930761	NF-axon	25736234	5442	0.2231297710457559	0.5238	ok	0.5238	axonal preparations detect ~5-6k genes vs ~23k in soma; the lower within-arm correlation of axon libraries is intrinsic to the compartment, not a sample defect	within-arm median Spearman more than 0.10 below the arm median (absolute rule; 3*MAD was discarded as hypersensitive at n=3-6)	no - all samples retained
GSE197808	GSM5930762	NF-soma	20457514	22452	0.1993785755199776	0.9143	ok	0.9143	axonal preparations detect ~5-6k genes vs ~23k in soma; the lower within-arm correlation of axon libraries is intrinsic to the compartment, not a sample defect	within-arm median Spearman more than 0.10 below the arm median (absolute rule; 3*MAD was discarded as hypersensitive at n=3-6)	no - all samples retained
GSE197808	GSM5930763	NF-soma	24211446	22488	0.199418242099212	0.913	ok	0.9143	axonal preparations detect ~5-6k genes vs ~23k in soma; the lower within-arm correlation of axon libraries is intrinsic to the compartment, not a sample defect	within-arm median Spearman more than 0.10 below the arm median (absolute rule; 3*MAD was discarded as hypersensitive at n=3-6)	no - all samples retained
GSE197808	GSM5930764	NF-soma	30451437	23981	0.1900541836498553	0.9167	ok	0.9143	axonal preparations detect ~5-6k genes vs ~23k in soma; the lower within-arm correlation of axon libraries is intrinsic to the compartment, not a sample defect	within-arm median Spearman more than 0.10 below the arm median (absolute rule; 3*MAD was discarded as hypersensitive at n=3-6)	no - all samples retained
GSE197808	GSM5930765	NF-soma	23691126	23400	0.174478494605955	0.9152	ok	0.9143	axonal preparations detect ~5-6k genes vs ~23k in soma; the lower within-arm correlation of axon libraries is intrinsic to the compartment, not a sample defect	within-arm median Spearman more than 0.10 below the arm median (absolute rule; 3*MAD was discarded as hypersensitive at n=3-6)	no - all samples retained
GSE197808	GSM5930766	NF-soma	23365630	22553	0.1878699183373185	0.9139	ok	0.9143	axonal preparations detect ~5-6k genes vs ~23k in soma; the lower within-arm correlation of axon libraries is intrinsic to the compartment, not a sample defect	within-arm median Spearman more than 0.10 below the arm median (absolute rule; 3*MAD was discarded as hypersensitive at n=3-6)	no - all samples retained
GSE197808	GSM5930767	NF-soma	23738121	22619	0.1850764009501847	0.9143	ok	0.9143	axonal preparations detect ~5-6k genes vs ~23k in soma; the lower within-arm correlation of axon libraries is intrinsic to the compartment, not a sample defect	within-arm median Spearman more than 0.10 below the arm median (absolute rule; 3*MAD was discarded as hypersensitive at n=3-6)	no - all samples retained
GSE197808	GSM5930768	F-axon	26227828	4263	0.2615551314428324	0.4658	LOW_CORR_WITHIN_ARM	0.5731	axonal preparations detect ~5-6k genes vs ~23k in soma; the lower within-arm correlation of axon libraries is intrinsic to the compartment, not a sample defect	within-arm median Spearman more than 0.10 below the arm median (absolute rule; 3*MAD was discarded as hypersensitive at n=3-6)	no - all samples retained
GSE197808	GSM5930769	F-axon	16369153	4900	0.2869603576923009	0.5108	ok	0.5731	axonal preparations detect ~5-6k genes vs ~23k in soma; the lower within-arm correlation of axon libraries is intrinsic to the compartment, not a sample defect	within-arm median Spearman more than 0.10 below the arm median (absolute rule; 3*MAD was discarded as hypersensitive at n=3-6)	no - all samples retained
GSE197808	GSM5930770	F-axon	23963303	6025	0.206590635689913	0.5731	ok	0.5731	axonal preparations detect ~5-6k genes vs ~23k in soma; the lower within-arm correlation of axon libraries is intrinsic to the compartment, not a sample defect	within-arm median Spearman more than 0.10 below the arm median (absolute rule; 3*MAD was discarded as hypersensitive at n=3-6)	no - all samples retained
GSE197808	GSM5930771	F-axon	28528056	6405	0.2039766046449151	0.5731	ok	0.5731	axonal preparations detect ~5-6k genes vs ~23k in soma; the lower within-arm correlation of axon libraries is intrinsic to the compartment, not a sample defect	within-arm median Spearman more than 0.10 below the arm median (absolute rule; 3*MAD was discarded as hypersensitive at n=3-6)	no - all samples retained
GSE197808	GSM5930772	F-axon	19204328	7012	0.1966288015909747	0.5847	ok	0.5731	axonal preparations detect ~5-6k genes vs ~23k in soma; the lower within-arm correlation of axon libraries is intrinsic to the compartment, not a sample defect	within-arm median Spearman more than 0.10 below the arm median (absolute rule; 3*MAD was discarded as hypersensitive at n=3-6)	no - all samples retained
GSE197808	GSM5930773	F-axon	19771437	10065	0.1935961457935505	0.5927	ok	0.5731	axonal preparations detect ~5-6k genes vs ~23k in soma; the lower within-arm correlation of axon libraries is intrinsic to the compartment, not a sample defect	within-arm median Spearman more than 0.10 below the arm median (absolute rule; 3*MAD was discarded as hypersensitive at n=3-6)	no - all samples retained
GSE197808	GSM5930774	F-soma	24022837	23438	0.1788013214259415	0.9183	ok	0.9187	axonal preparations detect ~5-6k genes vs ~23k in soma; the lower within-arm correlation of axon libraries is intrinsic to the compartment, not a sample defect	within-arm median Spearman more than 0.10 below the arm median (absolute rule; 3*MAD was discarded as hypersensitive at n=3-6)	no - all samples retained
GSE197808	GSM5930775	F-soma	26320612	23645	0.1764314978694264	0.9191	ok	0.9187	axonal preparations detect ~5-6k genes vs ~23k in soma; the lower within-arm correlation of axon libraries is intrinsic to the compartment, not a sample defect	within-arm median Spearman more than 0.10 below the arm median (absolute rule; 3*MAD was discarded as hypersensitive at n=3-6)	no - all samples retained
GSE197808	GSM5930776	F-soma	22949194	23360	0.1787156446540126	0.9181	ok	0.9187	axonal preparations detect ~5-6k genes vs ~23k in soma; the lower within-arm correlation of axon libraries is intrinsic to the compartment, not a sample defect	within-arm median Spearman more than 0.10 below the arm median (absolute rule; 3*MAD was discarded as hypersensitive at n=3-6)	no - all samples retained
GSE197808	GSM5930777	F-soma	30732600	24575	0.1756123464985064	0.919	ok	0.9187	axonal preparations detect ~5-6k genes vs ~23k in soma; the lower within-arm correlation of axon libraries is intrinsic to the compartment, not a sample defect	within-arm median Spearman more than 0.10 below the arm median (absolute rule; 3*MAD was discarded as hypersensitive at n=3-6)	no - all samples retained
GSE197808	GSM5930778	F-soma	22421554	22927	0.1757447320555925	0.9184	ok	0.9187	axonal preparations detect ~5-6k genes vs ~23k in soma; the lower within-arm correlation of axon libraries is intrinsic to the compartment, not a sample defect	within-arm median Spearman more than 0.10 below the arm median (absolute rule; 3*MAD was discarded as hypersensitive at n=3-6)	no - all samples retained
GSE197808	GSM5930779	F-soma	28167724	24514	0.1757434501985322	0.9204	ok	0.9187	axonal preparations detect ~5-6k genes vs ~23k in soma; the lower within-arm correlation of axon libraries is intrinsic to the compartment, not a sample defect	within-arm median Spearman more than 0.10 below the arm median (absolute rule; 3*MAD was discarded as hypersensitive at n=3-6)	no - all samples retained
GSE310169	C-1	strain_0pct	2547544	28959	0.3267401858417362	0.7424	ok	0.7404	control arm has n=3, not n>=4 as the scan triage note recorded; each library is cells pooled from two devices (GEO overall_design), so replicates are device pools, not independent biological replicates	within-arm median Spearman more than 0.10 below the arm median (absolute rule; 3*MAD was discarded as hypersensitive at n=3-6)	no - all samples retained
GSE310169	C-2	strain_0pct	3486817	25516	0.3387467710522233	0.7404	ok	0.7404	control arm has n=3, not n>=4 as the scan triage note recorded; each library is cells pooled from two devices (GEO overall_design), so replicates are device pools, not independent biological replicates	within-arm median Spearman more than 0.10 below the arm median (absolute rule; 3*MAD was discarded as hypersensitive at n=3-6)	no - all samples retained
GSE310169	C-3	strain_0pct	1375831	27525	0.3826778143536524	0.7307	ok	0.7404	control arm has n=3, not n>=4 as the scan triage note recorded; each library is cells pooled from two devices (GEO overall_design), so replicates are device pools, not independent biological replicates	within-arm median Spearman more than 0.10 below the arm median (absolute rule; 3*MAD was discarded as hypersensitive at n=3-6)	no - all samples retained
GSE310169	H-1	strain_15pct	3121491	18613	0.2927459986269382	0.8566	ok	0.8566		within-arm median Spearman more than 0.10 below the arm median (absolute rule; 3*MAD was discarded as hypersensitive at n=3-6)	no - all samples retained
GSE310169	H-2	strain_15pct	1061024	15886	0.3324665606056036	0.8476	ok	0.8566		within-arm median Spearman more than 0.10 below the arm median (absolute rule; 3*MAD was discarded as hypersensitive at n=3-6)	no - all samples retained
GSE310169	H-3	strain_15pct	1939476	17166	0.310144595756792	0.8566	ok	0.8566		within-arm median Spearman more than 0.10 below the arm median (absolute rule; 3*MAD was discarded as hypersensitive at n=3-6)	no - all samples retained
GSE310169	H-4	strain_15pct	2601633	18423	0.3135353833534553	0.8585	ok	0.8566		within-arm median Spearman more than 0.10 below the arm median (absolute rule; 3*MAD was discarded as hypersensitive at n=3-6)	no - all samples retained
GSE310169	H-5	strain_15pct	2876321	18817	0.3093729802758454	0.8571	ok	0.8566		within-arm median Spearman more than 0.10 below the arm median (absolute rule; 3*MAD was discarded as hypersensitive at n=3-6)	no - all samples retained
GSE310169	H-6	strain_15pct	2646317	18581	0.2951252627708623	0.8547	ok	0.8566		within-arm median Spearman more than 0.10 below the arm median (absolute rule; 3*MAD was discarded as hypersensitive at n=3-6)	no - all samples retained
GSE310169	L-1	strain_5pct	1202821	16135	0.3359435859533546	0.8619	ok	0.8633		within-arm median Spearman more than 0.10 below the arm median (absolute rule; 3*MAD was discarded as hypersensitive at n=3-6)	no - all samples retained
GSE310169	L-2	strain_5pct	2078344	16860	0.3239304946630587	0.8647	ok	0.8633		within-arm median Spearman more than 0.10 below the arm median (absolute rule; 3*MAD was discarded as hypersensitive at n=3-6)	no - all samples retained
GSE310169	L-3	strain_5pct	2556157	17430	0.2915748132841605	0.8641	ok	0.8633		within-arm median Spearman more than 0.10 below the arm median (absolute rule; 3*MAD was discarded as hypersensitive at n=3-6)	no - all samples retained
GSE310169	L-4	strain_5pct	1980319	17065	0.3223950282757475	0.8636	ok	0.8633		within-arm median Spearman more than 0.10 below the arm median (absolute rule; 3*MAD was discarded as hypersensitive at n=3-6)	no - all samples retained
GSE310169	L-5	strain_5pct	3052816	18066	0.2902451376041006	0.8629	ok	0.8633		within-arm median Spearman more than 0.10 below the arm median (absolute rule; 3*MAD was discarded as hypersensitive at n=3-6)	no - all samples retained
GSE310169	L-6	strain_5pct	1471795	16618	0.321215250765222	0.8613	ok	0.8633		within-arm median Spearman more than 0.10 below the arm median (absolute rule; 3*MAD was discarded as hypersensitive at n=3-6)	no - all samples retained
