## Supplementary material for "Where the magnet sits sets the sign of the scaling law: membrane-anchored versus intracellular magnetic actuation of cells": F_qc_table_GSE276125.csv

sample	cells_raw	median_umi	median_genes	median_pct_mt	cells_pass_QC	arm	accession	myeloid_frac	myeloid_cells
HL-1	29976	8009.0	3051.0	2.1291223	29837	MagRM_IIMT	GSE276125	0.1041	3106
HL-2	24433	9137.0	3189.0	2.344183	24083	MagRM_IIMT	GSE276125	0.0991	2387
M-1	27196	6255.5	2598.0	3.0201917	26886	MagRM_only	GSE276125	0.0681	1831
M-2	24389	6998.0	2795.0	2.6963289	24080	MagRM_only	GSE276125	0.0297	715
P-1	24158	7525.5	2931.0	2.3645377	24009	PBS	GSE276125	0.0395	948
P-2	29151	7868.0	3021.0	2.07662	29064	PBS	GSE276125	0.03	872
