## Supplementary material for "Where the magnet sits sets the sign of the scaling law: membrane-anchored versus intracellular magnetic actuation of cells": F_simple_effects_genelevel.csv

accession	contrast	definition	n_tested	n_up	n_down
GSE324656	MANF_vs_NDNF	{'particle[T.MAN]': 1, 'field[T.F]': 1, 'particle[T.MAN]:field[T.F]': 1}	14683	1182	1637
GSE324656	MANF_vs_MANNF_field_given_particle	{'field[T.F]': 1, 'particle[T.MAN]:field[T.F]': 1}	14119	764	1144
GSE324656	MANF_vs_NDF_particle_given_field	{'particle[T.MAN]': 1, 'particle[T.MAN]:field[T.F]': 1}	13269	658	951
GSE197808	field_in_soma	{'field[T.F]': 1}	12827	0	0
GSE197808	field_in_axon	{'field[T.F]': 1, 'compartment[T.axon]:field[T.F]': 1}	12510	920	358
