## Supplementary material for "Where the magnet sits sets the sign of the scaling law: membrane-anchored versus intracellular magnetic actuation of cells": F_simple_effects_setlevel.csv

accession	stratum	gene_set	contrast	estimate	se	ci_low	ci_high	p	n	padj_BH_within_stratum_set
GSE324656	particle=ND	ANTIGEN_CROSSPRESENTATION	C(field)[T.F]	-0.03232576395447257	0.009939867978892947	-0.05524714061718318	-0.009404387291761962	0.011663795492554611	10	0.03887931830851537
GSE324656	particle=ND	AP1_IEG	C(field)[T.F]	-0.02230193626106152	0.016621634021704943	-0.06063149304896337	0.016027620526840328	0.2165160322144991	10	0.30930861744928445
GSE324656	particle=ND	GSE310169_PAPER_DECLARED	C(field)[T.F]	0.024348170411525042	0.012400698874657246	-0.004247892472856212	0.05294423329590629	0.08520217515831836	10	0.14200362526386395
GSE324656	particle=ND	HEAT_SHOCK	C(field)[T.F]	-0.05003785637226448	0.019175631188668885	-0.0942569411884849	-0.005818771556044058	0.031156902816883107	10	0.07789225704220776
GSE324656	particle=ND	LYSOSOME_CLEAR	C(field)[T.F]	-0.015101912478166156	0.010216640483531601	-0.038661527681084315	0.008457702724752004	0.17761872103087972	10	0.273259570816738
GSE324656	particle=ND	NFKB_INFLAMMATORY	C(field)[T.F]	-0.021864230611009342	0.019021613107465828	-0.0657281490950793	0.021999687873060617	0.28357548026986046	10	0.3336182120821888
GSE324656	particle=ND	NLRP3_INFLAMMASOME	C(field)[T.F]	-0.008846379468867759	0.04229609985491226	-0.10638136063730375	0.08868860169956824	0.8395559665432082	10	0.8395559665432082
GSE324656	particle=ND	PIEZO_MECHANOSENSOR	C(field)[T.F]	-0.007007532068867288	0.012127859893500422	-0.03497442713445602	0.02095936299672144	0.5792916908586885	10	0.6436574342874316
GSE324656	particle=ND	UPR_ER_STRESS	C(field)[T.F]	-0.065734120552394	0.014645714185128252	-0.09950719802631805	-0.03196104307846994	0.0020333652044556556	10	0.010166826022278277
GSE324656	particle=ND	YAP_TAZ_TARGETS	C(field)[T.F]	-0.03209289178612389	0.013818953046668591	-0.06395945465593386	-0.0002263289163139115	0.04873783882055581	10	0.09527570761715416
GSE324656	particle=MAN	ANTIGEN_CROSSPRESENTATION	C(field)[T.F]	-0.05734919637343101	0.01334282200432665	-0.0881177990907014	-0.026580593656160622	0.0026223721157952714	10	0.010489488463181085
GSE324656	particle=MAN	AP1_IEG	C(field)[T.F]	0.11959379243885196	0.01981578701557745	0.07389850563860534	0.16528907923909858	0.00031095024315213454	10	0.0020730016210142306
GSE324656	particle=MAN	GSE310169_PAPER_DECLARED	C(field)[T.F]	-0.041103293333445055	0.01339008929211493	-0.0719808946118151	-0.010225692055075005	0.015355355610072645	10	0.04387244460020756
GSE324656	particle=MAN	HEAT_SHOCK	C(field)[T.F]	0.08388894102989207	0.008830903029030775	0.0635248421273601	0.10425303993242403	1.2437268610012433e-05	10	0.00018399613213386086
GSE324656	particle=MAN	LYSOSOME_CLEAR	C(field)[T.F]	0.11402797319888848	0.012657502217922147	0.08483972074300411	0.14321622565477285	1.8399613213386086e-05	10	0.00018399613213386086
GSE324656	particle=MAN	NFKB_INFLAMMATORY	C(field)[T.F]	0.009761897375964909	0.02169859475942079	-0.040275151867378865	0.059798946619308686	0.6647327422272898	10	0.6997186760287262
GSE324656	particle=MAN	NLRP3_INFLAMMASOME	C(field)[T.F]	0.041826983000610385	0.017602427589390627	0.0012357121898437032	0.08241825381137707	0.04481028986356559	10	0.09527570761715416
GSE324656	particle=MAN	PIEZO_MECHANOSENSOR	C(field)[T.F]	0.02298991834802241	0.01010124640454117	-0.0003035976315657364	0.04628343432761056	0.052401639189434794	10	0.09527570761715416
GSE324656	particle=MAN	UPR_ER_STRESS	C(field)[T.F]	0.026224192962614922	0.020358715559699432	-0.02072308930549736	0.0731714752307272	0.23371453778645224	10	0.3114808440696794
GSE324656	particle=MAN	YAP_TAZ_TARGETS	C(field)[T.F]	-0.01643392160522349	0.013224924112683062	-0.04693065129683191	0.014062808086384933	0.24918467525574356	10	0.3114808440696794
GSE197808	compartment=soma	ANTIGEN_CROSSPRESENTATION	C(field)[T.F]	-0.010982723989835597	0.01831112810661798	-0.05178245994788898	0.029817011968217788	0.5619934907849772	12	0.7493246543799695
GSE197808	compartment=soma	AP1_IEG	C(field)[T.F]	-0.01833852531696806	0.041853275751223946	-0.11159343510116514	0.07491638446722902	0.6705822204929016	12	0.7889202594034137
GSE197808	compartment=soma	GSE310169_PAPER_DECLARED	C(field)[T.F]	-0.018058498893277052	0.01389341035043998	-0.0490149462816806	0.012897948495126498	0.22283546563955953	12	0.7272300596857929
GSE197808	compartment=soma	HEAT_SHOCK	C(field)[T.F]	-0.023092545582868173	0.006261489025631423	-0.037044012552163226	-0.009141078613573122	0.004190464302546336	12	0.04190464302546335
GSE197808	compartment=soma	LYSOSOME_CLEAR	C(field)[T.F]	-0.04923669214639752	0.015080443066044733	-0.0828380132470188	-0.01563537104577624	0.008502816340462831	12	0.05668544226975221
GSE197808	compartment=soma	NFKB_INFLAMMATORY	C(field)[T.F]	-0.024195680391121143	0.0324233664451559	-0.09643944287976108	0.04804808209751879	0.47269953879576543	12	0.7272300596857929
GSE197808	compartment=soma	NLRP3_INFLAMMASOME	C(field)[T.F]	0.006203553496774251	0.017089465238878603	-0.03187414796164005	0.04428125495518856	0.7241570702017318	12	0.8046189668908131
GSE197808	compartment=soma	PIEZO_MECHANOSENSOR	C(field)[T.F]	0.04929425508102434	0.012629952011539733	0.02115296830539047	0.07743554185665821	0.0029467746243199222	12	0.04190464302546335
GSE197808	compartment=soma	UPR_ER_STRESS	C(field)[T.F]	-0.010381217959875554	0.012178572515894569	-0.037516768544272466	0.016754332624521355	0.41393211834922006	12	0.7272300596857929
GSE197808	compartment=soma	YAP_TAZ_TARGETS	C(field)[T.F]	0.025965176936043326	0.014043528393456328	-0.005325754296389096	0.05725610816847575	0.09421378203815216	12	0.47106891019076075
GSE197808	compartment=axon	ANTIGEN_CROSSPRESENTATION	C(field)[T.F]	0.009490377923708729	0.05147090705664898	-0.10694490315021044	0.1259256589976279	0.8578004558576525	11	0.8631066083859339
GSE197808	compartment=axon	AP1_IEG	C(field)[T.F]	0.027225352741624034	0.052267258312297414	-0.09101140002936357	0.14546210551261163	0.615017100109614	11	0.7687713751370174
GSE197808	compartment=axon	GSE310169_PAPER_DECLARED	C(field)[T.F]	-0.03912836524347931	0.02412619834315939	-0.09370561763654751	0.015448887149588891	0.13929154402395505	11	0.5571661760958202
GSE197808	compartment=axon	HEAT_SHOCK	C(field)[T.F]	-0.06061987289569911	0.06296859354692849	-0.20306472781921223	0.08182498202781399	0.360848997302209	11	0.7272300596857929
GSE197808	compartment=axon	LYSOSOME_CLEAR	C(field)[T.F]	0.02909427608165692	0.03363631810483566	-0.046996361849356	0.10518491401266984	0.4095200027019434	11	0.7272300596857929
GSE197808	compartment=axon	NFKB_INFLAMMATORY	C(field)[T.F]	-0.009235483111666607	0.05205408656185811	-0.1269900078804917	0.10851904165715849	0.8631066083859339	11	0.8631066083859339
GSE197808	compartment=axon	NLRP3_INFLAMMASOME	C(field)[T.F]	-0.05507443825110087	0.08040094517588178	-0.23695401227646762	0.1268051357742659	0.5106003269562625	11	0.7294290385089464
GSE197808	compartment=axon	PIEZO_MECHANOSENSOR	C(field)[T.F]	-0.040861364539143595	0.05176518256163006	-0.15796234305449178	0.07623961397620457	0.4501957589705184	11	0.7272300596857929
GSE197808	compartment=axon	UPR_ER_STRESS	C(field)[T.F]	0.04038537843225257	0.04859554292004679	-0.06954537706439887	0.150316133928904	0.4274412841507068	11	0.7272300596857929
GSE197808	compartment=axon	YAP_TAZ_TARGETS	C(field)[T.F]	0.14582284762787848	0.18582803545122073	-0.2745493738168192	0.5661950690725762	0.452777715448526	11	0.7272300596857929
