## Supplementary material for "Where the magnet sits sets the sign of the scaling law: membrane-anchored versus intracellular magnetic actuation of cells": F_source_contradictions.csv

id	source	locus	statement	status	our_handling
C1	Golovin 2017	whole paper	phi_0, the initial angular offset that sets the Fig 4 ordinate, is never given	unresolved by the source	swept; Fig 4 reproduced for phi_0 = 0
C2	Berret 2016	Table I	per-wire diameters are not reported, only the population mean	unresolved by the source	Level-2 run with the mean; 8/8 criteria pass with zero fitting
C3	Li 2026 + SI	SI MOESM32 p.2-3 vs Results p.200	the simulated rod has no stated dimensions and the FEM lysosome radius (359.2 nm) differs from the measured mean quoted in the main text (379 nm untreated, 439 nm +MNM)	unresolved by the source	both FEM radii carried as separate rows
C4	Cox 2016	bleb-shift analysis	the cortical load-sharing fraction implied by the bleb shift is 25% from PIEZO1 and 67% from MscL measured in the same membranes	unresolved by the source	Level-4 criterion L4-C6 recorded as FAIL; tension anchor reported as an interval [1.4, 5.1] mN/m rather than a point
C5	Reffay, Tessier & Berret 2026	Section 3.2.2 body text vs Table 3	body text gives ~1e-2 pN per endosome and ~1 pN per cell (their ref 113); Table 3 of the same review gives 10-100 pN per cell at moderate gradients and up to nN per cell at strong gradients (their ref 143) -- a 1 to 3 order-of-magnitude disagreement that the review does not reconcile; the two entries rest on different sources and different implied gradient strengths	unresolved by the source; verified verbatim in the full text on 2026-11-03	BOTH values quoted wherever the internalised-force ceiling is used, each labelled with its gradient regime
