## Supplementary material for "Where the magnet sits sets the sign of the scaling law: membrane-anchored versus intracellular magnetic actuation of cells": F_table_S6_case_evidence.csv

case	placement	input_condition	evidence_class	published_evidence
A	membrane-anchored cap, adherent cell	B = 0.26 T, f = 0.1-1 Hz, textured blocked cap, phi ~ 0.5	partial / indirect	INDIRECT only: Atcha 2021 shows PIEZO1 is required for the LPS/IFN-g M1 program and that PIEZO1 activity alone induces neither iNOS nor ARG1. No magnetic membrane-cap experiment exists.
B	intracellular, lysosomal rods	B = 0.26 T, f = 0.8-2 Hz, N = 7 cubes per rod, 15 min	direct	DIRECT: Li 2026 Cell Research, title and abstract state durable M1-like macrophage repolarisation; Gal9 recruitment 12.4->57.6 % (RAW264.7) and 10.9->58.1 % (BMDM) from 0.2 to 5 Hz
C	intracellular, lysosomal rods	B = 0.26 T, f >= 5 Hz	direct	DIRECT: Li 2026 reports permanent rupture at >= 5 Hz and sets the reversible window at 0.8-2 Hz
D	extracellular, unanchored swimmer	B = 2.3 mT (113x weaker than Li), f = 25 Hz, 20 min, 225 nm HIONP chains	direct, low power	DIRECT but thin: Jiang 2023 Exploration, qPCR only, n = 3, no transcriptome, no archived data; Piezo1/AP-1/CCL2 all down
E	intracellular, early endosomes	static field > 50 mT, 5 min, 20 nm particles, MCF7	method precedent only	METHODOLOGICAL PRECEDENT: Yonekawa 2024 Cell Struct Funct 10.1247/csf.24037 establishes the galectin readout for magnetically induced endosomal damage
F	membrane-anchored cap, free (suspended) cell	B = 0.26 T, f = 0.8-2 Hz, moment matched to the intracellular load	no data (falsifiable prediction)	NONE -- this is the empty cell the model is falsified by
G	intracellular, gradient force only (no rotation)	bench NdFeB gradient dB/dz = 25.1 T/m, no rotating field	no data (and contradictory input)	NONE for polarisation; the force ceiling itself is internally inconsistent
H	membrane-anchored cap, superparamagnetic particles	any B, any f, Neel-unblocked cores (d < 26.3 nm blocking diameter)	no data (falsifiable prediction)	NONE tested; follows from the 26.3 nm blocking diameter computed here
