## Supplementary material for "Where the magnet sits sets the sign of the scaling law: membrane-anchored versus intracellular magnetic actuation of cells": F_two_path_matched_moment.csv

configuration	placement	viscosity_caliber	m_total_Am2	B_T	f_work_Hz	drag_xi_Nms	f_stepout_Hz	stepout_margin_fc_over_f	regime	synchronous	mean_rotation_rate_Hz	torque_ceiling_mB_Nm	torque_delivered_Nm	ceiling_utilisation	target_membrane	target_radius_nm	delivered_traction_Pa	delivered_stress_resultant_mNm	ratio_to_Cox_5p1	ratio_to_LG_1p4	f_stepout_Hz_ChwangWu	delivered_traction_Pa_L3pipeline	delivered_stress_resultant_mNm_L3pipeline	note
Li 2026 as published: N=7 rod in lysosome	intracellular	lysosomal contents 0.4711 Pa s	3.924375e-17	0.26	1.0	1.869994481917111e-21	868.4076788319898	868.4076788319898	free rotor, synchronous (drag-limited)	True	1.0	1.0203375e-17	1.1749521853288495e-20	0.0011515328852745776	lysosomal membrane	359.2	0.03026165002794908	5.4349923450196555e-06	1.0656847735332656e-06	3.882137389299754e-06	1311.2780621874294	0.020086428324997484	3.607522527169548e-06	reference configuration; traction cross-checked against Level-3 table
same N=7 rod, free in cytosol (viscosity caliber test)	intracellular	cytosol, micron probe 47 Pa s	3.924375e-17	0.26	1.0	1.8656281182361327e-19	8.704401223356392	8.704401223356392	free rotor, synchronous (drag-limited)	True	1.0	1.0203375e-17	1.1722087181162369e-18	0.11488441012079208	lysosomal membrane	359.2	3.0190990263502586	0.0005422301851325064	0.0001063196441436287	0.00038730727509464746	13.143470108436128	2.0039527303648517	0.0003599099103735273	calibers must not be interchanged (Level-2 ruling)
sensitivity: N=7 rod, lysosome radius 453 nm	intracellular	lysosomal contents 0.4711 Pa s	3.924375e-17	0.26	1.0	1.869994481917111e-21	868.4076788319898	868.4076788319898	free rotor, synchronous (drag-limited)	True	1.0	1.0203375e-17	1.1749521853288495e-20	0.0011515328852745776	lysosomal membrane	453.0	0.015087142153450398	3.417237697756515e-06	6.700466074032382e-07	2.4408840698260823e-06	1311.2780621874294	0.010002873487171122	2.265650844844259e-06	Li 2026 SI FEM case 2
membrane cap matched to ONE intracellular rod	membrane-anchored	extracellular medium 1e-3 Pa s	3.924375e-17	0.26	1.0	1.0602875205865554e-17	0.15315822698468712	0.15315822698468712	free rotor, ASYNCHRONOUS (torque saturated at mB)	False	0.011798321440958612	1.0203375e-17	1.0203375e-17	1.0	plasma membrane	7500.0	0.007698572171710899	2.886964564391587e-05	5.660714832140366e-06	2.062117545993991e-05				free (suspended) cell; drag-limited
membrane cap matched to ONE rod, adherent cell	membrane-anchored	extracellular medium 1e-3 Pa s	3.924375e-17	0.26	1.0	1.0602875205865554e-17	0.15315822698468712	0.15315822698468712	blocked rotor (cell cannot rotate)	False	0.011798321440958612	1.0203375e-17	1.0203375e-17	1.0	plasma membrane	7500.0	0.007698572171710899	2.886964564391587e-05	5.660714832140366e-06	2.062117545993991e-05				adherent cell: rotation blocked, cap loads anchors at the full magnetic ceiling
membrane cap matched to WHOLE-CELL intracellular load (100 rods)	membrane-anchored	extracellular medium 1e-3 Pa s	3.924375e-15	0.26	1.0	1.0602875205865554e-17	15.315822698468711	15.315822698468711	free rotor, synchronous (drag-limited)	True	1.0	1.0203375e-15	6.661982970735318e-17	0.06529195458106085	plasma membrane	7500.0	0.0502654824574367	0.00018849555921538762	3.695991357164463e-05	0.0001346396851538483				free cell
membrane cap matched to WHOLE-CELL load, adherent	membrane-anchored	extracellular medium 1e-3 Pa s	3.924375e-15	0.26	1.0	1.0602875205865554e-17	15.315822698468711	15.315822698468711	blocked rotor (cell cannot rotate)	True	1.0	1.0203375e-15	1.0203375e-15	1.0	plasma membrane	7500.0	0.7698572171710898	0.002886964564391587	0.0005660714832140366	0.002062117545993991				adherent cell, blocked rotor
membrane cap ceiling: hemispherical monolayer, 25 nm cubes, TEXTURED	membrane-anchored	extracellular medium 1e-3 Pa s	3.66070056686571e-12	0.26	1.0	1.0602875205865554e-17	14286.76944336337	14286.76944336337	blocked rotor (cell cannot rotate)	True	1.0	9.517821473850846e-13	9.517821473850846e-13	1.0	plasma membrane	7499.999999999999	718.1313588288242	2.692992595608091	0.5280377638447237	1.923566139720065				N=6.53e+05 particles, phi=0.5, adherent
membrane cap ceiling: hemispherical monolayer, 10 nm cores, TEXTURED	membrane-anchored	extracellular medium 1e-3 Pa s	9.23111438757777e-13	0.26	1.0	1.0602875205865554e-17	3602.6656797432634	3602.6656797432634	blocked rotor (cell cannot rotate)	True	1.0	2.40008974077022e-13	2.40008974077022e-13	1.0	plasma membrane	7499.999999999999	181.0897285251443	0.6790864819692911	0.1331542121508414	0.48506177283520796				N=4.08e+06 particles, phi=0.5, adherent
membrane cap ceiling: hemispherical monolayer, 25 nm cubes, RANDOM easy axes	membrane-anchored	extracellular medium 1e-3 Pa s	4.530209989944273e-15	0.26	1.0	1.0602875205865554e-17	17.680240291210247	17.680240291210247	blocked rotor (cell cannot rotate)	True	1.0	1.177854597385511e-15	1.177854597385511e-15	1.0	plasma membrane	7499.999999999999	0.8887058082010942	0.0033326467807541036	0.0006534601530890398	0.0023804619862529313				N=6.53e+05 particles, phi=0.5, adherent
membrane cap ceiling: hemispherical monolayer, 25 nm cubes, SUPERPARAMAGNETIC	membrane-anchored	extracellular medium 1e-3 Pa s	0.0	0.26	1.0	1.0602875205865554e-17	0.0	0.0	blocked rotor (cell cannot rotate)	False	0.0	0.0	0.0		plasma membrane	7499.999999999999	0.0	0.0	0.0	0.0				N=6.53e+05 particles, phi=0.5, adherent
intracellular load matched to the textured 25 nm cap	intracellular	lysosomal contents 0.4711 Pa s	3.924375e-17	0.26	1.0	1.869994481917111e-21	868.4076788319898	868.4076788319898	free rotor, synchronous (drag-limited)	True	1.0	1.0203375e-17	1.1749521853288495e-20	0.0011515328852745776	lysosomal membrane	359.2	0.03026165002794908	5.4349923450196555e-06	1.0656847735332656e-06	3.882137389299754e-06	1311.2780621874294	0.020086428324997484	3.607522527169548e-06	requires 9.33e+04 N=7 rods i.e. 9.33e+04 loaded lysosomes per cell -- 933x the 100/cell reported by Reffay 2026
Jiang 2023 extracellular swimmer (no anchoring)	extracellular, unanchored	extracellular medium 1e-3 Pa s	3.924375e-17	0.0023	25.0	1.0602875205865554e-17	0.0013548612387106937	5.419444954842775e-05	free rotor, ASYNCHRONOUS (torque saturated at mB)	False	3.6712980409165624e-08	9.0260625e-20	9.0260625e-20	1.0	plasma membrane	7500.0	6.810275382667333e-05	2.55385326850025e-07	5.007555428431863e-08	1.8241809060716073e-07				moment not reported by Jiang; set equal to the matched moment purely to expose the 113x field deficit
