## Supplementary material for "Where the magnet sits sets the sign of the scaling law: membrane-anchored versus intracellular magnetic actuation of cells": F_two_path_stepout_scaling.csv

N	intracellular_rod_fc_Hz_lysosome	intracellular_rod_fc_Hz_cytosol	membrane_cap_fc_Hz_25nm	membrane_cap_fc_Hz_10nm	membrane_cap_fc_Hz_10nm_B0p1T	slope_intracellular_rod_fc_Hz_lysosome	slope_intracellular_rod_fc_Hz_cytosol	slope_membrane_cap_fc_Hz_25nm	slope_membrane_cap_fc_Hz_10nm	slope_membrane_cap_fc_Hz_10nm_B0p1T
1	6169.614844481258	61.84054368585362	0.02187974671209816	0.0008827794176830459	0.00033953054526271	-0.7811895619235104	-0.7811895619235099	1.0000000000000002	1.0000000000000002	1.0000000000000002
2	3590.0174733963627	35.98419641951119	0.04375949342419632	0.0017655588353660918	0.00067906109052542	-0.8742384497032969	-0.8742384497032951	0.9999999999999991	1.0000000000000018	1.0000000000000018
3	2463.5770317369006	24.693428503218165	0.06563924013629448	0.0026483382530491377	0.00101859163578813	-1.0374780504734282	-1.0374780504734291	1.0	1.0	1.0
4	1787.7199386730701	17.919039640614535	0.08751898684839264	0.0035311176707321836	0.00135812218105084	-1.1790691166177538	-1.1790691166177538	1.0000000000000009	0.9999999999999982	0.9999999999999964
5	1358.9258812812996	13.621063461098302	0.1093987335604908	0.00441389708841523	0.00169765272631355	-1.2711397629662393	-1.2711397629662393	1.0000000000000018	1.0	1.0000000000000036
6	1071.0751605150865	10.735819321673556	0.13127848027258895	0.005296676506098275	0.00203718327157626	-1.3354525517804738	-1.3354525517804738	1.0	1.0000000000000036	1.0
7	868.4076788319898	8.704401223356392	0.15315822698468712	0.006179455923781322	0.00237671381683897	-1.3831993282115924	-1.3831993282115906	1.0000000000000009	1.0000000000000036	1.0
8	720.079303863089	7.217645958508535	0.17503797369678528	0.007062235341464367	0.00271624436210168	-1.4202853111381337	-1.4202853111381337	0.9999999999999973	1.0	1.0
9	608.0428268050349	6.094659057613871	0.19691772040888342	0.007945014759147415	0.0030557749073643905	-1.4500863649819387	-1.450086364981944	0.9999999999999973	0.9999999999999929	0.9999999999999964
10	521.1925374237767	5.224123497454068	0.2187974671209816	0.00882779417683046	0.0033953054526271	-1.474439294827235	-1.474439294827231	1.0000000000000027	1.0	1.0000000000000036
12	396.881812340499	3.9781068466725333	0.2625569605451779	0.01059335301219655	0.00407436654315252	-1.5129418725535544	-1.5129418725535473	1.0000000000000018	1.000000000000007	1.000000000000007
13	351.3879178429698	3.5221031509749583	0.28443670725727604	0.011476132429879599	0.00441389708841523	-1.5284195727197805	-1.5284195727197782	0.9999999999999987	1.000000000000007	1.0
15	281.8241688580816	2.824837573383877	0.3281962006814723	0.013241691265245688	0.0050929581789406495	-1.5540133370434361	-1.5540133370434397	1.0000000000000036	1.000000000000007	0.9999999999999929
16	254.83823474085946	2.5543466465195506	0.35007594739357056	0.014124470682928734	0.00543248872420336	-1.5648103316417732	-1.5648103316417696	1.0000000000000022	1.000000000000007	0.9999999999999964
18	211.70657898480903	2.122020624675394	0.39383544081776684	0.01589002951829483	0.006111549814728781	-1.5831731122231023	-1.5831731122231028	0.9999999999999996	0.9999999999999964	1.0000000000000018
21	165.56554185218684	1.65953035673543	0.4594746809540613	0.018538367771343964	0.007130141450516911	-1.6055184128505005	-1.6055184128505076	1.0000000000000009	1.0000000000000036	0.9999999999999929
23	142.98403203784363	1.4331867551708113	0.5032341743782577	0.020303926606710057	0.007809202541042329	-1.617756140056553	-1.6177561400565617	0.9999999999999996	1.0	0.9999999999999964
26	117.14574235771475	1.1741991324408387	0.5688734145145521	0.022952264859759198	0.00882779417683046	-1.6331475800087958	-1.6331475800087967	0.9999999999999991	1.0	1.0
29	97.9400480576414	0.9816926944671245	0.6345126546508466	0.025600603112808335	0.00984638581261859	-1.645975063355646	-1.6459750633556438	1.0000000000000007	0.9999999999999982	1.0000000000000018
33	79.10133336804215	0.7928646414826522	0.7220316414992393	0.029131720783540514	0.011204507993669429	-1.6601549489226493	-1.660154948922645	1.0000000000000009	0.9999999999999982	1.0
37	65.37215627016263	0.6552515493377364	0.8095506283476319	0.0326628384542727	0.01256263017472027	-1.6718938263984384	-1.6718938263984353	0.9999999999999993	1.0	1.0000000000000018
42	52.84615152761105	0.5296983400990971	0.9189493619081226	0.03707673554268793	0.014260282901033821	-1.6840691178157385	-1.6840691178157376	1.0000000000000004	1.0	1.0
47	43.70121398346124	0.43803493420443806	1.0283480954686135	0.04149063263110316	0.01595793562734737	-1.6942098397899823	-1.6942098397899858	1.0000000000000002	1.0	1.0000000000000036
53	35.63028776600607	0.357136778012031	1.1596265757412023	0.04678730913720144	0.01799511889892363	-1.7044020551275416	-1.7044020551275416	0.9999999999999982	0.9999999999999964	0.9999999999999964
59	29.663963049338506	0.2973338934583696	1.2909050560137914	0.052083985643299704	0.02003230217049989	-1.7129890197094255	-1.7129890197094229	1.0000000000000027	1.0000000000000018	1.0
66	24.468544088232857	0.24525810893545738	1.4440632829984785	0.05826344156708103	0.022409015987338857	-1.7214675589575013	-1.7214675589575057	1.0000000000000029	1.0000000000000036	1.0000000000000018
75	19.623486362920552	0.19669413671429514	1.640981003407362	0.06620845632622845	0.025464790894703253	-1.730598684926104	-1.7305986849261075	0.9999999999999991	0.9999999999999964	1.0000000000000036
84	16.121519812280095	0.16159251028862023	1.8378987238162452	0.07415347108537586	0.028520565802067643	-1.7382497871673959	-1.7382497871673968	0.9999999999999991	0.9999999999999964	0.9999999999999929
94	13.253014582542502	0.13284032276246324	2.056696190937227	0.08298126526220632	0.03191587125469474	-1.7454395357110997	-1.7454395357111006	1.0000000000000009	1.0	0.9999999999999947
106	10.74103429240565	0.10766172883302767	2.3192531514824046	0.09357461827440287	0.03599023779784726	-1.7527224543560749	-1.7527224543560749	0.9999999999999982	0.9999999999999982	0.9999999999999964
119	8.766291054267288	0.08786807905670892	2.603689858739681	0.10505075070428246	0.04040413488626249	-1.759375595706718	-1.7593755957067216	1.0000000000000009	0.9999999999999982	0.9999999999999982
134	7.111069158968701	0.07127712086787563	2.9318860594211533	0.11829244196952815	0.04549709306520314	-1.7658603844659755	-1.7658603844659773	1.0000000000000018	1.0000000000000018	1.0000000000000036
150	5.82484727707724	0.05838479898364016	3.281962006814724	0.1324169126524569	0.05092958178940651	-1.7717203272302093	-1.7717203272302058	0.9999999999999982	0.9999999999999991	1.0
169	4.713690250246686	0.04724722291257901	3.6976771943445885	0.14918972158843477	0.057380662149397986	-1.7776182264577596	-1.7776182264577596	0.9999999999999964	1.0	0.9999999999999964
190	3.8264442324533787	0.0383539974023146	4.157151875298649	0.16772808935977873	0.06451080359991489	-1.7831371867475907	-1.7831371867475898	0.9999999999999982	1.0	1.0
213	3.1201467328808454	0.031274492039578	4.660386049676908	0.1880320159664888	0.07232000614095722	-1.788271831344857	-1.7882718313448578	1.0000000000000018	1.0	1.0000000000000018
240	2.5197081593944026	0.025256053487036235	5.251139210903557	0.211867060243931	0.08148733086305039	-1.793391713754057	-1.7933917137540547	1.0000000000000009	1.0000000000000018	1.0000000000000018
269	2.0529827799987275	0.02057787633313618	5.885651865554404	0.23746766335673936	0.09133371667566899	-1.7980673184967202	-1.7980673184967237	1.0000000000000018	1.0000000000000009	1.0000000000000018
303	1.6569879878321643	0.01660866044824963	6.629563253765742	0.2674821635579629	0.10287775521460113	-1.8027322050944525	-1.8027322050944505	0.9999999999999991	0.9999999999999982	0.9999999999999982
340	1.3458815734944243	0.013490315090919643	7.439113882113373	0.3001450020122356	0.1154403853893214	-1.8070542830684373	-1.8070542830684388	0.9999999999999982	0.9999999999999991	0.9999999999999982
382	1.0901591409195528	0.010927105772068114	8.358063244021496	0.3372217375549236	0.12970066829035523	-1.811239943799748	-1.8112399437997517	1.0000000000000018	1.0000000000000018	1.0000000000000018
429	0.8833067715028093	0.008853740852233477	9.38641133949011	0.3787123701860267	0.14565860391770258	-1.815237590990163	-1.815237590990165	1.0000000000000053	1.0000000000000022	1.0
483	0.7121021871415195	0.007137688092816378	10.56791766194341	0.42638245874091124	0.1639932533618889	-1.819155921987377	-1.8191559219873774	1.0	0.9999999999999991	0.9999999999999982
542	0.5772929847303664	0.005786440959712247	11.858822717957203	0.478466444384211	0.18402555553238883	-1.8228126959112743	-1.8228126959112743	0.9999999999999947	0.999999999999996	0.9999999999999982
609	0.4666996032137917	0.004677918788808877	13.324765747667778	0.5376126653689749	0.20677410206499036	-1.8263657501935842	-1.8263657501935882	1.0000000000000018	0.9999999999999978	0.9999999999999982
685	0.3764169811272491	0.0037729795704052552	14.98762649778724	0.6047039011128864	0.23257842350495633	-1.8298126755320254	-1.8298126755320254	0.9999999999999982	1.0	1.0000000000000009
769	0.30455354594930467	0.003052663308440796	16.825525221603485	0.6788573721982624	0.261098989307024	-1.8330746367157396	-1.8330746367157396	1.0000000000000018	1.0000000000000036	1.0000000000000027
864	0.24595274887646254	0.0024652838296957765	18.904101159252807	0.7627214168781516	0.2933543911069814	-1.8362372448028879	-1.8362372448028879	1.0000000000000018	1.0	0.9999999999999991
971	0.1984565860260317	0.0019892105888694367	21.245234057447313	0.8571788145702376	0.3296841594500914	-1.839291292314817	-1.8392912923148224	1.0	0.999999999999999	0.9999999999999982
1091	0.160144314619115	0.0016051912046184053	23.87080366289909	0.9631123446922031	0.3704278248816166	-1.8422295086821938	-1.8422295086821947	1.0000000000000018	1.0000000000000007	0.9999999999999996
1226	0.12915180349420735	0.0012945407367259802	26.824569469032344	1.0822875660794145	0.4162644484920825	-1.8450669243181181	-1.8450669243181146	0.9999999999999982	0.9999999999999982	0.9999999999999987
1378	0.10408216954114378	0.0010432576610815494	30.15029096927126	1.2164700375672373	0.4678730913720144	-1.8478104001235724	-1.8478104001235742	1.0	0.9999999999999996	0.9999999999999996
1548	0.08393710315672837	0.0008413355169603136	33.86984791032795	1.3665425385733552	0.525593284066675	-1.8504473318813908	-1.8504473318813908	0.9999999999999982	0.9999999999999999	0.9999999999999996
1740	0.06759666943300982	0.0006775487440402324	38.07075927905079	1.5360361867685	0.5907831487571154	-1.8530081249607697	-1.8530081249607733	1.0000000000000018	1.0000000000000004	1.0000000000000013
1955	0.05446333607566555	0.0005459080345797029	42.7749048221519	1.7258337615703547	0.6637822159885981	-1.8554749490751608	-1.8554749490751625	1.0000000000000053	1.0000000000000038	1.0000000000000036
2197	0.043853179516507974	0.0004395581461750405	48.06980352647966	1.9394663806496522	0.7459486079421739	-1.857865074578294	-1.8578650745782923	1.0	0.9999999999999991	0.9999999999999989
2468	0.03532577297117207	0.0003540845031216843	53.99921488545825	2.1786996028417573	0.8379613857083683	-1.8601705089726543	-1.860170508972658	0.9999999999999964	0.9999999999999991	0.9999999999999994
2774	0.028419023742570573	0.0002848553635132977	60.694417379360296	2.4488301046527696	0.9418577325587576	-1.862413627706351	-1.8624136277063528	1.0	1.0	0.9999999999999993
3117	0.02286961098391227	0.0002292313560536398	68.19917050160996	2.751623444918054	1.0583167095838668	-1.86458098050751	-1.8645809805075046	1.0000000000000036	1.0000000000000018	1.0000000000000009
3502	0.018403295936004812	0.00018446367479684823	76.62287298576776	3.091493520726027	1.1890359695100103	-1.8666794370896191	-1.8666794370896227	1.0000000000000107	1.0000000000000062	1.0000000000000062
3935	0.014802528481849448	0.00014837172697445267	86.09680331210625	3.4737370085827863	1.336052695608764	-1.8687161967597952	-1.8687161967597987	1.0	1.0000000000000009	1.0000000000000004
4421	0.011906207975578741	0.00011934073568713074	96.73036021418596	3.902767805576746	1.5010645406064407	-1.8706899716154375	-1.870689971615434	0.9999999999999929	0.9999999999999956	0.999999999999994
4968	0.009570904405365462	9.593304394399295e-05	108.69858166570364	4.3856481470493724	1.686787748865143	-1.872608749294546	-1.8726087492945496	1.0	0.9999999999999982	0.9999999999999993
5583	0.007691126010428697	7.709126518112677e-05	122.154625893644	4.9285574889244455	1.89559903420171	-1.874472618038027	-1.874472618038041	1.0000000000000036	0.9999999999999982	0.9999999999999991
6273	0.006181314698266553	6.195781605007176e-05	137.25165112499175	5.537675287125747	2.12987511043298	-1.8762802058542327	-1.8762802058542292	1.0	0.9999999999999964	0.9999999999999956
7049	0.0049658995889720284	4.9775219071589845e-05	154.2303345735799	6.22271211524779	2.3933508135568426	-1.8780382013027364	-1.8780382013027364	1.0	1.0000000000000018	1.0000000000000022
7920	0.003989603904066591	3.998941274905896e-05	173.28759395981743	6.991612988049724	2.6890819184806634	-1.879745300058211	-1.879745300058211	1.0000000000000036	1.0	1.0000000000000004
8900	0.003203687300283285	3.2111852918371385e-05	194.72974573767362	7.856736817379109	3.0218218528381184	-1.8814076020481458	-1.8814076020481494	0.9999999999999964	0.9999999999999982	0.9999999999999964
10000	0.002572708946596054	2.578730180300853e-05	218.79746712098157	8.827794176830459	3.3953054526271	-1.8822263462273623	-1.8822263462273623	0.9999999999999923	0.9999999999999962	0.9999999999999943
