## Supplementary material for "Where the magnet sits sets the sign of the scaling law: membrane-anchored versus intracellular magnetic actuation of cells": li2026_level3_results.csv

R_nm	f_Hz	N	a_nm	b_nm	C_MR	T_ChwangWu_Nm	T_RPY_Nm	T_ratio_RPY_CW	a_eff_nm	tau_max_Pa_ours	tau_max_Pa_ours_RPY	tau_max_Pa_ours_native_visc	tau_max_Pa_reported	ratio_reported_over_ours	a_eff_needed_nm	a_eff_needed_over_a_eff	vmax_um_s_ours	vmax_um_s_reported	vmax_ratio_ours_over_rep	Re	tau_naive_gap_Pa
359.2	0.2	10	125.0	12.5	13.368036809805	0.0	0.0	1.279745462003	63.914474704464	0.010062050323	0.01289730434	0.001924412511	0.81	80.500491844756	276.49243927669	4.325975306144	0.157079632679	0.195	0.805536577844	4.2e-11	0.315970174873
359.2	0.8	7	87.5	12.5	7.650470442045	0.0	0.0	1.333356926407	47.116397116214	0.01606914266	0.02144207098	0.003073296017	0.83	51.65179111056	175.601257125046	3.726966998175	0.439822971503	0.585	0.751834139321	8.2e-11	0.762608030456
359.2	1.0	7	87.5	12.5	7.650470442045	0.0	0.0	1.333356926407	47.116397116214	0.020086428325	0.026802588725	0.003841620021	1.03	51.278404668797	175.177097847317	3.717964627372	0.549778714378	0.646	0.851050641452	1.02e-10	0.95326003807
359.2	2.0	6	75.0	12.5	6.061640649767	0.0	0.0	1.360360753619	41.414951651141	0.027262951881	0.037107977142	0.005214162523	1.19	43.648978481539	145.893935912168	3.522735874259	0.942477796077	1.073	0.878357685067	1.5e-10	1.562284622561
359.2	5.0	5	62.5	12.5	4.640502683983	0.0	0.0	1.394772480136	35.652366076483	0.043457544749	0.060636817035	0.008311451458	1.73	39.808967809684	121.774667330662	3.415612502952	1.963495408494	2.317	0.847430042509	2.6e-10	3.117636288983
453.0	0.2	10	125.0	12.5	13.368036809805	0.0	0.0	1.279745462003	63.914474704464	0.00500228926	0.006406705015	0.000956710385	0.21	41.980779016803	222.342879573693	3.478756269246	0.157079632679	0.2	0.785398163397	4.2e-11	0.225610411449
453.0	0.8	7	87.5	12.5	7.650470442045	0.0	0.0	1.333356926407	47.116397116214	0.00800229879	0.010673928672	0.00153047574	0.33	41.238150270424	162.842631001951	3.456177487432	0.439822971503	0.52	0.845813406736	8.2e-11	0.566896311559
453.0	1.0	7	87.5	12.5	7.650470442045	0.0	0.0	1.333356926407	47.116397116214	0.010002873487	0.01334241084	0.001913094675	0.43	42.987647554624	165.113637359541	3.504377402888	0.549778714378	0.65	0.845813406736	1.02e-10	0.708620389449
453.0	2.0	6	75.0	12.5	6.061640649767	0.0	0.0	1.360360753619	41.414951651141	0.013581667206	0.01848106003	0.002597555116	0.54	39.759478112237	141.388704206779	3.413953139382	0.942477796077	1.07	0.880820370165	1.5e-10	1.174606586592
453.0	5.0	5	62.5	12.5	4.640502683983	0.0	0.0	1.394772480136	35.652366076483	0.021655412729	0.030210190499	0.004141695366	0.71	32.786260363425	114.127308259349	3.201114563183	1.963495408494	2.28	0.861182196708	2.6e-10	2.368764883333
