## Supplementary material for "Where the magnet sits sets the sign of the scaling law: membrane-anchored versus intracellular magnetic actuation of cells": Table1_parameter_provenance_merged.csv

quantity	symbol	value	unit	context	source	doi_or_pmid	locator	measured_or_inferred	uncertainty	notes	added_in
Saturation magnetization of magnetite (model assumption)	J_S	80	A m^2 kg^-1	Golovin model, assumption 4	Golovin 2017	10.1007/s11051-017-3753-6	p.4, Assumption 4	inferred (model assumption)	not given	Bulk magnetite Ms is ~92-98 A m^2/kg; 80 is Golovin's working value. v2 correct that it is in the original.	v1
Density of magnetite (model assumption)	rho	5400	kg m^-3	Golovin model, assumption 4	Golovin 2017	10.1007/s11051-017-3753-6	p.4, Assumption 4	inferred (model assumption)	not given	Accepted magnetite density is 5170-5200 kg/m^3; Golovin uses 5400. v2 correct that it is in the original.	v1
Thermal energy at 300 K	k_B T	4.2e-21	J	Golovin model, assumption 4	Golovin 2017	10.1007/s11051-017-3753-6	p.4, Assumption 4	inferred	-	Stated as 'about 4.2e-21 J'	v1
Magnetostatic energy vs kT (assumption 4)	mu*B_a / k_B T	~100 (paper's claim: 'two orders of magnitude')	dimensionless	MNP of magnetic core RADIUS 10 nm at B_a=100 mT	Golovin 2017	10.1007/s11051-017-3753-6	p.4, Assumption 4	inferred	-	Recomputed exactly: 43 kT for R_m=10 nm; 5.4 kT for a 10 nm DIAMETER core. Golovin's 'two orders of magnitude' is ~2x optimistic.	v1
Inertial cutoff angular frequency	omega_I = (mu*B_a/I)^0.5	~1e7	s^-1 (rad/s)	magnetite core radius 10 nm + 5 nm gold shell, B_a=100 mT	Golovin 2017	10.1007/s11051-017-3753-6	p.5, after Eq 1	inferred	order of magnitude	Below this, inertia can be dropped (Eq 1 -> Eq 2)	v1
Viscous cutoff angular frequency	omega_c = mu*B_a/(6*eta*V_HD)	~1e5	s^-1 (rad/s)	R_HD=30 nm, eta=1e-3 Pa s, B=0.1 T	Golovin 2017	10.1007/s11051-017-3753-6	p.6, text above Fig 4	inferred	order of magnitude	CRITICAL: this value requires magnetic core RADIUS=10 nm (gives 2.7e5). With the Fig-4 caption's core DIAMETER=10 nm it is 3.3e4. Internal inconsistency in the paper.	v1
Optimal MMA frequency band	omega/omega_c	0.3-0.5	dimensionless (angular frequency ratio)	single MNP	Golovin 2017	10.1007/s11051-017-3753-6	p.6 and p.11	inferred	-	Expressed in omega, NOT in f. In Hz this is f = (0.048-0.080)*omega_c.	v1
Fig 4 fluid viscosities	eta	1e-3, 3e-2, 1	Pa s	Fig 4 legend, three curves per colour	Golovin 2017	10.1007/s11051-017-3753-6	Fig 4 legend (p.6)	inferred (model sweep)	-	VERIFIED by rendering the figure. Red=1e-3, green=3e-2, blue=1.	v1
Fig 4 hydrodynamic radii	R_HD	22, 30, 40	nm	Fig 4 legend, three line styles	Golovin 2017	10.1007/s11051-017-3753-6	Fig 4 legend (p.6)	inferred (model sweep)	-	VERIFIED. solid=22, dashed=30, dotted=40.	v1
Fig 4 field amplitude	B_a	0.1	T	Fig 4	Golovin 2017	10.1007/s11051-017-3753-6	Fig 4 caption (p.6)	inferred	-	Stated in caption	v1
Fig 4 magnetic core DIAMETER	2*R_m	10	nm	Fig 4	Golovin 2017	10.1007/s11051-017-3753-6	Fig 4 caption (p.6)	inferred	-	Caption says DIAMETER. Confirmed by pixel-measuring the curves: 90-deg crossings fall at f=omega_c/2pi (ratio 0.95-1.04) only with R_m=5 nm; with R_m=10 nm the ratio is 0.12.	v1
Fig 4 x-axis range	f	1e-1 to 1e6	Hz	Fig 4 abscissa	Golovin 2017	10.1007/s11051-017-3753-6	Fig 4 (p.6)	-	-	Linear frequency f, not angular. 7 decades.	v1
Fig 4 y-axis range	Delta phi	0 to 180	degrees	Fig 4 ordinate, peak-to-peak angular oscillation	Golovin 2017	10.1007/s11051-017-3753-6	Fig 4 (p.6)	-	-	'Peak-to-peak value of MNP angular position oscillation'	v1
Hydrodynamic force on drug molecules at MNP surface	F_HD	~0.1	pN	free single MNP, core radius 10 nm, B=0.1 T, omega~1e4 s^-1	Golovin 2017	10.1007/s11051-017-3753-6	p.6	inferred	order of magnitude	Upper bound for a FREE single particle	v1
Contact force limit for anchored MNP	mu*B_a/R_sh	100-200	pN	core radius ~10 nm, outer radius 15-20 nm, B below 1 T	Golovin 2017	10.1007/s11051-017-3753-6	p.6 (MNP dimer section)	inferred	range	Requires a point of support (membrane / counter-body)	v1
Contact force for membrane-anchored MNP	F	100-300	pN	core radius 10-30 nm, ~1 T	Golovin 2017	10.1007/s11051-017-3753-6	p.9 (MNP aggregates section)	inferred	range	This is the sentence immediately preceding the >1000 pN claim	v1
Contact force, discussion restatement	F	100-200	pN	MNP diameter ~20-30 nm, ~0.1 T	Golovin 2017	10.1007/s11051-017-3753-6	p.11 (Results and discussion)	inferred	range	INTERNAL INCONSISTENCY: p.6 gives 100-200 pN for 'below 1 T'; p.11 gives the same force at ~0.1 T.	v1
Force threshold claimed for intracellular organelles	F	> 1000	pN	microtubules, cytoskeletal filaments	Golovin 2017	10.1007/s11051-017-3753-6	p.9, 'MNP aggregates', 1st paragraph	inferred	none given	NO CITATION in the original; NOT in Table 1. Appears nowhere in Golovin 2015 either.	v1
Ionic channel activation force	F	0.2-10	pN	Table 1, single-molecule force spectroscopy	Golovin 2017	10.1007/s11051-017-3753-6	Table 1 (p.12)	measured (cited secondary)	range	Table 1 cites refs collectively, not per row	v1
Cellular membrane receptor activation force	F	10-50	pN	Table 1	Golovin 2017	10.1007/s11051-017-3753-6	Table 1 (p.12)	measured (cited secondary)	range		v1
Protein unfolding force	F	20-100	pN	Table 1	Golovin 2017	10.1007/s11051-017-3753-6	Table 1 (p.12)	measured (cited secondary)	range		v1
Cell membrane piercing force	F	60-150	pN	Table 1, needle tip R = 10 nm	Golovin 2017	10.1007/s11051-017-3753-6	Table 1 (p.12)	measured (cited secondary)	range	Note the explicit R=10 nm tip condition	v1
Rod-like MNP normal force	F_z = J_S*rho*V*B_z/L	~35	pN	D ~ 30 nm rod, B_z ~ 0.1 T	Golovin 2017	10.1007/s11051-017-3753-6	Eq 3 and text, p.8	inferred	-	Independent of rod length L because V ~ D^2 L	v1
Rod-like MNP local pressure	P = F_z/D^2	~40	kPa	D ~ 30 nm, B_z ~ 0.1 T	Golovin 2017	10.1007/s11051-017-3753-6	p.8	inferred	-	Also appears in Golovin 2015 with the same number	v1
Rod-like MNP normal force (higher field)	F_z	~150	pN	D = 30 nm rod, B_z = 0.5 T	Golovin 2015	10.1016/j.jconrel.2015.09.038 / PMC4841691	Section on rod-like MNPs	inferred	-	Scales linearly in B; consistent with 35 pN at 0.1 T	v1
Membrane stiffness used by Golovin	E*	0.1-10	kPa	comparison target for the 40 kPa local pressure	Golovin 2017	10.1007/s11051-017-3753-6	p.8 (cites Suresh 2007)	measured (cited secondary)	range		v1
Linear membrane tension used by Golovin	sigma	~0.01	N/m (= 10 mN/m)	comparison target for lateral membrane deformation	Golovin 2017	10.1007/s11051-017-3753-6	p.8 (cites Suresh 2007)	measured (cited secondary)	-		v1
Experimentally used AMF (Golovin group enzyme work)	B_a, f	100-150 mT, 50 Hz	mT, Hz	f-MNP aggregates ~85 nm, R_m 7-12 nm, alpha-chymotrypsin	Golovin 2017	10.1007/s11051-017-3753-6	p.7	measured	-	Cites Klyachko 2012, Golovin 2013a, Majouga 2015	v1
MNM edge length (cube)	a	25.0 +/- 2.6	nm	zinc-doped iron oxide nanocube, PLL coated	Li 2026	10.1038/s41422-025-01217-1	Results p.198, Fig S1a	measured	+/- 2.6 nm (n=340)	'cubical MNM'; NOT magnetite spheres	v1
MNM saturation magnetization	M_s	69	emu/g (= 69 A m^2/kg)	dry MNMs at 298 K	Li 2026	10.1038/s41422-025-01217-1	Results p.198, Fig S1b	measured	not given	Authors call it 'superparamagnetic-like'	v1
MNM zeta potential	zeta	30.8 +/- 0.9	mV	in solution	Li 2026	10.1038/s41422-025-01217-1	Results p.198, Fig S1c	measured	+/- 0.9		v1
Fraction of MNMs inside lysosomes	-	79.6 +/- 4.2	%	FITC-MNM / LysoTracker colocalisation, 24 h	Li 2026	10.1038/s41422-025-01217-1	Results p.198, Fig S1e	measured	+/- 4.2%		v1
Rotating magnetic field strength (treatment)	B_0	260	mT	two rotating NdFeB permanent magnets, motor-driven	Li 2026	10.1038/s41422-025-01217-1	Results p.200 and Methods 'Magnetic field device'	measured (device spec)	not given	Also used as the FEM input field	v1
Field strength for live intracellular imaging	B	20	mT	custom electromagnetic coil + Nikon microscope	Li 2026	10.1038/s41422-025-01217-1	Methods 'Magnetic field device'	measured (device spec)	-	DIFFERENT from the 260 mT treatment field - do not conflate	v1
Field range for in vitro rotation efficiency	B	4 to 20	mT	MFG-100 MagnebotiX, Fig S1i,j	Li 2026	10.1038/s41422-025-01217-1	Results p.199-200, Fig S1i,j	measured	-	'significant increase in rotational activity from 4 mT to 20 mT'	v1
RMF frequency range explored	f	0.2 to 5	Hz	RAW264.7 and BMDM	Li 2026	10.1038/s41422-025-01217-1	Results p.200, Fig 1h-l	measured	-		v1
Reversible-LMP working window	f	0.8 to 2	Hz	frequency band giving repairable damage	Li 2026	10.1038/s41422-025-01217-1	Results p.200 and Discussion p.210	inferred	-	Optimum ~1 Hz; >=5 Hz gives permanent rupture	v1
Optimal stimulation frequency / duration	f, t	1 Hz, 15 min	Hz, min	standard MagLMP protocol	Li 2026	10.1038/s41422-025-01217-1	Results p.200	measured	-	Membrane repaired within 30 min post-treatment	v1
MNM dose	c	20	ug/mL	24 h co-incubation	Li 2026	10.1038/s41422-025-01217-1	SI Methods (MOESM32) and Fig S5	measured	-		v1
Gal9 recruitment, RAW264.7	-	12.4 -> 57.6	% of cells	0.2 Hz -> 5 Hz	Li 2026	10.1038/s41422-025-01217-1	Results p.205, Fig S7a,b	measured	not given	v2 numbers confirmed verbatim	v1
Gal9 recruitment, BMDM	-	10.9 -> 58.1	% of cells	0.2 Hz -> 5 Hz	Li 2026	10.1038/s41422-025-01217-1	Results p.205, Fig S7a,b	measured	not given	v2 numbers confirmed verbatim	v1
Lysosome radial dimension (measured, untreated)	-	379	nm	FITC-Dextran, confocal Z-stack 3D, RAW264.7	Li 2026	10.1038/s41422-025-01217-1	Results p.200, Fig S3c	measured	average only	NOTE: main text 'averaged 379 nm'; the FEM used 359.2 nm instead	v1
Lysosome radial dimension (measured, +MNM)	-	439	nm	after 24 h MNM co-culture	Li 2026	10.1038/s41422-025-01217-1	Results p.200, Fig S3c	measured	average only	FEM used 453.0 nm instead - the simulated values do not equal the reported averages	v1
Lysosome radial dimension used in FEM (case 1)	R_lyso	359.2	nm	ANSYS Fluent main simulation	Li 2026 SI	10.1038/s41422-025-01217-1	SI MOESM32 p.2; Fig 1k,l caption	inferred (model input)	-		v1
Lysosome radial dimension used in FEM (case 2)	R_lyso	453.0	nm	ANSYS Fluent sensitivity run	Li 2026 SI	10.1038/s41422-025-01217-1	SI MOESM32 p.2; Fig S4a,b	inferred (model input)	-		v1
Lysosomal fluid viscosity, untreated	eta	90.1	cP (= 0.0901 Pa s)	DCVJ molecular rotor on extracted lysosomal contents, RAW264.7	Li 2026	10.1038/s41422-025-01217-1	Results p.200	measured	not given	Calibrated against water/glycerol 55-90% v/v, 40-402 cP	v1
Lysosomal fluid viscosity, after 24 h MNM	eta	471.1	cP (= 0.4711 Pa s)	DCVJ; THIS is the value used in the FEM	Li 2026	10.1038/s41422-025-01217-1	Results p.200; SI MOESM32 p.3	measured	not given	5.2x increase caused by the particle load itself	v1
Lysosomal fluid density (FEM)	rho_f	1000	kg m^-3	ANSYS Fluent	Li 2026 SI	10.1038/s41422-025-01217-1	SI MOESM32 p.3	inferred (model input)	-		v1
Maximum wall shear stress on lysosomal membrane	tau_max	1.03	Pa	1 Hz, 260 mT, R_lyso=359.2 nm, eta=471.1 cP	Li 2026	10.1038/s41422-025-01217-1	Results p.200, Fig 1l	inferred (FEM output)	single value, no CI	NOT a measurement. Increases monotonically with f; >2-fold over 0.2->5 Hz	v1
Assembled-rod particle number vs frequency	N	10 (0.2 Hz); 7 (0.8 and 1 Hz); 6 (2 Hz); 5 (5 Hz)	particles	force-balance model + bio-TEM	Li 2026 SI	10.1038/s41422-025-01217-1	SI MOESM32 p.3	inferred (model) + measured (bio-TEM)	not given	v2 sequence confirmed verbatim	v1
Bio-TEM dataset for assembly counting	-	480 images (360 train / 40 val / 40 test)	images	YOLOv7, Ubuntu 20.04, Tesla V100, CUDA 11.1, PyTorch 1.13	Li 2026 SI	10.1038/s41422-025-01217-1	SI MOESM32 p.3-4	measured	detection accuracy 52.2; 10.8 ms/image	v2's '480 images' confirmed; the 52.2 accuracy metric is low and worth flagging	v1
FEM solver and settings	-	ANSYS 21.0 Fluent; dynamic mesh; dt=0.001 s; max 30 iterations/step	-	rigid body fixed at lysosome centre, rotates about short axis only	Li 2026 SI	10.1038/s41422-025-01217-1	SI MOESM32 p.2-3	inferred (model setup)	-	NOT COMSOL. Visualised in CFD-Post.	v1
Assembly-angle relation	sin alpha = 2*pi^2*f*C_MR*eta/(B_0*M)	-	-	Chwang & Wu 1975 ellipsoid friction torque	Li 2026 SI	10.1038/s41422-025-01217-1	SI MOESM32 Eq 14 (p.2)	inferred	-	C_MR from Eq 12 with eccentricity e=[1-(1/N)^2]^0.5 (Eq 13)	v1
Citations Li 2026 gives for the '~1 Pa' membrane claim	-	refs 35, 36, 37	-	Natsume & Yoshimoto 2013 J Disper Sci Technol 34:1557 (liposomes in shear flow); Butler 2001 Am J Physiol Cell Physiol 280:C962 (endothelial membrane FLUIDITY); Waters 1996 J Appl Physiol 81:448 (pleural mesothelial MONOLAYER permeability)	Li 2026	10.1038/s41422-025-01217-1	Reference list, refs 35-37	-	-	The claim IS sourced - contra v2 - but none of the three sources is a lysosomal membrane, and two measure fluidity / monolayer permeability rather than bilayer permeabilisation.	v1
Critical (step-out) angular frequency of a magnetic wire	omega_C = (3/(8*mu_0))*(Delta_chi/eta_0)*(B^2/L*^2)	-	rad/s	L* = L/[D*sqrt(g(L/D))]	Moore/Ghasemi/Berret 2025	arXiv:2512.01526 (submitted to J R Soc Interface)	Eq (1), section III (p.9)	inferred	-	Equivalent to v2's (3/8)(mu_0*Delta_chi/eta_0)*g(L/D)*(D/L)^2*H^2 since B=mu_0*H. v2's algebra is correct.	v1
Shape factor	g(p) = ln(p) - 0.662 + 0.917p - 0.050p^2	-	dimensionless	p = L/D	Moore/Ghasemi/Berret 2025	arXiv:2512.01526 (submitted to J R Soc Interface)	Eq (1) text (p.9)	inferred	-	v2 correct verbatim	v1
Anisotropy of magnetic susceptibility of the wires	Delta_chi	1.37 +/- 0.09	dimensionless	calibrated on water-glycerol of known viscosity	Moore/Ghasemi/Berret 2025	arXiv:2512.01526 (submitted to J R Soc Interface)	p.9	measured	+/- 0.09	Calibration fluid: 0.164 Pa s at 34 degC	v1
COMSOL domain size criterion	-	>= 20x wire length	-	cubic domain; tested 10-500 um for a 3.5 um wire	Moore/Ghasemi/Berret 2025	arXiv:2512.01526 (submitted to J R Soc Interface)	Methods (p.8)	inferred	-	Wire modelled as a cylinder VOID at the centre of the box	v1
COMSOL other settings	-	steady-state laminar flow; fluid set to non-solid; pressure point constraint in a corner; physics mesh 'extra fine' + refinement near the wire	-	COMSOL Multiphysics 6.2	Moore/Ghasemi/Berret 2025	arXiv:2512.01526 (submitted to J R Soc Interface)	Methods (p.8)	inferred	-	v2's 'no-slip outer boundary' is NOT stated in the paper; the word 'no-slip' does not appear.	v1
Measured intracellular critical frequency	omega_C	~0.1	rad s^-1	L = 3.5 um wires in living cells	Moore/Ghasemi/Berret 2025	arXiv:2512.01526 (submitted to J R Soc Interface)	Results III.1.1	measured	order of magnitude	Relaxation times 0.3-3 s	v1
Intracellular viscosity by MRS vs particle tracking	-	MRS ~10x higher than particle-tracking microrheology; comparable to optical tweezers	-	MCF-10A, MCF-7, MDA-MB-231, HeLa	Moore/Ghasemi/Berret 2025	arXiv:2512.01526 (submitted to J R Soc Interface)	Results III.1.1 + SI S4	measured	-	Explains part of the 0.05-0.2 vs 10-100 Pa s spread	v1
Macrorod dimensions	L x D	22 +/- 11 x 4 +/- 1	um	nanorod clusters assembled at the cell membrane	Mazuel 2017	10.1002/smll.201701274 / arXiv:1807.08994	Fig 1C, Results	measured	+/- 11 um, +/- 1 um		v1
Field for macrorod assembly	B	130	mT	rotating permanent magnets below the sample (resultant ~180 mT at 45 deg cone)	Mazuel 2017	10.1002/smll.201701274 / arXiv:1807.08994	Methods, Fig 4A,B	measured (device)	-		v1
Field for forced-rotation / relaxation experiment	B	30	mT	programmable electromagnet under the microscope	Mazuel 2017	10.1002/smll.201701274 / arXiv:1807.08994	Results p.5	measured (device)	-	v2's '10 to 30 mT' - only 30 mT is stated	v1
Drive frequency and number of turns	f, N	2 Hz, 20 turns counterclockwise	Hz, turns	before release	Mazuel 2017	10.1002/smll.201701274 / arXiv:1807.08994	Results p.5	measured	-		v1
Free back-relaxation amplitude	theta_R	up to 20 turns (some rods); only a few degrees (others)	turns / degrees	after the field is switched off	Mazuel 2017	10.1002/smll.201701274 / arXiv:1807.08994	Results p.5, Fig 3	measured	bimodal, no CI	v2's 'more than 1000 degrees (>3 turns)' understates the upper group (20 turns = 7200 deg)	v1
Torsion pendulum model	xi*dtheta/dt = -C*(theta - theta_R); theta(t)=theta_R*[1-exp(-t/tau)]; tau = xi/C	-	-	C = elastic torque of the membrane anchor; xi = rotational viscous friction	Mazuel 2017	10.1002/smll.201701274 / arXiv:1807.08994	Results p.5 (equation block), Fig 3A	inferred	-	Inertia neglected, Re ~ 1e-2. v2 correct verbatim.	v1
Cell viability under magnetic stimulation	-	no significant decrease	-	static and rotating field, metabolic activity next day	Mazuel 2017	10.1002/smll.201701274 / arXiv:1807.08994	Fig 1D	measured	-		v1
HIONP diameter	d	~225	nm	hollow iron oxide nanospheres, polyacrylamide coated	Jiang 2023	10.1002/EXP.20220147	Fig 2A,B	measured	'around 225 nm'	Clusters of nanocrystals below the 30 nm superparamagnetic limit	v1
RMF used for macrophage polarisation	B, f, t	2.3 mT, 25 Hz, 20 min	mT, Hz, min	RAW264.7, 100 ug/mL HIONPs, 3e5 cells/well	Jiang 2023	10.1002/EXP.20220147	Methods, qPCR section	measured	-	~113x weaker field than Li 2026	v1
SMR step-out frequency	f_s	25	Hz	chain-like swimming microrobots	Jiang 2023	10.1002/EXP.20220147	Results, Fig 4B	measured	-	Velocity 2.307 um/s at 1 Hz -> 28.10 um/s at 25 Hz -> 4.173 um/s at 60 Hz	v1
Readout and outcome	-	qPCR only, n=3; M0 -> M2; Piezo1, AP-1, CCL2 all DOWN	-	no transcriptome, no archived data	Jiang 2023	10.1002/EXP.20220147	Fig 5D-F	measured	n=3	Extracellular, unanchored, pure fluid coupling	v1
Aggregate magnetic torque	tau	~4e2	pN um	10^3 particles (60 nm cubes); aggregates contain 10^3-10^4 MNPs	Shen 2017	10.7150/thno.18352 / PMID 28529648	Results, Fig 2d,e + SI	inferred	order of magnitude	v2 confirmed verbatim. Author's own caveat: only 'nearly reaching the lower limit' of membrane-disruption force (hundreds of pN).	v1
Shen RMF conditions	B, f	40 mT, 15 Hz	mT, Hz	two NdFeB magnets in a rotating cylinder, 5 mm from dish	Shen 2017	10.7150/thno.18352 / PMID 28529648	Methods	measured (device)	-	Exposure 10 min (viability) or 30 min (Gal3 foci)	v1
Shen aggregate length	L	~4	um	in matrigel, longitudinal direction	Shen 2017	10.7150/thno.18352 / PMID 28529648	Fig 2e	measured	-	v2's '0.5 to 5 um' is not the stated figure; ~4 um in matrigel is.	v1
Master 2016 particle and field	d, f, H	7-8 nm SMNP; 50 Hz; 50 or 100 kA/m	nm, Hz, kA/m	block-copolymer coated, clustered in lysosomes	Master 2016	10.1038/srep33560 / PMID 27644858	Abstract + Methods	measured	-	100 kA/m ~ 126 mT (mu_0*H). Exposure: continuous 30 min, or pulsed 10 on/5 off to 30 min total.	v1
Master 2016 correction	-	Author Correction 2022, Sci Rep 12:10077 (PMID 35710577)	-	Fig 4 (acridine-orange LMP panel) had a duplicated control image; Suppl Fig S12 had three wrong images	Master 2016	10.1038/s41598-022-14288-6	Correction notice	-	-	Authors state conclusions unaffected. Fig 4 is the lysosomal-permeabilisation readout, so cite with the correction.	v1
Cheng 2016 field and particles	B, f	1 T, 20 Hz rotating; 2 um permalloy vortex discs, ~39 per cell	T, Hz	U87 glioma	Cheng 2016	10.1016/j.jconrel.2015.12.028 / PMID 26708022	Methods / Results	measured	-	The 'internalized more efficient than membrane-bound' sentence compares against Kim 2010 (oscillating field, different discs) - no side-by-side control in this paper.	v1
PIEZO1 half-activation pressure, cell-attached	P_1/2	44 +/- 2	mmHg	HEK293, PIEZO1-1591-GFP	Cox 2016	10.1038/ncomms10366 / PMID 26785635	Fig 8d	measured	+/- 2 (n=6)	WT PIEZO1 gave 45 +/- 3 mmHg (n=5)	v1
PIEZO1 half-activation pressure, bleb-attached	P_1/2	33 +/- 3	mmHg	cytoskeleton-free blebs	Cox 2016	10.1038/ncomms10366 / PMID 26785635	Fig 8d	measured	+/- 3 (n=4)	Slope sensitivity unchanged (0.15 +/- 0.04 mmHg^-1)	v1
PIEZO1 half-activation TENSION (MscL calibration)	T_1/2	~4.5	mN/m	cell-attached, co-expressed with MscL-G22S-cGFP	Cox 2016	10.1038/ncomms10366 / PMID 26785635	Fig 9, Results	measured (derived via Laplace law)	not given		v1
PIEZO1 half-activation TENSION (patch imaging)	T_1/2	5.1 +/- 0.2	mN/m	cell-attached, geometry imaged	Cox 2016	10.1038/ncomms10366 / PMID 26785635	Fig 9c-e	measured	+/- 0.2 (n=3)	Delta_E = 9.7 +/- 1.5 kT, Delta_A = 8 +/- 1 nm^2	v1
MscL calibration tension	T_1/2	11.3 +/- 0.6	mN/m	inside-out patches; gating onset ~8.5-10 mN/m	Cox 2016	10.1038/ncomms10366 / PMID 26785635	Fig 9c	measured	+/- 0.6 (n=3)	Delta_E = 40 +/- 4 kT, Delta_A = 15 +/- 2 nm^2	v1
PIEZO1 half-activation tension (abstract value)	T_50	1.4 +/- 0.1	mN/m	curvature-based, cell-attached	Lewis & Grandl 2015	10.7554/eLife.12088 / PMID 26646186	Abstract	measured	+/- 0.1		v1
PIEZO1 T_50, cell-attached positive pressure	T_50	2.7 +/- 0.1	mN/m	convex curvature, 15 cells / 218 responses	Lewis & Grandl 2015	10.7554/eLife.12088 / PMID 26646186	Fig 2B	measured	+/- 0.1	slope k = 0.8 +/- 0.1	v1
PIEZO1 T_50, inside-out negative pressure	T_50	4.7 +/- 0.3	mN/m	HEK293t inside-out patches	Lewis & Grandl 2015	10.7554/eLife.12088 / PMID 26646186	Fig 2C	measured	+/- 0.3	The full L&G span is 1.4-4.7 mN/m, not 1.4-2.7	v1
PIEZO1 P_50, cell-attached negative pressure	P_50	-16.7 +/- 2.8	mmHg	HEK293t	Lewis & Grandl 2015	10.7554/eLife.12088 / PMID 26646186	Fig 2D	measured	+/- 2.8 (n=15)	Much lower than Cox's 44 mmHg - different protocols	v1
Piezo1 deletion effect on LPS/IFN-gamma M1 program	-	iNOS protein, TNFa and IL6 secretion, Il6 and Nos2 mRNA all SIGNIFICANTLY REDUCED in Piezo1-dLysM BMDMs	-	IFNg/LPS stimulation	Atcha 2021	10.1038/s41467-021-23482-5 / PMID 34059671	Fig 1a-c	measured	not extracted	v2 claimed 'little effect' - that is the OPPOSITE of the paper. Yoda1 increased the same markers (Fig 1f-h).	v1
Piezo1 alone is not a polarising signal	-	no iNOS or ARG1 in unstimulated macrophages regardless of Piezo1	-	BMDM	Atcha 2021	10.1038/s41467-021-23482-5 / PMID 34059671	Fig 1a text	measured	-	'Piezo1 expression alone does not polarize macrophages, but it modulates activation by external soluble signals' - the real risk for a Piezo1-only M1 mechanism.	v1
Cytoplasm rheological crossover length	-	liquid-like below 100 nm; physical gel above 100 nm	nm	7 human cell lines, nanoprobes 1-150 nm diameter	Kwapiszewska 2020	10.1021/acs.jpclett.0c01748 / PMID 32787203	Abstract	measured	-	v2 correct verbatim	v1
Cytoplasmic nanoviscosity	eta_eff	~2x water for r_p < 1 nm; ~10x water for r_p > 20 nm (i.e. ~0.002-0.01 Pa s)	Pa s	microinjected dextrans / nanoparticles, tracer r_p 0.65-81 nm	Kwapiszewska 2020	10.1021/acs.jpclett.0c01748 / PMID 32787203	Results, Fig 2	measured	not extracted	This does NOT support v2's '0.05-0.2 Pa s for molecular rotors' - that figure is unverified.	v1
Cytoplasm crowder length scales	R_H; xi	20 +/- 11; 4.6 +/- 0.7	nm	hydrodynamic radii of major crowders; intercrowder gaps	Kwapiszewska 2020	10.1021/acs.jpclett.0c01748 / PMID 32787203	Abstract	measured	+/- 11; +/- 0.7		v1
Viscosity range accessible to magnetic rotational spectroscopy	eta	1e-3 to 1000	Pa s	moduli 0.05-500 Pa	Reffay/Tessier/Berret 2026	10.1039/d5na01128k / PMID 41868385	Review, Table 5 section	measured (method range)	-	Berret group's own statement; brackets the 10-100 Pa s intracellular values	v1
Magnetic force per iron-loaded endosome / per cell	F	~1e-2 pN per endosome; ~1 pN per cell	pN	10% iron volume fraction, ~100 loaded endosomes per cell	Reffay/Tessier/Berret 2026	10.1039/d5na01128k / PMID 41868385	Section 3.2.2 body text (NOT Table 3; Table 3 disagrees -- see contradiction C5)	inferred	order of magnitude	Body text: ~1e-2 pN per endosome and ~1 pN per cell, from 10 vol% MNP per endosome and 100 loaded endosomes per cell (their ref 113). Table 3 of the SAME review gives 10-100 pN per cell (moderate gradients) and up to nN per cell (strong gradients) from their ref 143. Verified verbatim in the full text 2026-11-03. Both must be quoted.	v1
LAMP1/LAMP2 as lysosomal cholesterol binding sites	-	LAMP1 and LAMP2 bind cholesterol directly; 5-10x more LAMP than NPC1 per cell	-	human LAMP1/2	Li & Pfeffer 2016	10.7554/eLife.21635 / PMID 27664420	Abstract, Fig 1	measured	-	Supports v2 item 12: 'lysosomal membrane is cholesterol-poor' is over-simplified	v1
ESCRT/ALG-2 lysosomal membrane response	-	Ca2+-sensor ALG-2 engages ESCRTs to enhance lysosomal membrane resilience to OSMOTIC stress (GPN)	-	no mechanical-damage repair time constant reported	Chen/Hanson 2024	10.1073/pnas.2318412121 / PMID 38781205	Abstract	measured	-	Citation is correct but the paper is about osmotic, not mechanical, injury; no tau for repair extracted.	v1
TMEM63A lysosomal mechanoresilience	-	TMEM63A confers mechanoresilience on lysosomes	-	J Cell Biol 2026	Kim/Freeman 2026	10.1083/jcb.202509180 / PMID 41811130	Title/abstract only (paywalled, not in PMC)	measured	-	v2's PMID 41811130 is correct. Content verified at abstract level only.	v1
Plasma membrane tensile strength (rupture)	T_lysis	3.83 +/- 1.94	mN/m	NIH3T3 fibroblasts, micropipette aspiration	Rupture-tension literature	10.1016/j.jbiomech.2011.01.015	Abstract	measured	+/- 1.94 (Weibull modulus 1.86, characteristic strength 4.40 mN/m)	Reference value for the plasma-membrane arm	v1
Generic bilayer rupture tension	T_lysis	5-10	mN/m	textbook / 'Membranes by the Numbers' compilation	Rupture-tension literature	arXiv:1703.02066	Membranes by the Numbers	measured (compilation)	range		v1
Model-membrane (liposome) lysis tension	T_lysis	0.3-5.0	mN/m	various methods	Rupture-tension literature	10.1038/s42003-023-04684-7	Results	measured	range	Lower bound 0.14 mN/m in that study	v1
Resting plasma membrane tension	T_rest	0.01-1	mN/m	eukaryotic cells, cell-type dependent	Rupture-tension literature	10.1038/s41598-017-12348-w	Discussion	measured	range		v1
LYSOSOMAL membrane rupture tension	T_lysis	NO MEASURED VALUE FOUND	mN/m	-	none	none	-	not measured	unknown	Searched Europe PMC + web; no direct measurement of lysosomal limiting-membrane lytic tension located. This is the central missing number for project 1.	v1
Sonoporation membrane permeabilisation threshold	tau	12 +/- 4	Pa	21.4 kHz, 7 min exposure, microstreaming	Wu/Ross/Chiu 2002	10.1121/1.1420389 / PMID 11931323	cited value; full text paywalled	-	measured	+/- 4	v1
Step-out frequency vs field magnitude	Omega_s(h)	plateaus as |h| increases (saturation + coercivity), rather than growing without bound	-	rigid magnetic microswimmers	Samsami 2020	10.1103/PhysRevFluids.5.064202	Abstract and Fig 1(b) caption	inferred (theory+numerics)	-	PLATEAU conclusion verified at abstract/figure-caption level. Eqs 8-11 themselves (linear in |h| for permanent, |h|^2 for unsaturated) could NOT be read verbatim - PDF fetch from par.nsf.gov failed after access was granted.	v1
Neel attempt time	tau_0	1e-09	s	superparamagnetic boundary	standard		—	assumed		order of magnitude	v2
magnetite anisotropy	K	11000.0	J/m^3	blocking-size calc	literature (magnetite)		—	literature		1-3e4 range reported	v2
blocking diameter	d_block	26.3	nm	tau_m=100 s, 300 K	this work		Fig2a	computed		scales as (ln(tau_m/tau_0))^(1/3)	v2
moment, Golovin core	mu	2.262e-19	A m^2	10 nm core, J_S=80, rho=5400	this work		Fig2a	computed		matches Fig4 spec	v2
moment, Li cube	mu	5.606e-18	A m^2	25 nm cube, Ms=69 emu/g, rho=5200	this work		Fig2a	computed		—	v2
muB/kT Golovin	-	5.46	-	0.1 T, 300 K	this work		Fig2d	computed		brief quotes 5.4	v2
muB/kT Li single	-	352.0	-	260 mT, 300 K	this work		Fig2d	computed		brief quotes ~350	v2
muB/kT Li rod N=7	-	2463.0	-	260 mT, 300 K	this work		Fig2d	computed		new	v2
step-out, free 25 nm particle	f_c	628000.0	Hz	water, R_HD=24.5 nm	this work		Fig2c	computed		—	v2
step-out, lysosomal rod N=7	f_c	868.0	Hz	eta=0.4711 Pa s, cylinder drag	this work		Fig2c	computed		~3 decades above working window	v2
step-out, lysosomal rod N=200	f_c	3.5	Hz	eta=0.4711 Pa s	this work		Fig2c	computed		—	v2
cap particles to step out at 0.8 Hz	N	2356.0	-	whole-cell drag, R=7.5 um, water	this work		Fig2c	computed		—	v2
dose, Wu 2002	D	46400.0	Pa^2.416 s^0.785	12 Pa x 420 s	this work		dose plane	computed		hemolysis power law	v2
dose, Li 2026	D	223.9	Pa^2.416 s^0.785	1.03 Pa x 900 s	this work		dose plane	computed		—	v2
required fragility factor (dose)	-	207.0	x	lysosome vs plasma membrane	this work		dose plane	computed		falsifiable prediction	v2
required fragility factor (stress at 900 s)	-	9.1	x	9.37 Pa vs 1.03 Pa	this work		dose plane	computed		—	v2
force per MNP-loaded cell, Reffay Table 3 (moderate gradients)	F	10-100	pN	endocytosed Massart MNPs in field gradients	Reffay/Tessier/Berret 2026	10.1039/d5na01128k	Table 3, row 'Magnetic forces on MNP-loaded cells' (their ref 143)	inferred	not given	CONTRADICTS the same review's body text (~1 pN per cell) by 1-2 orders. Gradient strength not specified.	v3
force per MNP-loaded cell, Reffay Table 3 (strong gradients)	F	up to 1000	pN	endocytosed Massart MNPs, strong gradients	Reffay/Tessier/Berret 2026	10.1039/d5na01128k	Table 3 (their ref 143)	inferred	not given	'up to nN per cell'. Contradicts body text by ~3 orders.	v3
bench NdFeB field gradient used for the force estimate	dB/dz	25.1	T m^-1	H = 2e5 A/m, dH/dz = 2e7 A/m^2	Reffay/Tessier/Berret 2026	10.1039/d5na01128k	Section 2, text below Eq 3	inferred	not given	Reproduced here: gives 5.68e-18 N on one 10 nm magnetite core, consistent with their 'order 1e-18 N'.	v3
endosome diameter implied by the body-text 1e-2 pN estimate	d_endo	260	nm	1759 ten-nm cores at 10 vol%	this work	-	F_membrane_arm_force_ceiling.csv	computed	-	The source passage never states an endosome size; this is the value required for internal consistency.	v3
cell radius used for whole-cell rotational drag	R_cell	7.5	um	macrophage, assumed sphere	this work (assumed)	-	F_physics_arms.py constant block	assumed	not given	NEVER MEASURED in any of the source papers; whole-cell drag scales as R^3 so this is the single most leveraged assumption of the membrane arm.	v3
areal packing fraction of a close-packed particle monolayer	eta_2D	0.9069	-	hexagonal packing	geometry	-	exact	exact	none	Upper bound; a real Janus cap will be looser.	v3
collective cap moment, superparamagnetic texture	m_cap	0	A m^2	Neel-unblocked cores	this work	-	F_membrane_arm_cap_moment_vs_coverage.csv	computed	-	No torque is transmitted to the cap if the moments relax inside the particle frame.	v3
collective cap moment, blocked + random easy axes	m_cap	sqrt(N)*mu	A m^2	as-deposited cap	this work	-	F_membrane_arm_cap_moment_vs_coverage.csv	computed	-	At phi=0.5 with 25 nm cubes the random-texture penalty is sqrt(N)=1/808.	v3
collective cap moment, blocked + field-textured	m_cap	N*mu	A m^2	field-annealed cap	this work	-	F_membrane_arm_cap_moment_vs_coverage.csv	computed	-	Required for the membrane arm to reach the PIEZO1 band at all.	v3
cap tension resultant, phi=0.5, 25 nm textured cap, 0.26 T	T_cap	2.69	mN/m	adherent (blocked-rotor) cell	this work	-	F_two_path_matched_moment.csv row 7	computed	-	0.53 of Cox's 5.1 mN/m; 1.92x the 1.4 mN/m lower bound.	v3
cap tension resultant, phi=0.5, 10 nm textured cap, 0.26 T	T_cap	0.679	mN/m	adherent (blocked-rotor) cell	this work	-	F_two_path_matched_moment.csv row 8	computed	-	Below both PIEZO1 bounds.	v3
rotational drag of a 7.5 um sphere in water	xi_cell	1.06e-17	N m s	8 pi eta R^3	this work	-	F_physics_arms.py	computed	-	5670x the drag of an N=7 rod in lysosomal fluid.	v3
step-out exponent, intracellular self-assembled rod	d ln f_c / d ln N	-1.75	-	N cubes end-to-end, drag grows as N^3/ln N	this work	-	F_two_path_stepout_scaling.csv	computed	-	Negative: adding magnetic material LOWERS the step-out frequency.	v3
step-out exponent, membrane-anchored cap	d ln f_c / d ln N	+1.00	-	drag fixed by the cell body	this work	-	F_two_path_stepout_scaling.csv	computed	-	Positive: adding magnetic material RAISES the step-out frequency. Opposite sign to the intracellular path -- the central physical result of this paper.	v3
step-out frequency, matched-moment cap (one rod equivalent)	f_c	0.153	Hz	0.26 T, free cell in water	this work	-	F_two_path_matched_moment.csv	computed	-	Below Li's 0.8-2 Hz window: at matched moment the membrane path is asynchronous where the intracellular path has a 868x margin.	v3
step-out frequency, N=7 rod, Chwang-Wu drag caliber	f_c	1311	Hz	Level-3 registered ellipsoid drag	this work	-	F_two_path_matched_moment.csv	computed	-	Bracket for the 868 Hz Broersma-cylinder value; conclusion unchanged.	v3
required lysosomal fragility, stress caliber, reported tau	-	9.1	x	9.37 Pa plasma vs 1.03 Pa lysosome at 900 s	this work	-	F_dose_plane_two_variants.csv	computed	-	Reported-shear variant.	v3
required lysosomal fragility, stress caliber, our tau	-	466	x	9.37 Pa plasma vs 0.0201 Pa lysosome at 900 s	this work	-	F_dose_plane_two_variants.csv	computed	-	This-work-shear variant. Conclusion (lysosome must be the weaker membrane) holds in both.	v3
dose ratio, our tau	D ratio	2.8e+06	x	hemolysis power law	this work	-	F_dose_plane_two_variants.csv	computed	-	Companion to the 207x reported-shear value.	v3
PIEZO1 threshold expressed as an equivalent surface traction, lysosome	tau_eq	2.84e+04	Pa	tau = 2T/R with R = 359.2 nm	this work	-	F_dose_plane_isodose_curves.csv	computed	-	6 orders above anything the rotating rod delivers: hydrodynamic shear cannot gate PIEZO1.	v3
PIEZO1 threshold expressed as an equivalent surface traction, whole cell	tau_eq	1360	Pa	tau = 2T/R with R = 7.5 um	this work	-	F_dose_plane_isodose_curves.csv	computed	-	Membrane-arm loading must be ANCHORED, not hydrodynamic.	v3
membrane tension screening length on a cortex	lambda	NEVER MEASURED (macrophage)	um	swept 0.1-10 um	this work / none	-	F_membrane_arm_tension_profile.csv	not measured	-	Second explicitly-never-measured input of the project, alongside lysosomal rupture tension.	v3
