## Supplementary material for "Where the magnet sits sets the sign of the scaling law: membrane-anchored versus intracellular magnetic actuation of cells": validation_ladder_summary.csv

panel	level	source	quantity	reported	reported_err	ours	ours_err	unit	ratio_ours_over_reported	verdict	plot_role	unreported_or_contradictory_input	note
a	1	Golovin et al., J Nanopart Res 19:59 (2017), Fig. 4 (PDF p.6)	f at 90 deg crossing, eta=0.001 Pa s, R_HD=22 nm	12800.0		13450.0		Hz	1.0508	PASS	ours_vs_reported	initial angle phi_0 never given in the paper; core size quoted as radius 10 nm in the text (p.6) but diameter 10 nm in the Fig. 4 caption -- pixel measurement proves the figure uses the diameter	reported = frequency of the 90 deg crossing measured by pixel from the published Fig. 4 at 600 dpi; ours = f_c = omega_c/2pi with omega_c = mu*B_a/(6*eta*V_HD), magnetic core DIAMETER 10 nm per the Fig. 4 caption
a	1	Golovin et al., J Nanopart Res 19:59 (2017), Fig. 4 (PDF p.6)	f at 90 deg crossing, eta=0.001 Pa s, R_HD=40 nm	2180.0		2238.0		Hz	1.0266	PASS	ours_vs_reported	initial angle phi_0 never given in the paper; core size quoted as radius 10 nm in the text (p.6) but diameter 10 nm in the Fig. 4 caption -- pixel measurement proves the figure uses the diameter	reported = frequency of the 90 deg crossing measured by pixel from the published Fig. 4 at 600 dpi; ours = f_c = omega_c/2pi with omega_c = mu*B_a/(6*eta*V_HD), magnetic core DIAMETER 10 nm per the Fig. 4 caption
a	1	Golovin et al., J Nanopart Res 19:59 (2017), Fig. 4 (PDF p.6)	f at 90 deg crossing, eta=0.03 Pa s, R_HD=22 nm	435.0		448.4		Hz	1.0308	PASS	ours_vs_reported	initial angle phi_0 never given in the paper; core size quoted as radius 10 nm in the text (p.6) but diameter 10 nm in the Fig. 4 caption -- pixel measurement proves the figure uses the diameter	reported = frequency of the 90 deg crossing measured by pixel from the published Fig. 4 at 600 dpi; ours = f_c = omega_c/2pi with omega_c = mu*B_a/(6*eta*V_HD), magnetic core DIAMETER 10 nm per the Fig. 4 caption
a	1	Golovin et al., J Nanopart Res 19:59 (2017), Fig. 4 (PDF p.6)	f at 90 deg crossing, eta=0.03 Pa s, R_HD=40 nm	74.9		74.6		Hz	0.996	PASS	ours_vs_reported	initial angle phi_0 never given in the paper; core size quoted as radius 10 nm in the text (p.6) but diameter 10 nm in the Fig. 4 caption -- pixel measurement proves the figure uses the diameter	reported = frequency of the 90 deg crossing measured by pixel from the published Fig. 4 at 600 dpi; ours = f_c = omega_c/2pi with omega_c = mu*B_a/(6*eta*V_HD), magnetic core DIAMETER 10 nm per the Fig. 4 caption
a	1	Golovin et al., J Nanopart Res 19:59 (2017), Fig. 4 (PDF p.6)	f at 90 deg crossing, eta=1 Pa s, R_HD=22 nm	13.5		13.45		Hz	0.9963	PASS	ours_vs_reported	initial angle phi_0 never given in the paper; core size quoted as radius 10 nm in the text (p.6) but diameter 10 nm in the Fig. 4 caption -- pixel measurement proves the figure uses the diameter	reported = frequency of the 90 deg crossing measured by pixel from the published Fig. 4 at 600 dpi; ours = f_c = omega_c/2pi with omega_c = mu*B_a/(6*eta*V_HD), magnetic core DIAMETER 10 nm per the Fig. 4 caption
a	1	Golovin et al., J Nanopart Res 19:59 (2017), Fig. 4 (PDF p.6)	f at 90 deg crossing, eta=1 Pa s, R_HD=40 nm	2.32		2.238		Hz	0.9647	PASS	ours_vs_reported	initial angle phi_0 never given in the paper; core size quoted as radius 10 nm in the text (p.6) but diameter 10 nm in the Fig. 4 caption -- pixel measurement proves the figure uses the diameter	reported = frequency of the 90 deg crossing measured by pixel from the published Fig. 4 at 600 dpi; ours = f_c = omega_c/2pi with omega_c = mu*B_a/(6*eta*V_HD), magnetic core DIAMETER 10 nm per the Fig. 4 caption
b	2	Berret, Nat Commun 7:10134 (2016), Table I and Fig. 3	critical frequency omega_C, wire L=1.9 um	0.2	0.05	0.25901428958389955	0.1020159927253293	rad/s	1.2951	PASS	ours_vs_reported	per-wire diameters not reported (only the ensemble median D = 0.49 um); Table I lists length only	per-wire values from 数据/berret2016_level2_table.csv (level-2 run)
b	2	Berret, Nat Commun 7:10134 (2016), Table I and Fig. 3	elastic modulus G from Eq. 4, wire L=1.9 um	16.0	2.0	16.0		Pa	1.0	PASS	supporting	per-wire diameters not reported (only the ensemble median D = 0.49 um); Table I lists length only	per-wire values from 数据/berret2016_level2_table.csv (level-2 run)
b	2	Berret, Nat Commun 7:10134 (2016), Table I and Fig. 3	critical frequency omega_C, wire L=2.8 um	0.15	0.02	0.19647137890879074	0.07073238358373482	rad/s	1.3098	PASS	ours_vs_reported	per-wire diameters not reported (only the ensemble median D = 0.49 um); Table I lists length only	per-wire values from 数据/berret2016_level2_table.csv (level-2 run)
b	2	Berret, Nat Commun 7:10134 (2016), Table I and Fig. 3	elastic modulus G from Eq. 4, wire L=2.8 um	9.0	2.0	9.75		Pa	1.0833	PASS	supporting	per-wire diameters not reported (only the ensemble median D = 0.49 um); Table I lists length only	per-wire values from 数据/berret2016_level2_table.csv (level-2 run)
b	2	Berret, Nat Commun 7:10134 (2016), Table I and Fig. 3	critical frequency omega_C, wire L=3.0 um	0.07	0.02	0.07897926977250906	0.03132045381928721	rad/s	1.1283	PASS	ours_vs_reported	per-wire diameters not reported (only the ensemble median D = 0.49 um); Table I lists length only	per-wire values from 数据/berret2016_level2_table.csv (level-2 run)
b	2	Berret, Nat Commun 7:10134 (2016), Table I and Fig. 3	elastic modulus G from Eq. 4, wire L=3.0 um	11.0	2.0	10.325000000000001		Pa	0.9386	PASS	supporting	per-wire diameters not reported (only the ensemble median D = 0.49 um); Table I lists length only	per-wire values from 数据/berret2016_level2_table.csv (level-2 run)
b	2	Berret, Nat Commun 7:10134 (2016), Table I and Fig. 3	critical frequency omega_C, wire L=5.9 um	0.03	0.01	0.022627450012544313	0.00900486712093807	rad/s	0.7542	PASS	ours_vs_reported	per-wire diameters not reported (only the ensemble median D = 0.49 um); Table I lists length only	per-wire values from 数据/berret2016_level2_table.csv (level-2 run)
b	2	Berret, Nat Commun 7:10134 (2016), Table I and Fig. 3	elastic modulus G from Eq. 4, wire L=5.9 um	8.0	2.0	7.8		Pa	0.975	PASS	supporting	per-wire diameters not reported (only the ensemble median D = 0.49 um); Table I lists length only	per-wire values from 数据/berret2016_level2_table.csv (level-2 run)
b	2	Berret, Nat Commun 7:10134 (2016), Table I and Fig. 3	ensemble cytosol viscosity eta_0	47.0	20.0	48.5		Pa s	1.0319	PASS	supporting	per-wire diameters not reported (only the ensemble median D = 0.49 um); Table I lists length only	paper quotes 47 (+26/-14) Pa s; forced exponent -2 fit
b	2	Berret, Nat Commun 7:10134 (2016), Table I and Fig. 3	power-law exponent of omega_C vs L	-3.0	0.5	-2.49	0.58	1	0.83	PASS	supporting	per-wire diameters not reported (only the ensemble median D = 0.49 um); Table I lists length only	free-exponent fit on the four Table-I wires
c	3	Li et al., Cell Research 36:197 (2026), Fig. 1k,l and Suppl. Fig. S4a,b	max wall shear stress, R=359.2 nm, f=0.2 Hz, N=10	0.81		0.01006		Pa	0.0124	FAIL	ours_vs_reported	assembly counts 10/7/7/6/5 rest on a YOLOv7 detector of reported accuracy 52.2 (SI p.4); FEM cavity radii 359.2/453.0 nm differ from the imaging means 379/439 nm quoted in the main text (p.4) with no explanation; the paper gives no mesh-convergence or wall-stress grid-resolution data	ANSYS Fluent and COMSOL unavailable; ours = Chwang & Wu (1975) torque (the paper's own SI eqs 11-13) fed into the exact rotlet-in-a-sphere wall traction 3T/(8 pi R^3). NOT a reproduction of the paper's Fluent computation.
c	3	Li et al., Cell Research 36:197 (2026), Fig. 1k,l and Suppl. Fig. S4a,b	max wall shear stress, R=359.2 nm, f=0.8 Hz, N=7	0.83		0.01607		Pa	0.0194	FAIL	ours_vs_reported	assembly counts 10/7/7/6/5 rest on a YOLOv7 detector of reported accuracy 52.2 (SI p.4); FEM cavity radii 359.2/453.0 nm differ from the imaging means 379/439 nm quoted in the main text (p.4) with no explanation; the paper gives no mesh-convergence or wall-stress grid-resolution data	ANSYS Fluent and COMSOL unavailable; ours = Chwang & Wu (1975) torque (the paper's own SI eqs 11-13) fed into the exact rotlet-in-a-sphere wall traction 3T/(8 pi R^3). NOT a reproduction of the paper's Fluent computation.
c	3	Li et al., Cell Research 36:197 (2026), Fig. 1k,l and Suppl. Fig. S4a,b	max wall shear stress, R=359.2 nm, f=1 Hz, N=7	1.03		0.02009		Pa	0.0195	FAIL	ours_vs_reported	assembly counts 10/7/7/6/5 rest on a YOLOv7 detector of reported accuracy 52.2 (SI p.4); FEM cavity radii 359.2/453.0 nm differ from the imaging means 379/439 nm quoted in the main text (p.4) with no explanation; the paper gives no mesh-convergence or wall-stress grid-resolution data	ANSYS Fluent and COMSOL unavailable; ours = Chwang & Wu (1975) torque (the paper's own SI eqs 11-13) fed into the exact rotlet-in-a-sphere wall traction 3T/(8 pi R^3). NOT a reproduction of the paper's Fluent computation.
c	3	Li et al., Cell Research 36:197 (2026), Fig. 1k,l and Suppl. Fig. S4a,b	max wall shear stress, R=359.2 nm, f=2 Hz, N=6	1.19		0.02726		Pa	0.0229	FAIL	ours_vs_reported	assembly counts 10/7/7/6/5 rest on a YOLOv7 detector of reported accuracy 52.2 (SI p.4); FEM cavity radii 359.2/453.0 nm differ from the imaging means 379/439 nm quoted in the main text (p.4) with no explanation; the paper gives no mesh-convergence or wall-stress grid-resolution data	ANSYS Fluent and COMSOL unavailable; ours = Chwang & Wu (1975) torque (the paper's own SI eqs 11-13) fed into the exact rotlet-in-a-sphere wall traction 3T/(8 pi R^3). NOT a reproduction of the paper's Fluent computation.
c	3	Li et al., Cell Research 36:197 (2026), Fig. 1k,l and Suppl. Fig. S4a,b	max wall shear stress, R=359.2 nm, f=5 Hz, N=5	1.73		0.04346		Pa	0.0251	FAIL	ours_vs_reported	assembly counts 10/7/7/6/5 rest on a YOLOv7 detector of reported accuracy 52.2 (SI p.4); FEM cavity radii 359.2/453.0 nm differ from the imaging means 379/439 nm quoted in the main text (p.4) with no explanation; the paper gives no mesh-convergence or wall-stress grid-resolution data	ANSYS Fluent and COMSOL unavailable; ours = Chwang & Wu (1975) torque (the paper's own SI eqs 11-13) fed into the exact rotlet-in-a-sphere wall traction 3T/(8 pi R^3). NOT a reproduction of the paper's Fluent computation.
c	3	Li et al., Cell Research 36:197 (2026), Fig. 1k,l and Suppl. Fig. S4a,b	max wall shear stress, R=453 nm, f=0.2 Hz, N=10	0.21		0.005		Pa	0.0238	FAIL	ours_vs_reported	assembly counts 10/7/7/6/5 rest on a YOLOv7 detector of reported accuracy 52.2 (SI p.4); FEM cavity radii 359.2/453.0 nm differ from the imaging means 379/439 nm quoted in the main text (p.4) with no explanation; the paper gives no mesh-convergence or wall-stress grid-resolution data	ANSYS Fluent and COMSOL unavailable; ours = Chwang & Wu (1975) torque (the paper's own SI eqs 11-13) fed into the exact rotlet-in-a-sphere wall traction 3T/(8 pi R^3). NOT a reproduction of the paper's Fluent computation.
c	3	Li et al., Cell Research 36:197 (2026), Fig. 1k,l and Suppl. Fig. S4a,b	max wall shear stress, R=453 nm, f=0.8 Hz, N=7	0.33		0.008		Pa	0.0242	FAIL	ours_vs_reported	assembly counts 10/7/7/6/5 rest on a YOLOv7 detector of reported accuracy 52.2 (SI p.4); FEM cavity radii 359.2/453.0 nm differ from the imaging means 379/439 nm quoted in the main text (p.4) with no explanation; the paper gives no mesh-convergence or wall-stress grid-resolution data	ANSYS Fluent and COMSOL unavailable; ours = Chwang & Wu (1975) torque (the paper's own SI eqs 11-13) fed into the exact rotlet-in-a-sphere wall traction 3T/(8 pi R^3). NOT a reproduction of the paper's Fluent computation.
c	3	Li et al., Cell Research 36:197 (2026), Fig. 1k,l and Suppl. Fig. S4a,b	max wall shear stress, R=453 nm, f=1 Hz, N=7	0.43		0.01		Pa	0.0233	FAIL	ours_vs_reported	assembly counts 10/7/7/6/5 rest on a YOLOv7 detector of reported accuracy 52.2 (SI p.4); FEM cavity radii 359.2/453.0 nm differ from the imaging means 379/439 nm quoted in the main text (p.4) with no explanation; the paper gives no mesh-convergence or wall-stress grid-resolution data	ANSYS Fluent and COMSOL unavailable; ours = Chwang & Wu (1975) torque (the paper's own SI eqs 11-13) fed into the exact rotlet-in-a-sphere wall traction 3T/(8 pi R^3). NOT a reproduction of the paper's Fluent computation.
c	3	Li et al., Cell Research 36:197 (2026), Fig. 1k,l and Suppl. Fig. S4a,b	max wall shear stress, R=453 nm, f=2 Hz, N=6	0.54		0.01358		Pa	0.0251	FAIL	ours_vs_reported	assembly counts 10/7/7/6/5 rest on a YOLOv7 detector of reported accuracy 52.2 (SI p.4); FEM cavity radii 359.2/453.0 nm differ from the imaging means 379/439 nm quoted in the main text (p.4) with no explanation; the paper gives no mesh-convergence or wall-stress grid-resolution data	ANSYS Fluent and COMSOL unavailable; ours = Chwang & Wu (1975) torque (the paper's own SI eqs 11-13) fed into the exact rotlet-in-a-sphere wall traction 3T/(8 pi R^3). NOT a reproduction of the paper's Fluent computation.
c	3	Li et al., Cell Research 36:197 (2026), Fig. 1k,l and Suppl. Fig. S4a,b	max wall shear stress, R=453 nm, f=5 Hz, N=5	0.71		0.02166		Pa	0.0305	FAIL	ours_vs_reported	assembly counts 10/7/7/6/5 rest on a YOLOv7 detector of reported accuracy 52.2 (SI p.4); FEM cavity radii 359.2/453.0 nm differ from the imaging means 379/439 nm quoted in the main text (p.4) with no explanation; the paper gives no mesh-convergence or wall-stress grid-resolution data	ANSYS Fluent and COMSOL unavailable; ours = Chwang & Wu (1975) torque (the paper's own SI eqs 11-13) fed into the exact rotlet-in-a-sphere wall traction 3T/(8 pi R^3). NOT a reproduction of the paper's Fluent computation.
c	3	Li et al., Cell Research 36:197 (2026), Fig. 1k,l and Suppl. Fig. S4a,b	max fluid speed, R=453.0 nm, f=0.2 Hz	0.2		0.1571		um/s	0.7855	PASS	supporting	assembly counts 10/7/7/6/5 rest on a YOLOv7 detector of reported accuracy 52.2 (SI p.4); FEM cavity radii 359.2/453.0 nm differ from the imaging means 379/439 nm quoted in the main text (p.4) with no explanation; the paper gives no mesh-convergence or wall-stress grid-resolution data	ours = rigid-body tip speed Omega*N*l/2; printed in-panel in Suppl. Fig. S4a
c	3	Li et al., Cell Research 36:197 (2026), Fig. 1k,l and Suppl. Fig. S4a,b	max fluid speed, R=453.0 nm, f=0.8 Hz	0.52		0.4398		um/s	0.8458	PASS	supporting	assembly counts 10/7/7/6/5 rest on a YOLOv7 detector of reported accuracy 52.2 (SI p.4); FEM cavity radii 359.2/453.0 nm differ from the imaging means 379/439 nm quoted in the main text (p.4) with no explanation; the paper gives no mesh-convergence or wall-stress grid-resolution data	ours = rigid-body tip speed Omega*N*l/2; printed in-panel in Suppl. Fig. S4a
c	3	Li et al., Cell Research 36:197 (2026), Fig. 1k,l and Suppl. Fig. S4a,b	max fluid speed, R=453.0 nm, f=1 Hz	0.65		0.5498		um/s	0.8458	PASS	supporting	assembly counts 10/7/7/6/5 rest on a YOLOv7 detector of reported accuracy 52.2 (SI p.4); FEM cavity radii 359.2/453.0 nm differ from the imaging means 379/439 nm quoted in the main text (p.4) with no explanation; the paper gives no mesh-convergence or wall-stress grid-resolution data	ours = rigid-body tip speed Omega*N*l/2; printed in-panel in Suppl. Fig. S4a
c	3	Li et al., Cell Research 36:197 (2026), Fig. 1k,l and Suppl. Fig. S4a,b	max fluid speed, R=453.0 nm, f=2 Hz	1.07		0.9425		um/s	0.8808	PASS	supporting	assembly counts 10/7/7/6/5 rest on a YOLOv7 detector of reported accuracy 52.2 (SI p.4); FEM cavity radii 359.2/453.0 nm differ from the imaging means 379/439 nm quoted in the main text (p.4) with no explanation; the paper gives no mesh-convergence or wall-stress grid-resolution data	ours = rigid-body tip speed Omega*N*l/2; printed in-panel in Suppl. Fig. S4a
c	3	Li et al., Cell Research 36:197 (2026), Fig. 1k,l and Suppl. Fig. S4a,b	max fluid speed, R=453.0 nm, f=5 Hz	2.28		1.9635		um/s	0.8612	PASS	supporting	assembly counts 10/7/7/6/5 rest on a YOLOv7 detector of reported accuracy 52.2 (SI p.4); FEM cavity radii 359.2/453.0 nm differ from the imaging means 379/439 nm quoted in the main text (p.4) with no explanation; the paper gives no mesh-convergence or wall-stress grid-resolution data	ours = rigid-body tip speed Omega*N*l/2; printed in-panel in Suppl. Fig. S4a
c	3	Li et al., Cell Research 36:197 (2026), Fig. 1k,l and Suppl. Fig. S4a,b	cavity-size scaling tau(359.2)/tau(453.0), 1-5 Hz	2.3452		2.0058		1	0.8553	PASS	supporting	assembly counts 10/7/7/6/5 rest on a YOLOv7 detector of reported accuracy 52.2 (SI p.4); FEM cavity radii 359.2/453.0 nm differ from the imaging means 379/439 nm quoted in the main text (p.4) with no explanation; the paper gives no mesh-convergence or wall-stress grid-resolution data	model predicts exactly (453.0/359.2)^3; paper's two figure sets reproduce it at 1, 2 and 5 Hz but not at 0.2 Hz (3.86) or 0.8 Hz (2.52)
d	4	Cox et al., Nat Commun 7:10366 (2016)	PIEZO1 T1/2 from the MscL co-expression ratio	4.5		4.52	0.24	mN/m	1.0044	PASS	ours_vs_reported	the 11.3 mN/m calibration is measured in excised inside-out patches but applied to a pressure ratio measured in cell-attached patches; Cox 2016 does not flag the mismatch	ours = 0.4 x 11.3 mN/m, both numbers printed on PDF p.8
d	4	Cox et al., Nat Commun 7:10366 (2016)	PIEZO1 T50/T1/2, Cox, cell-attached, imaged geometry	5.1	0.2			mN/m		PASS	literature_value	Cox 2016 reports no per-patch radius of curvature, so its pressure-to-tension conversion can only be inverted, not re-run forward	implied patch dome radius 2T/P = 1.739 +/- 0.104 um
d	4	Lewis & Grandl, eLife 4:e12088 (2015)	PIEZO1 T50/T1/2, Lewis & Grandl, inside-out	4.7	0.3			mN/m		PASS	literature_value		implied patch dome radius 2T/P = 1.969 +/- 0.253 um
d	4	Lewis & Grandl, eLife 4:e12088 (2015)	PIEZO1 T50/T1/2, Lewis & Grandl, cell-attached	2.7	0.1			mN/m		PASS	literature_value		implied patch dome radius 2T/P = 2.425 +/- 0.416 um
d	4	Lewis & Grandl, eLife 4:e12088 (2015)	PIEZO1 T50, Lewis & Grandl, +5 mmHg prepulse	1.4	0.1			mN/m		PASS	literature_value		resting-tension series, Figure 5D-F
d	4	Lewis & Grandl, eLife 4:e12088 (2015)	PIEZO1 T50, Lewis & Grandl, +10 mmHg prepulse	1.8	0.2			mN/m		PASS	literature_value		resting-tension series, Figure 5D-F
d	4	Lewis & Grandl, eLife 4:e12088 (2015)	PIEZO1 T50, Lewis & Grandl, no prepulse	2.2	0.1			mN/m		PASS	literature_value		resting-tension series, Figure 5D-F
d	4	Cox et al., Nat Commun 7:10366 (2016)	PIEZO1 T1/2 in bleb (equal-geometry inference)			3.825		mN/m		PASS	inference	Cox 2016 never reports a bleb T1/2 in mN/m	5.1 x 33/44; assumes the bleb dome has the same radius of curvature as the cell-attached dome
d	4	Cox et al., Nat Commun 7:10366 (2016)	cortical load-sharing fraction from the bleb shift	0.6667		0.25		1	0.375	FAIL	supporting	the same bleb-vs-cell-attached construction gives 67% from MscL ('threefold less' pressure, p.2/p.9) and 25% from PIEZO1 (44 -> 33 mmHg, p.8) in the same membranes	reported column holds the MscL-derived fraction, ours column the PIEZO1-derived fraction
